# Thermogenic hydrocarbons fuel a redox stratified subseafloor microbiome in deep sea cold seep sediments

**DOI:** 10.1101/2020.02.02.928283

**Authors:** Xiyang Dong, Jayne E. Rattray, D. Calvin Campbell, Jamie Webb, Anirban Chakraborty, Oyeboade Adebayo, Stuart Matthews, Carmen Li, Martin Fowler, Adam Macdonald, Ryan A. Groves, Ian A. Lewis, Scott H. Wang, Daisuke Mayumi, Chris Greening, Casey R.J. Hubert

## Abstract

At marine cold seeps, gaseous and liquid hydrocarbons migrate from deep subsurface origins to the sediment-water interface. Cold seep sediments are known to host taxonomically diverse microorganisms, but little is known about their metabolic potential and depth distribution in relation to hydrocarbon and electron acceptor availability. In this work, we combined geochemical, metagenomic and metabolomic measurements in distinct sediment redox regimes to profile microbial activities within the uppermost 350 cm of a newly discovered cold seep in the NW Atlantic deep sea (2.3 km water depth). Depth-resolved metagenomic profiling revealed compositional and functional differentiation between near-surface sediments (dominated by Proteobacteria) and deeper subsurface layers (dominated by Atribacteria, Chloroflexi, Euryarchaeota and Lokiarchaeota). Metabolic capabilities of community members were inferred from 376 metagenome-assembled genomes spanning 46 phyla (including five novel candidate phyla). In deeper sulfate-reducing and methanogenic sediments, various community members are capable of anaerobically oxidizing short-chain alkanes (alkyl-CoM reductase pathway), longer-chain alkanes (fumarate addition pathway), and aromatic hydrocarbons (fumarate addition and subsequent benzoyl-CoA pathways). Geochemical profiling demonstrated that hydrocarbon substrates are abundant in this location, thermogenic in origin, and subject to biodegradation. The detection of alkyl-/arylalkylsuccinate metabolites, together with carbon isotopic signatures of ethane, propane and carbon dioxide, support that microorganisms are actively degrading hydrocarbons in these sediments. Hydrocarbon oxidation pathways operate alongside other deep seabed metabolisms such as sulfide oxidation, hydrogen oxidation, carbon fixation, fermentation and reductive dehalogenation. Upward migrated thermogenic hydrocarbons thus sustain diverse microbial communities with activities that affect subseafloor biogeochemical processes across the redox spectrum in deep sea cold seeps.
