## Supplementary Table 3 for "Thermogenic hydrocarbons fuel a redox stratified subseafloor microbiome in deep sea cold seep sediments"

### Sheet: Supp Table 3
Assembly	S1	S2	S3	S4	S5	S6	S7	Co_assembly
# contigs (>= 0 bp)	106668	195093	60357	121296	133897	160024	112613	447736
# contigs (>= 1000 bp)	106668	195093	60357	121296	133897	160024	112613	447736
# contigs (>= 5000 bp)	3262	12285	7269	9894	10646	10273	9492	56617
# contigs (>= 10000 bp)	736	3912	2697	3326	3116	3319	3372	15110
# contigs (>= 25000 bp)	77	650	710	669	565	721	711	2230
# contigs (>= 50000 bp)	9	160	209	143	109	162	167	415
Total length (>= 0 bp)	196372436	452543061	196840815	311899274	336714312	382008404	297826165	1495063167
Total length (>= 1000 bp)	196372436	452543061	196840815	311899274	336714312	382008404	297826165	1495063167
Total length (>= 5000 bp)	28846956	135577996	95847022	112966902	112021075	116774828	112488895	557170654
Total length (>= 10000 bp)	12178763	79178963	64611554	68431256	61260546	70122415	70972192	277906423
Total length (>= 25000 bp)	2766010	31826791	34924145	29145962	24075025	31779816	31400243	93903902
Total length (>= 50000 bp)	565242	15445557	17930476	11147068	8631750	12938080	13185071	33161621
# contigs	106668	195093	60357	121296	133897	160024	112613	447736
Largest contig	75150	373450	440831	297055	270040	313965	297055	295320
Total length	196372436	452543061	196840815	311899274	336714312	382008404	297826165	1495063167
GC (%)	53.51	46.22	44.53	41.62	41.25	40.94	41.06	44.9
N50	1795	2496	4743	3041	2932	2614	3201	3587
N75	1276	1465	1996	1585	1592	1513	1621	2188
L50	29872	39237	7798	21155	25694	31704	18771	102032
L75	62826	100161	24493	58092	65865	81136	52797	238651
# N's per 100 kbp	78.02	90.73	90.75	69.93	67.89	70.29	75.77	0
