## Supplementary Table 7 for "Thermogenic hydrocarbons fuel a redox stratified subseafloor microbiome in deep sea cold seep sediments"

### Sheet: MAGs
	Bin Id	Co_bin183	Co_bin280	Co_bin289	Co_bin326	Co_bin57	S4_bin49	S6_bin7	S8_bin32	S8_bin7
assA/bssA	assA	11	1	1	1	5	1	3	6	2
	bssA/nmsA	0	0	2	0	1	0	0	0	0
CheckM	Genome size (Mbp)	2.9044	0.499071	1.66328	2.38452	0.977486	2.62522	3.74812	1.69034	2.54781
	Gene count	3501	696	1732	2766	1048	3053	4893	1853	2778
	Completeness (%)	59.12	52.57	93.53	60.01	92.74	55.18	60.32	89.27	76.8
	Contamination (%)	2.93	0.99	0	7.28	0	0.7	7.8	0.99	6.24
	Strain_heterogeneity (%)	12.5	0	0	70.37	0	0	6.67	0	81.82
iRep	S1-0cm	n/a	n/a	n/a	n/a	n/a	n/a	n/a	n/a	n/a
	S2-20cm	n/a	n/a	n/a	n/a	n/a	n/a	n/a	n/a	n/a
	S3-60cm	n/a	n/a	n/a	n/a	n/a	n/a	n/a	n/a	n/a
	S4-100cm	n/a	n/a	1.26475	n/a	2.19211	n/a	n/a	n/a	n/a
	S5-150cm	n/a	n/a	1.35322	n/a	2.18515	n/a	n/a	n/a	n/a
	S6-200cm	n/a	n/a	1.2505	n/a	n/a	n/a	n/a	n/a	n/a
	S7-250cm	n/a	n/a	1.36734	n/a	n/a	n/a	n/a	n/a	n/a
Relative abundance (%)	S1-0cm	0	0	0	0	0	0	0	0	0
	S2-20cm	0.0196463	0	0	0	0	0.0696359	0.262598	0.0134487	0
	S3-60cm	0.0131645	0	0.0504599	0.0229864	0.00772331	0.056705	0.045488	0.00756644	0.0207284
	S4-100cm	0.206059	0.0554787	1.28643	0.99533	0.438223	0.105806	0.0378847	0.725068	0.796512
	S5-150cm	0.0522859	0.0186927	0.552839	0.627002	0.321896	0.117477	0.0987768	0.17552	0.837428
	S6-200cm	0.0577573	0.057775	0.853445	0.454869	0.220553	0.503405	0.151578	0.23272	0.483296
	S7-250cm	0.0224539	0.0288529	0.535468	0.763262	0.417212	0.167918	0.0874935	0.415657	0.996695
Taxonomy	Phylum	Chloroflexi	Chloroflexi	Chloroflexi	Proteobacteria	Chloroflexi	Proteobacteria	Proteobacteria	Chloroflexi	Proteobacteria
	Class	Dehalococcoidia	Dehalococcoidia	Dehalococcoidia	Deltaproteobacteria	Dehalococcoidia	Deltaproteobacteria	Deltaproteobacteria	Dehalococcoidia	Deltaproteobacteria
	Order				Syntrophobacterales		Desulfobacterales	Desulfobacterales		Syntrophobacterales

### Sheet: Supp Table 7
			Co_bin183	Co_bin280	Co_bin289	Co_bin326	Co_bin57	S4_bin49	S6_bin7	S8_bin32	S8_bin7
Radical addition to fumarate	catalytic subunit of an alkylsuccinate synthase	assA	1	1	1	1	1	1	1	1	1
	alkylsuccinate synthase activase	assD	1	0	1	1	1	0	1	1	1
CoA ligation	CoA-synthetase/ligase	assK	1	1	1	1	1	1	1	1	1
C-skeleton rearrangement	methylmalonyl-CoA mutase	mcm	1	1	1	1	0	1	1	1	1
Decarboxylation	carboxyl transferase	cte	1	1	1	1	1	1	1	1	1
	acetyl-CoA decarboxylase	acc	1	1	1	1	1	0	1	1	1
Methylmalonyl-coA pathway for fumarate regeneration	propionyl-CoA carboxylase	pcc	1	1	1	1	1	1	1	1	1
	methylmalonyl-CoA/ethylmalonyl-CoA epimerase	mce	1	1	0	1	0	0	1	1	1
	methylmalonyl-CoA mutase	mcm	1	1	1	1	0	1	1	1	1
	succinyl-CoA synthetase	suc	1	0	0	1	0	1	1	1	1
	succinate dehydrogenase	sdh/frd	1	1	1	1	0	1	1	1	1
Beta-oxidation	Acyl CoA dehydrogenase	ACADM	1	1	1	1	0	1	1	1	1
	3-hydroxyacyl-CoA dehydrogenase	HADH	1	0	0	1	0	1	1	1	0
	Crotonase/Enoyl-CoA hydratases/isomerase	crt	1	0	1	1	0	1	1	1	1
	Acetyl CoA acetyltransferase/3-ketoacyl-CoA thiolase	atoB	1	1	1	1	0	1	1	1	1
other functions	dissim nitrate reduction		0	0	0	0	0	0	0	0	0
	DNRA		0	0	0	0	0	0	0	0	0
	nitrite reduction		0	0	0	0	0	0	0	0	0
	nitric oxide reduction (norBC)		0	0	0	0	0	0	0	0	0
	nitrous-oxide reduction		0	0	0	0	0	0	0	0	0
	dissimilatory sulfate < > APS		0	0	0	1	0	0	1	0	0
	dissimilatory sulfite < > APS		0	0	0	0	0	1	1	0	0
	dissimilatory sulfite < > sulfide (dsrAB)		0	0	0	0	0	1	1	0	0
	TCA Cycle		0.38	0	0.25	0.5	0.12	0.25	0.62	0.25	0.12
	Wood-Ljungdahl		0.83	0	0	0	0	0.67	0.83	0.67	0
	Hydrogen;FeFe hydrogenase;Group A		0	0	1	1	0	0	0	0	0
	Hydrogen;Ni-Fe Hydrogenase;Group 2a		0	0	0	0	0	1	0	0	0
	Hydrogen;Ni-Fe Hydrogenase;Group 3b		0	0	0	0	1	1	0	0	0
	Hydrogen;Ni-Fe Hydrogenase;Group 3c		1	0	0	0		0	0	1	0
	Hydrogen;Ni-Fe Hydrogenase;Group 4		1	0	0	0	1	0	0	0	0
	Mixed acid: Lactate		0	0	0	0	0	0	0	0	0
	Mixed acid: Formate		1	0	1	1	1	0	1	1	1
	Mixed acid: Formate to CO2 & H2		0.167	0.167	0.668	0.167	0	0.334	0.334	0.167	0.167
	Mixed acid: Acetate		0.5	0.5	0.5	0.5	0.5	1	0.5	0	0.5
	Mixed acid: Ethanol, Acetate to Acetylaldehyde		0	0	0	0	0	0	0	0	0
	Mixed acid: Ethanol, Acetyl-CoA to Acetylaldehyde (reversible)		0	0	0	0	0	0	0	1	0
	Mixed acid: Ethanol, Acetylaldehyde to Ethanol		0	0	0	0	0	0	0	0	0
	Mixed acid: PEP to Succinate via OAA, malate & fumarate		0.333	0.125	0.1455	0.25	0.375	0.333	0.583	0.25	0.25
