## Supplementary Table 8 for "Thermogenic hydrocarbons fuel a redox stratified subseafloor microbiome in deep sea cold seep sediments"

### Sheet: MAGs
	Bin Id	Co_bin196	Co_bin200	Co_bin231	Co_bin279	Co_bin80	S1_bin16	S2_bin20	S3_bin10	S3_bin32	S3_bin34	S4_bin24	S4_bin49	S6_bin15
CheckM	Genome size (Mbp)	2.60061	1.04156	1.0074	3.7722	3.39777	1.72484	4.33446	0.809645	5.12283	3.17583	0.998768	2.62522	3.22012
	Gene count	2565	1312	1225	3632	3373	1869	4044	999	4078	3079	1079	3053	2972
	Completeness (%)	77.62	52.87	72.44	88.19	97.63	58.06	86.85	72.7	97.73	89.27	90.34	55.18	82.91
	Contamination (%)	0.2	5.17	3.47	1.14	0.97	1.35	1.1	0.5	1.14	0.65	0	0.7	0.65
	Strain_heterogeneity (%)	50	7.69	100	0	0	27.27	0	0	0	0	0	0	0
iRep	S1-0cm	n/a	n/a	n/a	n/a	n/a	n/a	n/a	n/a	n/a	n/a	n/a	n/a	n/a
	S2-20cm	n/a	n/a	n/a	n/a	n/a	n/a	1.35111	n/a	n/a	n/a	n/a	n/a	n/a
	S3-60cm	n/a	n/a	n/a	n/a	n/a	n/a	n/a	n/a	1.37801	1.45503	n/a	n/a	n/a
	S4-100cm	n/a	n/a	n/a	n/a	n/a	n/a	n/a	n/a	n/a	n/a	n/a	n/a	n/a
	S5-150cm	n/a	n/a	n/a	n/a	n/a	n/a	n/a	n/a	n/a	n/a	n/a	n/a	n/a
	S6-200cm	n/a	n/a	n/a	n/a	2.00277	n/a	n/a	n/a	n/a	n/a	2.01118	n/a	1.7549
	S7-250cm	n/a	n/a	n/a	n/a	1.30672	n/a	n/a	n/a	n/a	n/a	2.21818	n/a	2.0553
Relative abundance (%)	S1-0cm	0	0	0	0	0	7.58365	0	0	0	0	0	0	0
	S2-20cm	0	0	3.85318	0	0	0	1.22309	0	0.00642065	0.0658712	0	0.0696359	0.123055
	S3-60cm	0.104235	0.0304444	0.00864472	0.162176	0	0	0	0.0695821	0.422999	0.514833	0.0636237	0.056705	0.0112243
	S4-100cm	0.00543186	0.0642795	0.10555	0	0.0058703	0	0.011778	0.136449	0.00551617	0.0482994	0.250594	0.105806	0.0789284
	S5-150cm	0	0.0662959	0.0331614	0	0.035754	0	0.00550782	0.0764191	0.00442741	0.0381522	0.117232	0.117477	0.172294
	S6-200cm	0	0.0366215	0.0183689	0	0.147946	0.00303418	0.0121226	0.244961	0	0.0513974	0.358166	0.503405	1.17352
	S7-250cm	0.00382011	0.00916611	0.0176238	0	0.530818	0	0	0.359701	0	0	0.54262	0.167918	0.327075
Taxonomy	Phylum	AABM5-125-24	Chloroflexi	Chloroflexi	Planctomycetes	Proteobacteria	Proteobacteria	Chloroflexi	Chloroflexi	Planctomycetes	Proteobacteria	Chloroflexi	Proteobacteria	Proteobacteria
	Class		Dehalococcoidia	Dehalococcoidia		Deltaproteobacteria	Gammaproteobacteria	Anaerolineales	Dehalococcoidia		Deltaproteobacteria	Dehalococcoidia	Deltaproteobacteria	Deltaproteobacteria
	Order					Desulfobacterales					Desulfobacterales		Desulfobacterales	Desulfobacterales

### Sheet: Supple Table 8
	benzoyl-CoA ligase	benzoyl-CoA reductase	cyclohex-1,5-diencarbonyl-CoA hydratase	6-hydroxycyclohex-1-ene-1-carbonyl-CoA dehydrogenases	6-oxo-cyclohex-1-ene-carbonyl-CoA hydrolase
MAGs	Bcl	Bcr	Dch	Had	Oah
Co_bin196	0	1	1	0	1
Co_bin200	1	1	1	1	1
Co_bin231	0	1	1	1	1
Co_bin279	0	1	1	1	0
Co_bin80	1	1	1	1	1
S1_bin16	0	1	1	1	1
S2_bin20	0	1	1	1	1
S3_bin10	0	1	1	1	1
S3_bin32	0	1	1	1	0
S3_bin34	0	1	1	1	1
S4_bin24	1	1	1	1	1
S4_bin49	1	1	1	1	1
S6_bin15	1	1	1	1	1
