## Supplementary Table 10 for "Thermogenic hydrocarbons fuel a redox stratified subseafloor microbiome in deep sea cold seep sediments"

### Sheet: Supp Table 10
Bin Id	Phylum	Class	Peptidase family C25	Bacterial pre-peptidase C-terminal domain	Clostripain family	Peptidase family M28	Peptidase family M50	Di- and tripeptidases	Leucyl aminopeptidase	Xaa-Pro aminopeptidase	Peptidase propeptide and YPEB domain	Oligoendopeptidase F	Phosphoserine aminotransferase	Lipoprotein signal peptidase	Aminopeptidase N	Zinc carboxypeptidase	Peptidase S24-like	Peptidase S26	D-aminopeptidase	M61 glycyl aminopeptidase		Gene count
Co_bin211	Acidobacteria		0	0	0	1	1	1	0	1	0	1	1	1	1	1	1	1	0	0	0.605394	1817
S1_bin7	Acidobacteria		0	0	0	1	1	1	0	1	0	1	1	1	1	1	1	1	0	0	0.527831	2084
S8_bin10	Actinobacteria		0	0	0	1	1	1	1	1	0	0	1	1	0	0	1	1	0	0	0.758214	1187
S6_bin1	Actinobacteria		0	0	0	1	1	1	1	1	0	0	1	0	0	0	1	1	0	0	0.69808	1146
Co_bin230	Actinobacteria		0	0	0	0	1	0	1	1	0	1	1	1	0	0	1	1	0	0	0.589971	1356
S1_bin4	Actinobacteria		0	0	0	1	1	1	0	1	0	1	1	1	0	0	1	1	0	0	0.560748	1605
S6_bin50	Actinobacteria		0	0	0	0	1	0	0	1	0	0	1	1	0	0	1	1	0	0	0.547445	1096
S1_bin15	Actinobacteria		0	0	0	1	1	1	0	1	0	1	1	1	1	0	1	0	0	0	0.531287	1694
S7_bin45	Actinobacteria		0	0	0	1	1	1	0	1	0	0	1	1	0	0	1	1	0	0	0.521853	1533
Co_bin93	Actinobacteria		0	0	0	1	1	1	1	1	0	1	1	1	0	0	1	0	1	0	0.49776	2009
Co_bin19	Actinobacteria		0	1	0	1	1	1	0	1	1	0	1	1	0	0	1	1	0	0	0.487805	2050
Co_bin251	Actinobacteria		0	0	0	1	1	1	0	1	0	0	1	1	0	0	1	1	0	0	0.473373	1690
Co_bin219	Actinobacteria		0	0	0	1	1	1	0	1	0	0	1	1	0	0	1	0	0	0	0.374532	1869
S5_bin16	Actinobacteria		0	0	0	0	1	1	0	1	0	0	1	0	0	0	1	0	0	0	0.355619	1406
Co_bin42	Armatimonadetes		0	0	1	1	1	1	0	1	0	0	1	1	0	1	1	1	1	0	0.517404	2126
Co_bin185	Armatimonadetes		0	0	0	1	1	1	0	1	0	0	1	1	0	0	1	1	0	0	0.453001	1766
Co_bin1	Armatimonadetes		0	0	1	1	1	1	0	1	0	0	1	1	0	1	1	1	1	0	0.44661	2463
Co_bin106	Armatimonadetes		0	0	1	1	1	1	0	1	0	0	1	1	0	1	1	1	0	0	0.425713	2349
Co_bin252	Armatimonadetes		0	1	0	1	1	1	0	1	0	0	1	1	0	1	1	0	1	0	0.383289	2609
S5_bin10	Armatimonadetes		1	1	1	1	1	1	0	1	0	0	1	1	0	1	1	1	1	0	0.365374	3558
Co_bin269	Armatimonadetes		0	0	0	1	1	0	0	1	0	0	1	1	0	0	1	0	0	0	0.343053	1749
Co_bin67	Armatimonadetes		1	0	1	1	1	1	0	1	1	0	1	1	0	1	1	1	1	0	0.331126	3926
Co_bin288	Armatimonadetes		0	1	0	1	1	1	0	1	0	0	1	0	0	1	1	1	1	0	0.29753	3361
Co_bin54	Armatimonadetes		0	1	1	1	1	1	0	1	0	0	1	1	0	1	1	1	1	0	0.281756	4259
Co_bin179	Atribacteria		0	0	1	1	1	1	0	1	0	0	1	1	0	0	1	0	0	0	0.91954	870
S4_bin50	Atribacteria		0	0	0	0	1	0	1	1	0	0	1	0	0	0	1	1	1	0	0.848485	825
Co_bin194	Atribacteria		0	0	0	1	1	1	0	0	0	0	0	0	0	0	1	0	0	0	0.614439	651
S3_bin1	Atribacteria		0	0	0	0	1	0	0	1	0	0	1	1	0	0	0	0	0	0	0.583942	685
S7_bin25	Atribacteria		0	0	0	1	1	1	0	1	0	0	1	0	0	0	1	1	1	0	0.539084	1484
S8_bin28	Atribacteria		0	0	0	1	1	1	0	0	0	0	1	1	0	0	1	0	1	0	0.511322	1369
S3_bin44	Atribacteria		0	0	0	1	1	1	0	1	0	0	1	0	0	0	0	0	0	0	0.466853	1071
S2_bin50	Atribacteria		0	0	0	1	1	1	0	1	0	0	1	0	0	1	1	0	1	0	0.417973	1914
S2_bin54	Bacteroidetes	Flavobacteriia	1	0	0	1	1	1	0	1	0	1	1	1	1	1	1	1	0	0	0.471698	2544
S4_bin27	Bacteroidetes		1	1	0	1	0	1	0	1	0	1	1	0	1	1	1	0	0	0	0.586854	1704
S3_bin26	Bacteroidetes		1	0	0	1	0	1	0	1	0	1	1	0	1	1	1	1	0	0	0.544959	1835
Co_bin232	Bacteroidetes		1	1	0	1	1	1	0	1	0	1	1	0	1	1	1	1	0	0	0.470588	2550
Co_bin265	Bacteroidetes		1	0	0	1	1	1	0	1	0	1	1	1	1	1	1	0	0	0	0.408922	2690
Co_bin125	Bacteroidetes		1	1	0	1	1	1	0	1	0	0	1	1	1	1	1	1	0	0	0.354925	3381
Co_bin11	Bacteroidetes		1	0	0	1	1	1	0	1	0	0	1	1	1	1	1	1	0	0	0.321637	3420
S7_bin26	Bacteroidetes		1	0	0	1	1	1	0	1	0	1	1	1	1	1	1	1	0	0	0.301054	3986
S2_bin2	Bacteroidetes		1	0	0	1	1	1	0	1	0	1	1	0	1	1	1	1	0	0	0.28314	3885
Co_bin74	Caldiserica		1	0	0	1	1	1	0	1	0	0	1	1	0	1	1	1	0	0	0.537924	1859
S2_bin13	Calditrichaeota		1	0	0	1	1	1	1	1	0	1	1	1	1	1	1	1	0	0	0.370899	3505
S1_bin9	candidate division NC10		0	0	0	1	1	1	0	1	0	1	1	1	0	0	1	1	0	0	0.35503	2535
Co_bin121	candidate division WOR-3		1	1	0	1	1	1	1	1	0	0	1	1	1	0	1	1	0	0	0.771208	1556
S7_bin19	candidate division WOR-3		1	0	1	1	1	1	1	1	0	0	1	1	1	1	1	1	1	0	0.573535	2441
S3_bin16	candidate division WOR-3		1	0	1	1	1	1	1	1	0	0	1	1	1	1	1	1	0	0	0.491679	2644
S2_bin26	candidate division WOR-3		1	0	1	1	1	1	1	1	0	0	1	1	1	1	1	1	1	0	0.447284	3130
S2_bin48	candidate division WOR-3		1	0	1	1	1	1	0	1	0	0	1	0	1	1	1	1	0	0	0.424874	2589
Co_bin141	candidate division WOR-3		1	0	1	1	1	1	1	1	0	1	1	1	1	1	1	0	0	0	0.351256	3701
S3_bin15	candidate division Zixibacteria		1	0	0	1	1	1	1	1	0	1	1	0	1	1	1	1	0	0	0.447094	2684
Co_bin8	candidate division Zixibacteria		1	1	0	1	1	1	1	1	0	1	1	1	1	1	1	1	0	0	0.425273	3292
Co_bin86	Candidatus Aerophobetes		0	0	0	0	0	1	0	1	0	0	1	1	0	0	1	1	0	0	0.950872	631
Co_bin272	Candidatus Aerophobetes		0	0	0	0	1	0	0	1	0	0	1	1	0	0	1	1	1	0	0.89172	785
Co_bin33	Candidatus Aerophobetes		0	0	0	1	1	1	1	1	0	0	1	1	0	0	1	1	1	0	0.692042	1445
S2_bin55	Candidatus Aerophobetes		0	0	0	1	1	1	0	1	0	0	1	1	0	0	1	1	0	0	0.627451	1275
S6_bin3	Candidatus Aerophobetes		0	0	0	1	1	1	1	1	0	0	1	0	0	0	1	1	1	0	0.604433	1489
Co_bin206	Candidatus Aerophobetes		0	0	0	1	1	1	0	1	0	0	1	1	0	0	1	1	1	0	0.60241	1494
S5_bin2	Candidatus Aerophobetes		0	0	0	1	1	1	0	1	0	0	1	1	0	0	1	1	0	0	0.575126	1391
S8_bin12	Candidatus Aerophobetes		0	0	0	1	1	1	0	1	0	0	1	1	0	0	1	1	0	0	0.524934	1524
S4_bin41	Candidatus Aerophobetes		0	0	0	0	1	1	1	1	0	0	1	1	0	0	1	1	1	0	0.520833	1728
S4_bin5	Candidatus Aerophobetes		0	0	0	1	1	1	0	1	0	0	1	1	0	0	1	0	0	0	0.501433	1396
Co_bin224	Candidatus Aerophobetes		0	0	0	0	1	1	0	0	0	0	1	0	1	0	1	1	1	0	0.496102	1411
Co_bin132	Candidatus Aerophobetes		0	0	0	0	1	1	1	1	0	0	1	0	0	0	1	0	0	0	0.483092	1242
S2_bin29	Candidatus Aerophobetes		0	0	0	0	1	1	0	1	0	0	1	1	0	0	1	0	0	0	0.428571	1400
S8_bin35	Candidatus Aerophobetes		0	0	0	0	1	0	0	1	0	0	1	1	0	0	1	1	0	0	0.311203	1928
Co_bin223	Candidatus Aerophobetes		0	0	0	0	1	1	1	1	0	0	1	1	0	0	1	1	0	0	0.256246	3122
S3_bin30	Candidatus Aminicenantes		0	0	0	1	1	1	1	1	0	0	1	1	1	1	1	1	0	0	0.587293	1873
S2_bin39	Candidatus Aminicenantes		1	0	0	1	1	1	0	1	0	1	1	1	1	1	1	1	0	0	0.583942	2055
Co_bin182	Candidatus Aminicenantes		1	0	0	1	1	1	0	1	0	1	1	0	1	1	1	1	0	0	0.562085	1957
S2_bin30	Candidatus Aminicenantes		0	0	0	1	1	1	1	1	0	1	1	0	1	1	1	1	1	0	0.509554	2355
S5_bin15	Candidatus Aminicenantes		0	0	0	1	1	1	1	1	0	1	1	1	1	1	1	1	0	0	0.49896	2405
Co_bin103	Candidatus Aminicenantes		0	0	0	1	1	1	0	1	0	1	1	1	1	1	1	1	0	0	0.475367	2314
Co_bin60	Candidatus Aminicenantes		0	0	0	1	1	1	0	1	0	1	1	1	1	1	1	1	0	0	0.392577	2802
S2_bin52	Candidatus Aminicenantes		0	0	0	1	1	1	0	1	0	1	1	1	1	1	1	1	1	0	0.370028	3243
Co_bin49	Candidatus Bathyarchaeota		0	0	0	1	1	1	1	1	0	1	1	0	0	0	1	0	0	0	0.733272	1091
S6_bin51	Candidatus Bathyarchaeota		0	0	0	1	1	1	0	1	0	0	1	0	0	1	0	0	0	0	0.655738	915
S2_bin8	Candidatus Bathyarchaeota		0	0	0	1	1	1	1	1	0	0	1	0	0	1	1	0	1	0	0.406137	2216
S8_bin31	Candidatus Bathyarchaeota		0	0	0	1	1	1	0	1	1	0	1	0	0	1	1	0	1	0	0.379747	2370
Co_bin56	Candidatus Bathyarchaeota		0	0	0	1	1	1	0	1	0	0	1	0	0	0	1	0	0	0	0.354191	1694
Co_bin208	Candidatus Bathyarchaeota		0	0	0	1	1	0	1	1	0	0	1	0	0	0	1	0	0	0	0.321716	1865
S6_bin2	Candidatus Bipolaricaulota		0	0	0	1	1	1	0	1	0	0	1	1	1	0	1	1	1	0	0.766284	1305
Co_bin3	Candidatus Bipolaricaulota		0	0	0	1	1	1	0	1	0	0	1	1	1	0	0	0	0	0	0.695825	1006
S3_bin19	Candidatus Bipolaricaulota		0	1	0	1	1	1	0	1	0	1	1	1	0	0	1	1	0	0	0.625391	1599
S6_bin23	Candidatus Cloacimonetes		1	0	1	1	1	1	1	1	0	1	1	1	1	1	1	1	0	0	0.672108	2083
S3_bin42	Candidatus Cloacimonetes		1	1	0	1	1	1	0	1	0	1	1	1	1	1	1	0	0	0	0.559701	2144
S3_bin39	Candidatus Cloacimonetes		1	0	1	1	1	1	1	1	0	1	1	1	1	1	1	1	0	0	0.540958	2588
Co_bin247	Candidatus Cloacimonetes		1	1	1	1	1	1	0	1	0	0	1	1	1	1	1	1	0	0	0.522718	2487
S2_bin49	Candidatus Coatesbacteria		1	0	0	1	1	1	1	1	0	1	1	1	1	1	1	1	0	0	0.433912	2996
Co_bin134	Candidatus Dadabacteria		0	0	0	1	1	1	0	1	0	1	1	1	0	0	1	1	0	0	0.479744	1876
S1_bin8	Candidatus Dadabacteria		0	0	0	0	1	1	0	1	0	1	1	1	0	0	1	1	0	0	0.391007	2046
S2_bin10	Candidatus Fermentibacteria		1	0	0	1	1	1	1	1	0	1	1	1	0	1	1	1	0	0	0.609446	1969
S2_bin18	Candidatus Fermentibacteria		1	1	0	1	1	1	1	1	0	1	1	1	0	1	1	1	0	0	0.530612	2450
Co_bin41	Candidatus Heimdallarchaeota		1	1	1	1	1	1	1	1	0	1	1	0	1	1	0	0	0	1	0.366197	3550
Co_bin120	Candidatus Heimdallarchaeota		0	0	0	1	1	1	0	1	0	1	1	0	1	1	0	0	0	0	0.344086	2325
S2_bin51	Candidatus Heimdallarchaeota		0	0	1	1	1	1	1	1	0	1	1	0	1	1	0	0	1	0	0.322203	3414
Co_bin105	Candidatus Heimdallarchaeota		0	1	1	1	1	1	0	1	0	1	1	0	0	1	0	0	0	0	0.292778	3074
Co_bin277	Candidatus Heimdallarchaeota		0	1	1	1	0	1	0	1	0	1	1	0	0	1	0	0	1	0	0.263081	3421
S2_bin17	Candidatus Krumholzibacteriota		1	1	0	1	1	1	1	1	0	1	1	1	1	1	1	1	0	1	0.556174	2697
S2_bin35	Candidatus Krumholzibacteriota		1	0	0	1	1	1	0	1	0	1	1	1	1	1	1	1	0	1	0.493359	2635
Co_bin201	Candidatus Latescibacteria		0	1	0	1	1	1	0	1	0	0	1	1	0	1	1	1	0	0	0.411692	2429
S3_bin36	Candidatus Latescibacteria		1	0	0	1	1	1	1	1	0	0	1	1	1	1	1	1	1	0	0.353165	3681
Co_bin212	Candidatus Latescibacteria		1	0	0	1	1	1	1	1	0	0	1	1	1	1	1	1	1	0	0.329949	3940
Co_bin177	Candidatus Lokiarchaeota		0	0	0	1	1	1	1	1	0	1	1	0	1	0	1	0	0	0	0.464157	1939
S8_bin41	Candidatus Lokiarchaeota		1	0	0	1	1	1	1	1	0	0	1	0	0	0	1	1	0	0	0.400178	2249
S5_bin29	Candidatus Lokiarchaeota		1	0	0	1	0	1	1	1	0	0	1	0	0	0	0	0	0	0	0.35482	1691
S4_bin14	Candidatus Lokiarchaeota		1	0	0	1	1	1	1	1	0	1	1	0	0	0	0	0	0	0	0.313234	2554
Co_bin169	Candidatus Lokiarchaeota		1	0	0	1	1	1	1	1	0	1	1	0	0	0	1	0	0	0	0.310131	2902
Co_bin263	Candidatus Lokiarchaeota		1	1	0	1	1	1	0	1	0	1	1	0	1	0	1	0	0	0	0.302115	3310
Co_bin249	Candidatus Lokiarchaeota		0	0	0	1	1	1	1	1	0	0	1	0	0	0	1	0	0	0	0.27933	2506
Co_bin7	Candidatus Lokiarchaeota		1	1	1	1	1	1	0	1	0	1	1	0	1	0	1	0	0	0	0.274177	4012
Co_bin241	Candidatus Lokiarchaeota		1	1	0	1	1	1	1	1	0	1	1	0	1	1	1	0	0	0	0.260473	4607
Co_bin153	Candidatus Lokiarchaeota		1	1	0	1	1	1	1	1	0	0	1	0	0	0	0	0	1	0	0.25663	3507
Co_bin235	Candidatus Lokiarchaeota		1	1	1	1	1	1	1	1	0	1	1	0	1	0	1	0	0	0	0.250522	4790
Co_bin147	Candidatus Lokiarchaeota		1	1	0	1	1	1	1	1	1	0	1	0	0	0	1	0	0	0	0.216076	4628
Co_bin44	Candidatus Lokiarchaeota		0	0	1	1	1	1	0	1	0	0	1	0	0	0	1	0	0	0	0.191886	3648
S2_bin16	Candidatus Lokiarchaeota		1	1	0	1	1	1	1	1	0	1	1	0	1	0	0	0	0	0	0.187864	5323
Co_bin187	Candidatus Marinimicrobia		1	0	0	1	1	1	0	1	0	1	1	1	1	0	1	1	0	0	0.635471	1731
Co_bin115	Candidatus Marinimicrobia		1	0	0	1	1	1	1	1	0	1	1	1	0	0	1	1	0	0	0.452303	2432
Co_bin55	Candidatus Micrarchaeota		0	0	0	1	1	1	0	1	0	0	1	0	0	0	0	0	0	0	0.374251	1336
Co_bin216	Candidatus Pacearchaeota		0	0	0	0	1	0	0	1	0	0	1	1	0	0	1	0	0	0	0.609013	821
Co_bin131	Candidatus Pacearchaeota		0	0	0	0	1	0	0	1	1	0	1	0	0	0	0	0	0	0	0.481348	831
S6_bin13	Candidatus Pacearchaeota		0	0	0	0	1	0	1	1	0	0	1	0	0	0	1	0	0	0	0.466418	1072
Co_bin205	Candidatus Pacearchaeota		0	0	0	0	1	0	1	1	0	0	1	0	0	0	0	0	0	0	0.441989	905
Co_bin10	Candidatus Pacearchaeota		0	0	0	0	1	0	1	1	0	1	1	0	0	1	1	0	0	0	0.412979	1695
Co_bin160	Candidatus Pacearchaeota		0	0	0	0	1	0	0	1	1	0	1	0	0	0	0	0	0	0	0.389105	1028
Co_bin193	Candidatus Pacearchaeota		0	0	0	0	1	0	0	1	0	1	1	0	0	0	1	0	0	0	0.335345	1491
S5_bin37	Candidatus Pacearchaeota		0	0	0	0	1	0	0	0	0	0	1	0	0	0	0	0	0	0	0.163399	1224
S2_bin40	Candidatus Sumerlaeota		1	0	0	1	1	1	0	1	1	0	1	1	0	1	1	1	1	0	0.348939	3439
S6_bin33	Candidatus Thorarchaeota		1	0	0	1	1	1	0	1	0	1	1	0	1	0	1	1	0	0	0.74239	1347
S7_bin1	Candidatus Thorarchaeota		1	0	0	1	1	1	0	1	0	0	1	0	1	1	0	0	0	0	0.536553	1491
Co_bin157	Candidatus Thorarchaeota		0	0	0	1	1	1	0	1	0	1	1	0	0	0	0	0	0	0	0.402414	1491
S5_bin18	Candidatus Thorarchaeota		1	0	0	1	1	1	1	1	0	1	1	0	1	1	1	0	0	0	0.303532	3624
S2_bin19	Candidatus Thorarchaeota		1	1	1	1	1	1	0	1	0	1	1	0	1	1	0	0	0	0	0.290467	3787
S7_bin6	Candidatus Thorarchaeota		0	0	0	1	1	1	1	1	0	1	1	0	0	0	1	0	0	0	0.256987	3113
S6_bin12	Chloroflexi	Anaerolineales	1	1	1	0	1	1	1	1	0	1	1	1	0	1	1	1	0	0	0.691122	1881
S1_bin5	Chloroflexi	Anaerolineales	1	0	0	1	1	1	1	1	0	1	1	1	1	0	1	0	0	0	0.609756	1804
Co_bin254	Chloroflexi	Anaerolineales	0	0	0	1	1	1	0	1	0	1	1	1	1	0	1	1	0	0	0.606061	1650
Co_bin140	Chloroflexi	Anaerolineales	1	0	0	1	1	1	1	1	0	1	1	0	1	1	1	1	0	0	0.600901	1997
Co_bin228	Chloroflexi	Anaerolineales	1	0	0	1	1	1	1	1	0	0	1	0	0	1	1	0	0	0	0.593276	1517
S2_bin15	Chloroflexi	Anaerolineales	1	0	0	1	1	1	1	1	0	1	1	1	1	1	0	0	0	0	0.54672	2012
S2_bin7	Chloroflexi	Anaerolineales	1	1	0	1	1	1	1	1	0	1	1	1	1	0	1	1	0	0	0.527383	2465
S7_bin34	Chloroflexi	Anaerolineales	1	0	0	1	1	1	1	1	0	1	1	1	1	0	1	1	0	0	0.514139	2334
Co_bin259	Chloroflexi	Anaerolineales	0	0	0	1	1	1	1	1	0	1	1	0	1	1	1	1	0	0	0.499546	2202
S2_bin38	Chloroflexi	Anaerolineales	0	0	0	1	1	1	0	1	0	1	1	1	1	0	1	1	0	0	0.480307	2082
S8_bin11	Chloroflexi	Anaerolineales	1	0	0	1	1	1	1	1	0	1	1	1	1	1	1	1	0	0	0.478469	2717
Co_bin262	Chloroflexi	Anaerolineales	0	0	0	1	1	1	1	1	0	1	1	0	1	1	0	0	0	0	0.458015	1965
S5_bin24	Chloroflexi	Anaerolineales	1	1	0	1	1	1	0	1	1	1	1	1	1	0	1	1	0	0	0.451389	2880
S6_bin28	Chloroflexi	Anaerolineales	1	1	1	1	1	1	0	1	0	1	1	1	1	1	1	1	1	0	0.444576	3374
Co_bin234	Chloroflexi	Anaerolineales	1	0	0	1	1	1	0	1	0	0	1	1	1	1	1	1	0	0	0.443012	2483
S2_bin45	Chloroflexi	Anaerolineales	1	0	0	1	1	1	1	1	0	1	1	1	1	0	1	1	0	0	0.441176	2720
S2_bin36	Chloroflexi	Anaerolineales	1	0	0	1	1	1	1	1	0	1	1	1	1	1	1	1	0	0	0.440977	2948
Co_bin250	Chloroflexi	Anaerolineales	1	0	0	1	1	1	0	1	0	1	1	1	1	0	1	1	0	0	0.43273	2542
Co_bin311	Chloroflexi	Anaerolineales	0	0	0	1	1	1	0	1	0	1	1	1	1	1	1	1	0	0	0.430866	2553
Co_bin276	Chloroflexi	Anaerolineales	1	0	0	1	1	1	1	1	0	0	1	1	1	1	1	1	0	0	0.427503	2807
S2_bin4	Chloroflexi	Anaerolineales	0	0	0	0	1	1	0	1	0	1	1	0	1	1	1	0	1	0	0.421151	2137
Co_bin163	Chloroflexi	Anaerolineales	1	0	0	1	1	1	1	1	0	1	1	0	0	1	1	1	1	0	0.409417	2931
S2_bin32	Chloroflexi	Anaerolineales	1	0	0	1	1	1	0	1	1	0	1	1	1	1	1	1	1	0	0.407013	3194
Co_bin192	Chloroflexi	Anaerolineales	1	1	1	1	1	1	0	1	0	0	1	0	0	1	1	1	0	0	0.400146	2749
S5_bin1	Chloroflexi	Anaerolineales	1	1	1	1	1	1	1	1	1	1	1	1	1	1	1	1	0	0	0.391294	4089
S2_bin12	Chloroflexi	Anaerolineales	0	1	0	1	1	1	0	1	0	1	1	0	0	1	1	1	0	0	0.381388	2622
S2_bin61	Chloroflexi	Anaerolineales	1	1	0	1	1	1	1	1	0	1	1	1	1	0	1	1	1	0	0.374532	3738
S4_bin51	Chloroflexi	Anaerolineales	1	0	0	0	1	1	0	1	0	0	1	0	0	0	1	1	1	0	0.356983	2241
S3_bin21	Chloroflexi	Anaerolineales	1	1	1	1	1	1	1	1	1	1	1	1	1	0	1	1	0	0	0.351617	4266
S2_bin20	Chloroflexi	Anaerolineales	1	1	0	1	1	1	1	1	0	1	1	1	1	1	1	1	0	0	0.346192	4044
S6_bin31	Chloroflexi	Dehalococcoidia	0	0	0	0	1	1	0	1	0	0	1	1	0	0	1	1	0	0	0.956284	732
S5_bin34	Chloroflexi	Dehalococcoidia	0	0	0	0	1	1	0	1	0	0	1	0	0	0	1	1	0	0	0.840336	714
S2_bin33	Chloroflexi	Dehalococcoidia	0	0	0	0	1	1	1	1	0	0	1	1	0	1	1	1	0	0	0.762712	1180
Co_bin198	Chloroflexi	Dehalococcoidia	0	0	0	1	1	1	1	1	0	0	1	1	0	0	1	1	1	0	0.762195	1312
Co_bin217	Chloroflexi	Dehalococcoidia	0	0	0	0	0	1	0	1	0	0	1	1	0	1	1	1	0	0	0.76087	920
S2_bin21	Chloroflexi	Dehalococcoidia	0	1	0	0	1	1	0	1	0	0	1	0	0	0	1	1	0	0	0.720165	972
Co_bin280	Chloroflexi	Dehalococcoidia	0	0	0	0	1	0	0	1	0	0	1	0	0	0	1	1	0	0	0.718391	696
S5_bin22	Chloroflexi	Dehalococcoidia	0	0	0	1	1	1	1	1	0	0	1	1	0	0	1	0	0	0	0.715564	1118
Co_bin246	Chloroflexi	Dehalococcoidia	0	0	0	0	1	1	0	1	0	0	1	1	0	0	1	1	0	0	0.709939	986
S3_bin10	Chloroflexi	Dehalococcoidia	0	0	0	0	1	1	0	1	0	0	1	1	0	0	1	1	0	0	0.700701	999
Co_bin266	Chloroflexi	Dehalococcoidia	0	0	0	0	1	0	0	1	0	0	1	1	0	0	1	1	0	0	0.677201	886
S4_bin24	Chloroflexi	Dehalococcoidia	0	0	0	0	1	1	0	1	0	0	1	1	0	0	1	1	0	0	0.648749	1079
S4_bin35	Chloroflexi	Dehalococcoidia	0	0	0	1	1	1	1	1	0	0	1	1	0	1	1	1	0	0	0.642674	1556
Co_bin136	Chloroflexi	Dehalococcoidia	0	0	0	0	1	1	0	1	0	0	1	1	0	0	1	1	0	0	0.630631	1110
S2_bin14	Chloroflexi	Dehalococcoidia	0	0	0	1	1	1	0	1	1	0	1	1	0	0	1	1	0	0	0.625869	1438
S5_bin21	Chloroflexi	Dehalococcoidia	0	1	0	1	1	1	0	1	0	0	1	1	0	0	1	1	0	0	0.624133	1442
S7_bin20	Chloroflexi	Dehalococcoidia	0	0	1	1	1	1	1	1	0	0	1	1	0	1	1	1	0	0	0.622524	1767
Co_bin202	Chloroflexi	Dehalococcoidia	0	0	1	0	1	1	0	1	0	0	1	0	0	0	1	1	0	0	0.61674	1135
Co_bin189	Chloroflexi	Dehalococcoidia	0	0	0	0	1	0	0	1	0	0	1	1	0	0	1	1	0	0	0.611621	981
Co_bin200	Chloroflexi	Dehalococcoidia	0	0	0	0	1	1	1	1	1	0	1	1	0	0	1	0	0	0	0.609756	1312
S7_bin23	Chloroflexi	Dehalococcoidia	0	0	0	0	1	1	1	1	0	0	1	1	0	0	1	1	0	0	0.60241	1328
S2_bin9	Chloroflexi	Dehalococcoidia	0	0	0	1	1	1	1	1	0	0	1	1	0	0	1	1	0	0	0.601202	1497
S4_bin6	Chloroflexi	Dehalococcoidia	0	0	0	0	1	1	0	1	0	0	1	1	0	0	1	1	0	0	0.587741	1191
S7_bin44	Chloroflexi	Dehalococcoidia	0	0	0	1	1	1	1	1	0	0	1	1	0	0	1	0	0	0	0.584368	1369
S7_bin39	Chloroflexi	Dehalococcoidia	0	0	0	0	1	0	1	1	0	0	1	0	0	0	1	1	0	0	0.574163	1045
Co_bin209	Chloroflexi	Dehalococcoidia	0	0	0	0	1	1	0	1	1	0	1	1	0	0	1	1	0	0	0.573888	1394
Co_bin57	Chloroflexi	Dehalococcoidia	0	0	0	0	1	0	0	1	0	0	1	1	0	0	1	1	0	0	0.572519	1048
Co_bin215	Chloroflexi	Dehalococcoidia	0	0	0	0	1	1	0	1	1	0	1	1	0	0	1	1	0	0	0.56899	1406
S8_bin15	Chloroflexi	Dehalococcoidia	0	0	0	0	1	1	0	1	0	0	1	0	0	0	1	1	0	0	0.561272	1069
S8_bin17	Chloroflexi	Dehalococcoidia	0	0	0	0	1	1	0	1	0	0	1	1	0	0	1	1	0	0	0.560448	1249
S8_bin21	Chloroflexi	Dehalococcoidia	0	0	0	1	1	1	1	1	0	0	1	1	0	0	1	1	0	0	0.552826	1628
Co_bin173	Chloroflexi	Dehalococcoidia	0	0	0	1	1	1	0	1	1	0	1	1	0	0	1	1	0	0	0.547445	1644
Co_bin12	Chloroflexi	Dehalococcoidia	0	0	0	0	1	1	0	1	0	0	1	1	0	0	1	1	0	0	0.523952	1336
Co_bin88	Chloroflexi	Dehalococcoidia	0	0	0	1	1	1	0	1	0	0	1	0	0	0	1	1	0	0	0.519673	1347
Co_bin282	Chloroflexi	Dehalococcoidia	0	0	0	0	1	1	0	1	0	0	1	0	0	0	1	1	0	0	0.511073	1174
Co_bin63	Chloroflexi	Dehalococcoidia	0	0	0	0	1	0	1	1	0	0	1	1	0	0	1	0	0	0	0.510638	1175
Co_bin180	Chloroflexi	Dehalococcoidia	1	0	0	1	1	1	0	1	0	0	1	0	0	0	1	1	0	0	0.51053	1567
Co_bin75	Chloroflexi	Dehalococcoidia	0	0	0	0	0	1	0	1	0	0	1	1	0	0	0	0	0	0	0.508259	787
Co_bin130	Chloroflexi	Dehalococcoidia	0	0	0	0	1	0	1	1	0	0	1	1	0	0	1	1	0	0	0.494001	1417
S5_bin44	Chloroflexi	Dehalococcoidia	0	0	0	0	1	1	1	1	0	0	1	1	0	0	1	1	0	0	0.492611	1624
Co_bin231	Chloroflexi	Dehalococcoidia	0	0	0	0	1	1	0	1	0	0	1	0	0	0	1	1	0	0	0.489796	1225
Co_bin148	Chloroflexi	Dehalococcoidia	0	0	0	1	1	1	0	1	0	0	1	0	0	0	1	1	0	0	0.483092	1449
Co_bin22	Chloroflexi	Dehalococcoidia	0	0	0	1	1	0	0	1	0	0	1	1	0	0	1	1	0	0	0.477816	1465
S2_bin1	Chloroflexi	Dehalococcoidia	0	0	0	0	1	1	0	1	0	0	1	1	0	0	1	1	0	0	0.47619	1470
S6_bin18	Chloroflexi	Dehalococcoidia	0	0	0	0	0	0	1	1	0	0	1	0	0	0	1	0	0	0	0.470588	850
Co_bin102	Chloroflexi	Dehalococcoidia	0	0	0	0	1	1	0	1	0	0	1	1	0	0	1	1	0	0	0.468227	1495
S4_bin46	Chloroflexi	Dehalococcoidia	0	0	0	0	1	1	0	1	0	0	1	1	0	0	1	1	0	0	0.461437	1517
S2_bin46	Chloroflexi	Dehalococcoidia	0	0	0	1	1	1	0	1	0	0	1	1	0	0	1	1	0	0	0.458453	1745
Co_bin133	Chloroflexi	Dehalococcoidia	0	0	0	0	1	1	0	1	0	0	1	1	0	0	0	0	0	0	0.455373	1098
Co_bin178	Chloroflexi	Dehalococcoidia	0	0	0	0	1	0	0	1	0	0	1	0	0	0	1	0	0	0	0.444444	900
S8_bin32	Chloroflexi	Dehalococcoidia	0	0	0	1	1	1	0	1	0	0	1	1	0	0	1	1	0	0	0.431732	1853
Co_bin89	Chloroflexi	Dehalococcoidia	0	0	0	1	1	1	0	1	0	0	1	1	0	0	0	0	0	0	0.42735	1404
Co_bin116	Chloroflexi	Dehalococcoidia	0	0	0	0	1	1	0	1	0	0	1	1	0	0	1	1	0	0	0.426829	1640
Co_bin16	Chloroflexi	Dehalococcoidia	0	0	0	0	1	0	0	1	0	0	1	1	0	0	1	1	0	0	0.421941	1422
Co_bin107	Chloroflexi	Dehalococcoidia	0	0	0	1	1	1	0	1	0	0	1	1	0	0	0	0	0	0	0.393185	1526
S8_bin4	Chloroflexi	Dehalococcoidia	0	0	0	0	1	1	0	1	0	0	1	1	0	0	0	0	0	0	0.385208	1298
S7_bin29	Chloroflexi	Dehalococcoidia	0	0	0	0	1	1	0	1	0	0	1	1	0	0	1	1	0	0	0.384193	1822
S2_bin27	Chloroflexi	Dehalococcoidia	0	0	0	0	1	0	1	1	0	0	1	0	0	0	1	1	0	0	0.357356	1679
Co_bin289	Chloroflexi	Dehalococcoidia	0	0	0	0	1	1	0	1	0	0	1	1	0	0	1	0	0	0	0.34642	1732
Co_bin240	Chloroflexi	Dehalococcoidia	0	0	0	0	1	0	0	1	0	0	1	0	0	0	1	0	1	0	0.315457	1585
Co_bin183	Chloroflexi	Dehalococcoidia	1	0	1	1	1	1	0	1	1	0	1	1	0	0	1	1	0	0	0.314196	3501
Co_bin71	Chloroflexi	Dehalococcoidia	0	0	0	0	1	0	0	1	0	0	0	0	0	0	1	1	0	0	0.307456	1301
Co_bin242	Chloroflexi	Dehalococcoidia	0	0	0	0	1	1	0	1	0	0	1	1	0	0	0	0	0	0	0.190694	2622
Co_bin207	Elusimicrobia		0	0	1	1	1	1	0	1	1	1	1	1	0	0	1	1	0	0	0.456432	2410
Co_bin174	Euryarchaeota	Methanomicrobia	1	1	0	0	1	1	0	1	0	0	1	0	1	1	1	0	0	1	0.418585	2389
S8_bin3	Euryarchaeota	Methanomicrobia	0	0	0	0	1	1	0	1	0	0	1	0	0	0	1	0	0	0	0.408497	1224
S7_bin43	Euryarchaeota	Methanomicrobia	1	0	0	1	1	1	0	1	0	0	1	0	0	0	1	0	0	0	0.400229	1749
S4_bin1	Euryarchaeota	Methanomicrobia	1	0	0	1	1	1	0	1	0	0	1	0	0	0	0	0	0	0	0.390371	1537
S3_bin35	Euryarchaeota	Methanomicrobia	1	1	1	1	1	1	0	1	0	0	1	0	0	1	1	0	0	0	0.385356	2595
S3_bin4	Euryarchaeota	Methanomicrobia	1	1	0	1	1	1	0	1	1	0	1	0	0	0	1	0	0	0	0.35517	2534
S5_bin26	Euryarchaeota	Methanomicrobia	0	0	0	1	1	1	0	1	1	0	1	0	0	0	0	0	0	0	0.345423	1737
Co_bin222	Euryarchaeota	Methanomicrobia	0	0	0	1	1	1	0	1	0	0	1	0	0	0	1	0	0	0	0.345026	1739
Co_bin260	Euryarchaeota	Methanomicrobia	0	0	0	0	1	1	0	1	0	0	1	0	1	0	0	0	0	0	0.343879	1454
S5_bin3	Euryarchaeota	Methanomicrobia	0	0	0	1	1	1	0	1	1	0	1	0	0	0	1	0	0	0	0.341463	2050
S4_bin32	Euryarchaeota	Methanomicrobia	0	0	0	1	1	1	1	1	0	0	1	0	0	0	1	0	0	0	0.332068	2108
S8_bin22	Euryarchaeota	Methanomicrobia	0	0	0	0	1	1	0	1	0	0	1	0	0	0	1	0	0	0	0.331565	1508
S6_bin38	Euryarchaeota	Methanomicrobia	0	0	0	0	1	1	0	1	0	0	1	0	0	0	1	0	0	0	0.330469	1513
Co_bin109	Euryarchaeota	Methanomicrobia	1	0	0	1	1	1	0	1	0	0	1	0	0	0	0	0	0	0	0.323799	1853
Co_bin267	Euryarchaeota	Methanomicrobia	0	0	0	0	1	1	0	1	0	0	1	0	0	0	1	0	0	0	0.31506	1587
S6_bin10	Euryarchaeota	Methanomicrobia	0	0	0	1	1	1	0	1	1	0	1	0	1	0	0	0	0	0	0.293501	2385
S7_bin42	Euryarchaeota	Methanomicrobia	1	0	0	0	1	1	1	1	0	0	1	0	0	0	0	0	0	0	0.289995	2069
S5_bin17	Euryarchaeota	Methanomicrobia	1	1	1	1	1	1	0	1	0	0	1	0	0	0	1	0	0	0	0.286351	3143
S8_bin18	Euryarchaeota	Methanomicrobia	0	1	0	0	1	1	1	1	0	0	1	0	0	0	1	0	0	0	0.271528	2578
S6_bin16	Euryarchaeota	Methanomicrobia	0	1	0	1	1	1	0	1	0	0	1	0	0	0	1	0	0	0	0.267789	2614
S4_bin26	Euryarchaeota	Methanomicrobia	0	0	0	1	1	1	0	1	1	0	1	0	1	0	1	0	0	0	0.255673	3129
S7_bin35	Euryarchaeota	Methanomicrobia	0	0	0	1	1	1	0	1	0	0	1	0	0	0	1	0	0	0	0.250941	2391
S3_bin12	Euryarchaeota	Methanomicrobia	1	0	1	0	1	1	0	1	0	0	1	0	0	0	1	0	0	0	0.250089	2799
S7_bin36	Euryarchaeota	Methanomicrobia	0	0	0	1	1	1	0	1	0	0	1	0	1	0	1	0	0	0	0.182529	3835
Co_bin181	Euryarchaeota	Thermoplasmata	1	1	1	1	1	1	1	1	0	0	1	0	0	1	0	0	0	0	0.764526	1308
Co_bin72	Euryarchaeota	Thermoplasmata	1	0	1	0	1	0	1	1	0	0	1	0	0	1	0	0	0	0	0.762527	918
Co_bin129	Euryarchaeota	Thermoplasmata	1	1	1	1	1	1	1	1	0	1	1	0	0	0	0	0	0	0	0.619195	1615
S4_bin25	Euryarchaeota	Thermoplasmata	0	1	1	1	1	1	1	1	0	1	1	0	0	1	0	0	0	0	0.539084	1855
Co_bin117	Euryarchaeota	Thermoplasmata	1	1	0	1	1	1	1	1	0	0	1	0	0	1	1	0	0	0	0.372578	2684
Co_bin214	Euryarchaeota	Thermoplasmata	1	0	0	0	1	1	0	1	0	0	1	0	0	1	0	0	0	0	0.37037	1620
S5_bin8	Euryarchaeota	Thermoplasmata	1	0	0	0	1	1	1	1	0	0	1	0	0	1	0	0	0	0	0.290818	2407
S4_bin38	Euryarchaeota	Thermoplasmata	0	0	0	0	1	0	0	1	0	0	1	0	0	0	0	0	0	0	0.272975	1099
S7_bin46	Firmicutes		0	0	0	0	1	1	0	1	0	0	1	1	0	0	1	0	0	0	0.444115	1351
Co_bin24	Firmicutes		0	0	0	0	1	1	0	1	0	0	1	1	0	0	1	1	0	0	0.371156	1886
Co_bin271	Nitrospinae		0	0	0	1	1	1	0	1	0	0	1	0	1	0	1	1	0	0	0.58651	1364
S1_bin1	Nitrospinae		0	0	0	1	1	1	0	1	0	0	1	0	1	0	1	1	0	0	0.570613	1402
Co_bin119	Patescibacteria group		0	0	0	1	1	1	1	1	1	0	1	1	0	0	1	1	0	0	0.983284	1017
Co_bin126	Patescibacteria group		0	0	0	0	1	0	0	1	0	0	1	0	0	0	1	1	0	0	0.87108	574
Co_bin191	Patescibacteria group		0	0	0	0	1	1	0	1	0	1	1	1	0	1	1	1	0	0	0.816697	1102
Co_bin122	Patescibacteria group		0	0	0	0	1	0	1	1	0	0	1	1	0	0	1	1	0	0	0.738397	948
S3_bin38	Patescibacteria group		0	0	0	0	1	0	0	1	0	0	1	0	0	0	1	1	0	0	0.710227	704
Co_bin199	Patescibacteria group		0	0	0	0	1	0	0	1	0	0	0	0	0	0	1	1	0	0	0.704225	568
Co_bin34	Patescibacteria group		0	0	0	1	1	1	0	1	0	0	1	1	0	0	1	1	0	0	0.577201	1386
S3_bin24	Patescibacteria group		0	0	0	1	1	1	0	1	0	0	1	0	0	0	1	1	0	0	0.179533	3899
Co_bin304	Planctomycetes		0	0	0	1	1	1	0	1	0	0	1	1	1	0	0	0	0	0	0.550314	1272
S1_bin2	Planctomycetes		0	0	1	1	1	1	0	1	0	0	1	1	1	0	1	0	0	0	0.504202	1785
Co_bin96	Planctomycetes		1	1	0	1	1	1	0	0	0	1	1	0	1	0	1	1	0	0	0.489237	2044
Co_bin123	Planctomycetes		0	1	0	1	0	1	0	1	0	1	1	1	0	0	1	1	0	0	0.454545	1980
Co_bin64	Planctomycetes		0	0	1	1	1	1	0	1	0	0	1	1	1	0	1	0	0	0	0.445986	2018
Co_bin226	Planctomycetes		0	0	0	1	0	1	0	1	0	0	1	1	0	0	1	1	0	0	0.417163	1678
Co_bin43	Planctomycetes		0	0	0	1	1	1	0	1	0	0	1	1	0	0	1	1	0	0	0.405268	1974
Co_bin248	Planctomycetes		1	0	0	0	1	1	0	1	0	1	1	0	0	1	1	1	0	0	0.396476	2270
Co_bin166	Planctomycetes		0	0	1	1	1	1	1	1	0	0	1	1	0	0	1	0	0	0	0.393529	2287
S3_bin31	Planctomycetes		1	1	0	1	1	1	0	1	0	1	1	1	1	0	1	1	0	1	0.388756	3344
Co_bin279	Planctomycetes		1	1	0	1	1	1	1	1	0	1	1	1	1	1	1	1	0	0	0.385463	3632
S8_bin1	Planctomycetes		0	0	0	0	0	0	0	1	0	0	1	1	0	0	1	0	0	0	0.372787	1073
S3_bin32	Planctomycetes		1	0	0	1	1	1	1	1	1	1	1	1	1	1	1	1	0	1	0.367827	4078
Co_bin287	Planctomycetes		0	0	0	1	1	1	0	1	0	1	1	0	0	0	1	1	0	0	0.361011	2216
Co_bin186	Planctomycetes		0	0	0	1	0	1	0	1	0	1	1	1	0	0	0	0	0	0	0.352941	1700
Co_bin170	Planctomycetes		0	0	0	0	1	1	1	1	0	0	1	0	0	0	1	1	0	0	0.352467	1986
Co_bin17	Planctomycetes		0	0	0	1	1	1	0	1	0	0	1	1	1	1	1	0	0	0	0.346955	2594
S2_bin42	Planctomycetes		0	1	0	1	1	1	0	1	0	1	1	1	0	1	1	1	0	0	0.335878	3275
S3_bin3	Planctomycetes		1	0	0	0	1	1	0	1	0	0	1	1	0	1	1	0	1	0	0.327273	2750
Co_bin162	Planctomycetes		1	1	0	0	1	0	0	1	0	1	1	1	0	1	0	0	0	0	0.323102	2476
Co_bin149	Planctomycetes		0	0	0	1	1	1	0	1	0	0	1	1	0	1	1	0	1	0	0.300601	2994
Co_bin238	Planctomycetes		0	0	0	1	1	1	0	1	0	0	1	0	0	1	1	1	1	0	0.300401	2996
S7_bin5	Planctomycetes		0	1	0	1	1	1	0	1	0	1	1	0	1	0	1	1	0	0	0.296121	3377
Co_bin97	Planctomycetes		0	1	0	0	1	0	0	0	0	0	1	0	0	1	1	1	0	0	0.293686	2043
S6_bin26	Planctomycetes		0	1	0	1	1	1	0	1	0	1	1	1	1	0	1	1	0	0	0.290851	3782
S2_bin23	Planctomycetes		1	1	0	1	1	1	0	1	0	0	1	0	0	0	1	0	0	0	0.282785	2829
Co_bin39	Planctomycetes		0	0	0	1	1	1	0	1	0	1	1	1	0	1	1	1	0	0	0.279564	3577
Co_bin213	Planctomycetes		0	1	0	1	1	1	0	1	0	0	1	1	0	0	1	1	0	0	0.268737	3349
Co_bin256	Planctomycetes		0	1	0	1	1	1	1	1	0	1	1	0	0	1	1	1	0	0	0.266796	4123
S7_bin38	Planctomycetes		0	1	0	1	1	1	0	1	0	1	1	1	0	1	1	0	0	0	0.263783	3791
S8_bin16	Planctomycetes		1	1	0	1	1	1	0	1	0	1	1	1	0	1	1	1	0	0	0.252578	4751
Co_bin30	Planctomycetes		1	1	0	1	1	1	1	1	0	1	1	1	0	1	1	0	0	0	0.240433	4991
S1_bin11	Proteobacteria	Alphaproteobacteria	0	0	0	1	1	1	0	1	0	1	1	1	1	0	1	1	0	0	0.445038	2247
Co_bin2	Proteobacteria	Alphaproteobacteria	0	0	0	0	1	1	0	1	0	1	1	1	1	0	1	1	0	0	0.441176	2040
Co_bin155	Proteobacteria	Alphaproteobacteria	0	0	0	0	0	1	0	1	1	1	1	0	1	0	1	1	0	0	0.426212	1877
S8_bin33	Proteobacteria	Alphaproteobacteria	0	0	0	0	0	0	0	1	0	0	1	1	1	0	1	1	0	0	0.395778	1516
Co_bin167	Proteobacteria	Alphaproteobacteria	0	0	0	1	1	1	0	1	0	1	1	1	1	0	1	1	0	0	0.382995	2611
S4_bin40	Proteobacteria	Alphaproteobacteria	0	0	0	1	1	1	0	1	0	1	1	1	1	0	1	1	0	0	0.379363	2636
S2_bin25	Proteobacteria	Alphaproteobacteria	0	0	0	1	1	1	0	1	0	1	1	1	1	0	1	1	0	0	0.353982	2825
Co_bin143	Proteobacteria	Alphaproteobacteria	0	0	0	0	1	1	0	1	0	1	1	1	0	0	1	1	0	0	0.285714	2800
S1_bin6	Proteobacteria	Betaproteobacteria	0	0	0	0	1	1	0	1	0	1	1	1	1	0	1	1	0	0	0.48675	1849
Co_bin159	Proteobacteria	Deltaproteobacteria	0	0	0	1	1	1	1	1	0	0	1	1	0	0	1	1	0	0	0.628492	1432
Co_bin275	Proteobacteria	Deltaproteobacteria	0	0	0	1	1	1	0	1	0	0	1	1	0	0	1	1	0	0	0.545703	1466
S5_bin6	Proteobacteria	Deltaproteobacteria	0	0	1	1	1	1	1	1	0	0	1	0	1	0	1	1	0	0	0.467946	2137
Co_bin245	Proteobacteria	Deltaproteobacteria	0	0	0	1	1	1	0	1	0	0	1	0	0	0	0	0	0	0	0.394322	1268
S2_bin53	Proteobacteria	Deltaproteobacteria	0	0	0	1	1	1	0	1	0	0	1	1	1	0	1	1	0	0	0.388937	2314
S5_bin35	Proteobacteria	Deltaproteobacteria	0	0	0	1	1	1	0	1	0	0	1	0	0	0	1	1	0	0	0.367647	1904
Co_bin326	Proteobacteria	Deltaproteobacteria	0	1	0	1	1	1	0	1	0	1	1	1	0	0	1	1	0	0	0.361533	2766
S6_bin15	Proteobacteria	Deltaproteobacteria	0	0	0	1	1	1	1	1	0	1	1	1	0	0	1	1	0	0	0.336474	2972
Co_bin290	Proteobacteria	Deltaproteobacteria	0	0	0	1	1	1	1	1	0	1	1	1	0	0	1	1	0	0	0.334672	2988
S8_bin7	Proteobacteria	Deltaproteobacteria	0	1	0	1	0	1	0	1	0	1	1	1	0	0	1	1	0	0	0.323974	2778
S2_bin41	Proteobacteria	Deltaproteobacteria	0	0	0	1	1	1	0	1	0	1	1	0	1	0	1	1	0	0	0.321888	2796
Co_bin273	Proteobacteria	Deltaproteobacteria	0	0	0	1	1	1	0	1	0	0	1	1	0	0	1	1	0	0	0.311526	2568
Co_bin221	Proteobacteria	Deltaproteobacteria	0	0	0	1	1	1	0	1	0	0	1	1	1	0	0	0	0	0	0.309324	2263
S3_bin8	Proteobacteria	Deltaproteobacteria	0	1	0	1	1	1	0	1	0	0	1	1	0	0	1	1	0	0	0.306644	2935
S2_bin24	Proteobacteria	Deltaproteobacteria	0	0	0	1	1	1	0	1	0	0	1	1	1	0	1	1	0	0	0.302419	2976
S4_bin49	Proteobacteria	Deltaproteobacteria	0	0	0	1	0	1	1	1	0	1	1	1	0	0	1	1	0	0	0.294792	3053
S3_bin5	Proteobacteria	Deltaproteobacteria	1	0	0	1	1	1	1	1	0	0	1	1	1	0	1	1	0	0	0.291159	3778
Co_bin164	Proteobacteria	Deltaproteobacteria	0	0	0	1	1	1	0	1	0	0	1	1	0	0	1	1	0	0	0.267738	2988
S7_bin32	Proteobacteria	Deltaproteobacteria	0	0	0	1	1	1	0	1	0	0	1	1	0	0	1	1	0	0	0.266756	2999
S2_bin28	Proteobacteria	Deltaproteobacteria	0	0	0	1	1	1	0	1	0	0	1	1	0	0	1	1	0	0	0.258732	3092
Co_bin154	Proteobacteria	Deltaproteobacteria	0	0	1	1	1	1	1	1	0	0	1	1	0	0	1	1	0	0	0.247341	4043
S2_bin34	Proteobacteria	Deltaproteobacteria	0	0	0	1	1	1	1	1	0	0	1	1	1	0	1	0	0	0	0.241352	3729
Co_bin80	Proteobacteria	Deltaproteobacteria	0	0	0	1	1	1	0	1	0	0	1	1	0	0	1	1	0	0	0.237178	3373
S2_bin60	Proteobacteria	Deltaproteobacteria	0	1	0	1	1	1	0	1	0	0	1	1	1	1	1	1	0	0	0.234642	4688
S3_bin34	Proteobacteria	Deltaproteobacteria	0	1	0	0	1	1	0	1	0	0	1	1	0	0	1	0	0	0	0.227347	3079
S6_bin7	Proteobacteria	Deltaproteobacteria	0	0	0	1	1	1	1	1	0	0	1	1	1	1	1	1	0	0	0.224811	4893
Co_bin176	Proteobacteria	Deltaproteobacteria	0	0	0	1	1	1	1	1	0	0	1	0	1	0	1	1	0	0	0.21327	4220
S3_bin7	Proteobacteria	Deltaproteobacteria	0	0	0	0	1	1	1	1	0	0	1	1	0	0	1	1	0	0	0.190749	4194
Co_bin031	Proteobacteria	Deltaproteobacteria	0	0	0	1	1	0	0	1	1	0	1	0	0	0	1	1	0	0	0.187517	3733
S2_bin31	Proteobacteria	Epsilonproteobacteria	0	0	0	0	0	1	0	1	0	0	1	1	0	0	1	0	0	0	0.461681	1083
S2_bin6	Proteobacteria	Epsilonproteobacteria	0	0	0	1	1	1	0	1	0	0	1	1	1	1	1	1	0	0	0.453309	2206
Co_bin218	Proteobacteria	Epsilonproteobacteria	0	0	0	1	1	1	0	1	0	0	1	0	0	0	0	0	0	0	0.315657	1584
S6_bin20	Proteobacteria	Gammaproteobacteria	0	0	0	0	1	1	0	1	0	1	1	1	1	0	1	1	0	1	0.823045	1215
S6_bin19	Proteobacteria	Gammaproteobacteria	0	0	0	0	1	1	0	1	0	1	1	1	1	0	1	0	0	1	0.808625	1113
S1_bin16	Proteobacteria	Gammaproteobacteria	0	0	0	1	1	1	0	1	0	1	1	1	1	0	1	1	0	1	0.58855	1869
S1_bin3	Proteobacteria	Gammaproteobacteria	0	0	0	1	1	1	0	1	1	0	1	0	1	0	1	1	0	0	0.445765	2019
Co_bin144	Proteobacteria	Gammaproteobacteria	0	0	0	1	1	1	0	1	1	1	1	1	0	0	1	1	0	0	0.438212	2282
S2_bin22	Proteobacteria	Gammaproteobacteria	1	0	0	0	1	1	0	1	1	0	1	0	1	0	1	1	0	0	0.421151	2137
S2_bin56	Proteobacteria	Gammaproteobacteria	0	0	0	1	1	1	0	1	0	1	1	1	1	0	1	1	0	0	0.414938	2410
S1_bin12	Proteobacteria	Gammaproteobacteria	0	0	0	0	1	1	0	1	0	1	1	1	1	0	1	1	0	0	0.397878	2262
S6_bin27	Thaumarchaeota	Incertae sedis	0	0	0	0	1	1	0	1	0	1	1	0	0	0	1	0	0	0	0.664452	903
S4_bin12	Thaumarchaeota	Incertae sedis	0	0	0	1	1	1	0	1	0	1	1	0	0	0	1	0	0	0	0.59778	1171
Co_bin156	Thaumarchaeota	Incertae sedis	0	0	0	0	1	1	0	1	0	0	1	0	1	0	1	0	0	0	0.588813	1019
S4_bin47	Thaumarchaeota	Incertae sedis	0	0	0	0	1	1	0	0	0	1	1	0	0	0	1	0	0	0	0.464253	1077
Co_bin225	Thaumarchaeota	Incertae sedis	0	0	0	0	0	1	0	0	0	0	1	0	1	0	1	0	0	0	0.4004	999
Co_bin138	Thaumarchaeota	Incertae sedis	0	0	0	0	1	1	0	1	0	0	1	0	0	0	1	0	0	0	0.385505	1297
S7_bin12	Thaumarchaeota	Incertae sedis	0	0	0	0	1	1	0	1	0	1	1	0	0	0	1	0	0	0	0.334448	1794
Co_bin283	Thaumarchaeota	Incertae sedis	0	0	0	0	1	1	0	1	0	1	1	0	1	0	0	0	0	0	0.317965	1887
S4_bin43	Thaumarchaeota	Incertae sedis	0	0	0	0	1	0	0	1	0	1	1	0	0	0	0	0	0	0	0.305111	1311
S3_bin22	UBP14		1	0	0	1	1	1	1	1	0	0	1	1	1	0	1	1	0	0	0.577125	1906
S2_bin57	UBP3		1	0	0	1	1	1	1	1	0	0	1	1	1	0	1	1	0	0	0.487373	2257
Co_bin69	unknown Asgard group		1	0	0	1	1	1	0	1	0	0	1	0	1	0	1	0	0	0	0.374532	2136
Co_bin243	unknown-1		0	0	0	1	0	1	0	1	0	0	1	1	0	0	0	0	0	0	0.478469	1045
S5_bin4	unknown-1		0	0	0	1	1	0	0	1	0	0	1	1	0	0	1	1	0	0	0.386313	1812
S7_bin41	unknown-2		0	0	0	1	1	0	0	1	0	0	1	0	0	0	1	1	0	0	0.628272	955
Co_bin161	unknown-2		0	0	0	0	1	0	0	1	0	0	1	0	0	0	0	0	0	0	0.328947	912
Co_bin281	unknown-2		0	0	0	0	1	0	0	1	0	0	1	0	0	0	1	1	0	0	0.313676	1594
S2_bin63	unknown-3		1	1	0	1	1	1	0	1	0	1	1	1	1	1	1	0	0	0	0.468019	2564
Co_bin196	unknown-3		1	0	0	1	1	1	1	1	0	1	1	1	0	1	1	1	0	0	0.467836	2565
S2_bin11	unknown-4		1	0	0	1	1	1	1	1	0	1	1	1	1	1	1	1	0	0	0.518755	2506
S3_bin2	unknown-4		1	0	0	1	1	1	1	1	0	1	1	1	1	1	1	0	0	0	0.469116	2558
Co_bin112	unknown-5		1	1	0	1	1	1	1	1	1	0	1	1	1	0	1	1	0	0	0.390977	3325
