## Supplementary Table 11 for "Thermogenic hydrocarbons fuel a redox stratified subseafloor microbiome in deep sea cold seep sediments"

### Sheet: Genes
	Fatty acid degradation				0	0
					0	0
K01897	FA degradation	ACSL, fadD; long-chain acyl-CoA synthetase [EC:6.2.1.3]	KAAS	fadD	0	0
		fadD			0	0
K00248	Butane metabolism	ACADS, bcd; butyryl-CoA dehydrogenase [EC:1.3.8.1], also acyl-CoA-DH	KAAS	acd	0	0
K00249	FA degradation	ACADM, acd; acyl-CoA dehydrogenase [EC:1.3.8.7]	KAAS	acd	0	0
K06445	FA degradation	fadE; acyl-CoA dehydrogenase [EC:1.3.99.-]	KAAS	acd	0	0
K00255	FA degradation	ACADL; long-chain-acyl-CoA dehydrogenase [EC:1.3.8.8]	KAAS	acd	0	0
		fadE, acyl-CoA dehydrogenase			0	0
K01692	FA degradation	paaF, echA; enoyl-CoA hydratase [EC:4.2.1.17]	KAAS	EC:4.2.1.17	0	0
K01715	FA degradation	crt; enoyl-CoA hydratase [EC:4.2.1.17]	KAAS	EC:4.2.1.17	0	0
K01825	FA degradation	fadB; 3-hydroxyacyl-CoA dehydrogenase / enoyl-CoA hydratase / 3-hydroxybutyryl-CoA epimerase / enoyl-CoA isomerase [EC:1.1.1.35 4.2.1.17 5.1.2.3 5.3.3.8]	KAAS	EC:4.2.1.17	0	0
K07511	FA degradation	ECHS1; enoyl-CoA hydratase [EC:4.2.1.17]	KAAS	EC:4.2.1.17	0	0
K07514	FA degradation	EHHADH; enoyl-CoA hydratase / 3-hydroxyacyl-CoA dehydrogenase / 3,2-trans-enoyl-CoA isomerase [EC:4.2.1.17 1.1.1.35 5.3.3.8]	KAAS	EC:4.2.1.17	0	0
K07515	FA degradation	HADHA; enoyl-CoA hydratase / long-chain 3-hydroxyacyl-CoA dehydrogenase [EC:4.2.1.17 1.1.1.211]	KAAS	EC:4.2.1.17	0	0
K13767	FA degradation	fadB; enoyl-CoA hydratase [EC:4.2.1.17]	KAAS	EC:4.2.1.17	0	0
K15016	FA degradation	K15016; enoyl-CoA hydratase / 3-hydroxyacyl-CoA dehydrogenase [EC:4.2.1.17 1.1.1.35]	KAAS	EC:4.2.1.17	0	0
K01782	FA degradation	fadJ; 3-hydroxyacyl-CoA dehydrogenase / enoyl-CoA hydratase / 3-hydroxybutyryl-CoA epimerase [EC:1.1.1.35 4.2.1.17 5.1.2.3]	KAAS	EC:4.2.1.17	0	0
		fadB, enoyl-CoA hydratase			0	0
K00022	FA degradation	HADH; 3-hydroxyacyl-CoA dehydrogenase [EC:1.1.1.35]	KAAS	EC:1.1.1.35	0	0
K01782	FA degradation	fadJ; 3-hydroxyacyl-CoA dehydrogenase / enoyl-CoA hydratase / 3-hydroxybutyryl-CoA epimerase [EC:1.1.1.35 4.2.1.17 5.1.2.3]	KAAS	EC:1.1.1.35	0	0
K01825	FA degradation	fadB; 3-hydroxyacyl-CoA dehydrogenase / enoyl-CoA hydratase / 3-hydroxybutyryl-CoA epimerase / enoyl-CoA isomerase [EC:1.1.1.35 4.2.1.17 5.1.2.3 5.3.3.8]	KAAS	EC:1.1.1.35	0	0
K07514	FA degradation	EHHADH; enoyl-CoA hydratase / 3-hydroxyacyl-CoA dehydrogenase / 3,2-trans-enoyl-CoA isomerase [EC:4.2.1.17 1.1.1.35 5.3.3.8]	KAAS	EC:1.1.1.35	0	0
K07516	FA degradation	fadN; 3-hydroxyacyl-CoA dehydrogenase [EC:1.1.1.35]	KAAS	EC:1.1.1.35	0	0
K08683	FA degradation	HSD17B10; 3-hydroxyacyl-CoA dehydrogenase / 3-hydroxy-2-methylbutyryl-CoA dehydrogenase [EC:1.1.1.35 1.1.1.178]	KAAS	EC:1.1.1.35	0	0
K12405	FA degradation	HSD17B4; 3-hydroxyacyl-CoA dehydrogenase / 3a,7a,12a-trihydroxy-5b-cholest-24-enoyl-CoA hydratase / enoyl-CoA hydratase 2 [EC:1.1.1.35 4.2.1.107 4.2.1.119]	KAAS	EC:1.1.1.35	0	0
K15016	FA degradation	K15016; enoyl-CoA hydratase / 3-hydroxyacyl-CoA dehydrogenase [EC:4.2.1.17 1.1.1.35]	KAAS	EC:1.1.1.35	0	0
		fadN, hydroxylacyl-CoA dehydrogenase			0	0
K00632	FA degradation	fadA, fadI; acetyl-CoA acyltransferase [EC:2.3.1.16]	KAAS	fadA	0	0
K07508	FA degradation	ACAA2; acetyl-CoA acyltransferase 2 [EC:2.3.1.16]	KAAS	fadA	0	0
K07513	FA degradation	ACAA1; acetyl-CoA acyltransferase 1 [EC:2.3.1.16]	KAAS	fadA	0	0
K00626	FA degradation	E2.3.1.9, atoB; acetyl-CoA C-acetyltransferase [EC:2.3.1.9]	KAAS		0	0
		acetyl-CoA acyltransferase			0	0
					0	0

### Sheet: Supp Table 11
			fadD	fadE, acyl-CoA dehydrogenase					fadB, enoyl-CoA hydratase										fadN, hydroxylacyl-CoA dehydrogenase									acetyl-CoA acyltransferase
	Phylum	Class	K01897	K00248	K00249	K06445	K00255	ALL	K01692	K01715	K01825	K07511	K07514	K07515	K13767	K15016	K01782	ALL	K00022	K01782	K01825	K07514	K07516	K08683	K12405	K15016	ALL	K00632	K07508	K07513	K00626	ALL
Co_bin211	Acidobacteria		5	0	0	0	0	0	0	1	0	0	0	0	0	0	0	1	0	0	0	0	0	0	0	0	0	1	0	0	0	1
S1_bin7	Acidobacteria		5	0	0	0	0	0	0	1	0	0	0	0	0	0	0	1	0	0	0	0	1	0	0	0	1	0	0	0	0	0
Co_bin19	Actinobacteria		0	0	0	0	0	0	0	0	0	0	0	0	0	0	0	0	0	0	0	0	0	0	0	0	0	0	0	0	0	0
Co_bin219	Actinobacteria		0	0	0	0	0	0	0	0	0	0	0	0	0	0	0	0	0	0	0	0	0	0	0	0	0	0	0	0	0	0
Co_bin230	Actinobacteria		0	0	0	0	0	0	0	0	0	0	0	0	0	0	0	0	0	0	0	0	0	0	0	0	0	0	0	0	0	0
Co_bin251	Actinobacteria		0	0	0	0	0	0	0	0	0	0	0	0	0	0	0	0	0	0	0	0	0	0	0	0	0	0	0	0	0	0
Co_bin93	Actinobacteria		0	0	0	0	0	0	0	0	0	0	0	0	0	0	0	0	0	0	0	0	0	0	0	0	0	0	0	0	0	0
S1_bin15	Actinobacteria		1	0	0	0	0	0	1	0	0	0	0	0	0	0	1	2	0	1	0	0	0	0	0	0	1	1	0	0	2	3
S1_bin4	Actinobacteria		0	0	1	0	0	1	0	0	0	0	0	0	0	0	0	0	0	0	0	0	0	0	0	0	0	0	0	0	0	0
S5_bin16	Actinobacteria		0	0	0	0	0	0	0	0	0	0	0	0	0	0	0	0	0	0	0	0	0	0	0	0	0	0	0	0	0	0
S6_bin1	Actinobacteria		0	0	0	0	0	0	0	0	0	0	0	0	0	0	0	0	0	0	0	0	0	0	0	0	0	0	0	0	2	2
S6_bin50	Actinobacteria		0	0	0	0	0	0	0	0	0	0	0	0	0	0	0	0	0	0	0	0	0	0	0	0	0	0	0	0	0	0
S7_bin45	Actinobacteria		0	0	0	0	0	0	0	0	0	0	0	0	0	0	0	0	0	0	0	0	0	0	0	0	0	0	0	0	0	0
S8_bin10	Actinobacteria		0	0	0	0	0	0	0	0	0	0	0	0	0	0	0	0	0	0	0	0	0	0	0	0	0	0	0	0	0	0
Co_bin1	Armatimonadetes		0	0	0	0	0	0	0	0	0	0	0	0	0	0	0	0	0	0	0	0	0	0	0	0	0	0	0	0	0	0
Co_bin106	Armatimonadetes		1	0	0	0	0	0	0	0	0	0	0	0	0	0	0	0	0	0	0	0	0	0	0	0	0	0	0	0	0	0
Co_bin185	Armatimonadetes		0	0	0	0	0	0	0	0	0	0	0	0	0	0	0	0	0	0	0	0	0	0	0	0	0	0	0	0	1	1
Co_bin252	Armatimonadetes		0	0	0	0	0	0	0	0	0	0	0	0	0	0	0	0	0	0	0	0	0	0	0	0	0	0	0	0	0	0
Co_bin269	Armatimonadetes		0	0	0	0	0	0	0	0	0	0	0	0	0	0	0	0	0	0	0	0	0	0	0	0	0	0	0	0	0	0
Co_bin288	Armatimonadetes		2	0	0	0	0	0	0	0	0	0	0	0	0	0	0	0	0	0	0	0	0	0	0	0	0	0	0	0	0	0
Co_bin42	Armatimonadetes		1	0	0	0	0	0	0	0	0	0	0	0	0	0	0	0	0	0	0	0	0	0	0	0	0	0	0	0	0	0
Co_bin54	Armatimonadetes		0	0	0	0	0	0	0	0	0	0	0	0	0	0	0	0	0	0	0	0	0	0	0	0	0	0	0	0	2	2
Co_bin67	Armatimonadetes		2	0	0	0	0	0	0	0	0	0	0	0	0	0	0	0	0	0	0	0	0	0	0	0	0	0	0	0	1	1
S5_bin10	Armatimonadetes		3	0	0	0	0	0	0	0	0	0	0	0	0	0	0	0	0	0	0	0	0	0	0	0	0	0	0	0	0	0
Co_bin179	Atribacteria		0	0	0	0	0	0	0	0	0	0	0	0	0	0	0	0	0	0	0	0	0	0	0	0	0	0	0	0	0	0
Co_bin194	Atribacteria		1	0	0	0	0	0	0	0	0	0	0	0	0	0	0	0	0	0	0	0	0	0	0	0	0	0	0	0	0	0
S3_bin1	Atribacteria		1	0	0	0	0	0	0	0	0	0	0	0	0	0	0	0	0	0	0	0	0	0	0	0	0	0	0	0	0	0
S3_bin44	Atribacteria		0	0	0	0	0	0	0	0	0	0	0	0	0	0	0	0	0	0	0	0	0	0	0	0	0	0	0	0	0	0
S4_bin50	Atribacteria		0	0	0	0	0	0	0	0	0	0	0	0	0	0	0	0	0	0	0	0	0	0	0	0	0	0	0	0	0	0
S7_bin25	Atribacteria		1	0	0	0	0	0	0	0	0	0	0	0	0	0	0	0	0	0	0	0	0	0	0	0	0	0	0	0	0	0
S8_bin28	Atribacteria		0	0	0	0	0	0	0	0	0	0	0	0	0	0	0	0	0	0	0	0	0	0	0	0	0	0	0	0	0	0
S2_bin54	Bacteroidetes	Flavobacteriia	3	0	0	0	0	0	0	1	0	0	0	0	0	0	0	1	0	0	0	0	1	0	0	0	1	1	0	0	1	2
Co_bin11	Bacteroidetes		2	0	1	0	0	1	0	1	0	0	0	0	0	0	0	1	0	0	0	0	0	0	0	0	0	0	0	0	1	1
Co_bin125	Bacteroidetes		2	0	1	0	0	1	0	1	0	0	0	0	0	0	0	1	1	0	0	0	0	0	0	0	1	0	0	0	1	1
Co_bin232	Bacteroidetes		8	0	0	0	0	0	0	1	0	0	0	0	0	0	0	1	0	0	0	0	0	0	0	0	0	0	0	0	2	2
Co_bin265	Bacteroidetes		3	0	0	0	0	0	0	1	0	0	0	0	0	0	0	1	0	0	0	0	0	0	0	0	0	0	0	0	0	0
S2_bin2	Bacteroidetes		8	0	0	0	0	0	0	2	0	0	0	0	0	0	0	2	0	0	0	0	0	0	0	0	0	0	0	0	1	1
S3_bin26	Bacteroidetes		4	0	0	0	0	0	0	0	0	0	0	0	0	0	0	0	0	0	0	0	0	0	0	0	0	0	0	0	1	1
S4_bin27	Bacteroidetes		4	0	0	0	0	0	0	0	0	0	0	0	0	0	0	0	0	0	0	0	0	0	0	0	0	0	0	0	1	1
S7_bin26	Bacteroidetes		7	0	0	0	0	0	0	2	0	0	0	0	0	0	0	2	0	0	0	0	0	0	0	0	0	0	0	0	1	1
Co_bin74	Caldiserica		0	1	0	0	0	1	0	0	0	0	0	0	0	0	0	0	0	0	0	0	0	0	0	0	0	0	0	0	0	0
S2_bin13	Calditrichaeota		3	0	1	0	0	1	0	0	0	0	0	0	0	0	1	1	0	1	0	0	0	0	0	0	1	1	0	0	1	2
S1_bin9	candidate division NC10		3	0	0	0	0	0	0	2	0	0	0	0	0	0	0	2	0	0	0	0	0	0	0	0	0	0	0	0	4	4
Co_bin121	candidate division WOR-3		1	0	0	0	0	0	0	0	0	0	0	0	0	0	0	0	0	0	0	0	0	0	0	0	0	0	0	0	0	0
Co_bin141	candidate division WOR-3		1	0	0	0	0	0	0	1	0	0	0	0	0	0	0	1	0	0	0	0	0	0	1	0	1	0	0	0	1	1
S2_bin26	candidate division WOR-3		1	0	0	0	0	0	0	1	0	0	0	0	0	0	0	1	0	0	0	0	0	0	0	0	0	0	0	0	1	1
S2_bin48	candidate division WOR-3		3	0	0	0	0	0	0	1	0	0	0	0	0	0	0	1	0	0	0	0	0	0	0	0	0	0	0	0	1	1
S3_bin16	candidate division WOR-3		1	0	0	0	0	0	0	1	0	0	0	0	0	0	0	1	0	0	0	0	0	0	0	0	0	0	0	0	3	3
S7_bin19	candidate division WOR-3		1	0	0	0	0	0	0	1	0	0	0	0	0	0	0	1	0	0	0	0	0	0	0	0	0	0	0	0	2	2
Co_bin8	candidate division Zixibacteria		2	1	0	0	0	1	0	1	0	0	0	0	0	0	0	1	0	0	0	0	0	0	0	0	0	0	0	0	3	3
S3_bin15	candidate division Zixibacteria		1	0	0	0	0	0	0	1	0	0	0	0	0	0	0	1	0	0	0	0	0	0	0	0	0	0	0	0	2	2
S2_bin17	Candidatus Krumholzibacteriota		3	0	0	0	0	0	0	0	0	0	0	0	0	0	0	0	0	0	0	0	0	0	0	0	0	0	0	0	4	4
S2_bin35	Candidatus Krumholzibacteriota		0	0	0	0	0	0	0	1	0	0	0	0	0	0	0	1	0	0	0	0	0	0	0	0	0	0	0	0	3	3
Co_bin132	Candidatus Aerophobetes		0	0	0	0	0	0	0	0	0	0	0	0	0	0	0	0	0	0	0	0	0	0	0	0	0	0	0	0	0	0
Co_bin206	Candidatus Aerophobetes		0	0	0	0	0	0	0	0	0	0	0	0	0	0	0	0	0	0	0	0	0	0	0	0	0	0	0	0	0	0
Co_bin223	Candidatus Aerophobetes		0	0	0	0	0	0	0	0	0	0	0	0	0	0	0	0	0	0	0	0	0	0	0	0	0	0	0	0	1	1
Co_bin224	Candidatus Aerophobetes		0	0	0	0	0	0	0	0	0	0	0	0	0	0	0	0	0	0	0	0	0	0	0	0	0	0	0	0	0	0
Co_bin272	Candidatus Aerophobetes		0	0	0	0	0	0	0	0	0	0	0	0	0	0	0	0	0	0	0	0	0	0	0	0	0	0	0	0	0	0
Co_bin33	Candidatus Aerophobetes		0	0	0	0	0	0	0	1	0	0	0	0	0	0	0	1	0	0	0	0	0	0	0	0	0	0	0	0	0	0
Co_bin86	Candidatus Aerophobetes		0	0	0	0	0	0	0	0	0	0	0	0	0	0	0	0	0	0	0	0	0	0	0	0	0	0	0	0	0	0
S2_bin29	Candidatus Aerophobetes		1	0	0	0	0	0	0	0	0	0	0	0	0	0	0	0	0	0	0	0	1	0	0	0	1	0	0	0	0	0
S2_bin55	Candidatus Aerophobetes		0	0	0	0	0	0	0	0	0	0	0	0	0	0	0	0	0	0	0	0	0	0	0	0	0	0	0	0	0	0
S4_bin41	Candidatus Aerophobetes		0	0	0	0	0	0	0	0	0	0	0	0	0	0	0	0	0	0	0	0	0	0	0	0	0	0	0	0	0	0
S4_bin5	Candidatus Aerophobetes		0	0	0	0	0	0	0	0	0	0	0	0	0	0	0	0	0	0	0	0	0	0	0	0	0	0	0	0	0	0
S5_bin2	Candidatus Aerophobetes		0	0	0	0	0	0	0	0	0	0	0	0	0	0	0	0	0	0	0	0	0	0	0	0	0	0	0	0	0	0
S6_bin3	Candidatus Aerophobetes		1	0	0	0	0	0	0	0	0	0	0	0	0	0	0	0	0	0	0	0	0	0	0	0	0	0	0	0	0	0
S8_bin12	Candidatus Aerophobetes		0	0	0	0	0	0	0	0	0	0	0	0	0	0	0	0	0	0	0	0	0	0	0	0	0	0	0	0	4	4
S8_bin35	Candidatus Aerophobetes		0	0	0	0	0	0	0	0	0	0	0	0	0	0	0	0	0	0	0	0	0	0	0	0	0	0	0	0	0	0
Co_bin103	Candidatus Aminicenantes		2	0	1	0	0	1	0	1	0	0	0	0	0	0	0	1	0	0	0	0	0	0	0	0	0	0	0	0	3	3
Co_bin182	Candidatus Aminicenantes		1	0	1	0	0	1	0	1	0	0	0	0	0	0	0	1	0	0	0	0	0	0	0	0	0	0	0	0	3	3
Co_bin60	Candidatus Aminicenantes		3	0	1	0	0	1	0	1	0	0	0	0	0	0	0	1	0	0	0	0	0	0	0	0	0	0	0	0	2	2
S2_bin30	Candidatus Aminicenantes		1	0	0	0	0	0	0	2	0	0	0	0	0	0	0	2	0	0	0	0	0	0	0	0	0	0	0	0	3	3
S2_bin39	Candidatus Aminicenantes		1	0	0	0	0	0	0	1	0	0	0	0	0	0	0	1	0	0	0	0	0	0	0	0	0	0	0	0	3	3
S2_bin52	Candidatus Aminicenantes		2	0	1	0	0	1	0	1	0	0	0	0	0	0	0	1	0	0	0	0	0	0	0	0	0	0	0	0	4	4
S3_bin30	Candidatus Aminicenantes		1	0	0	0	0	0	0	0	0	0	0	0	0	0	0	0	0	0	0	0	0	0	0	0	0	0	0	0	0	0
S5_bin15	Candidatus Aminicenantes		1	0	0	0	0	0	0	0	0	0	0	0	0	0	0	0	0	0	0	0	0	0	0	0	0	0	0	0	0	0
S2_bin50	Candidatus Bathyarchaeota		2	0	1	0	0	1	0	0	0	0	0	0	0	1	0	1	0	0	0	0	0	0	0	1	1	0	0	0	2	2
S8_bin31	Candidatus Bathyarchaeota		1	0	1	0	0	1	0	0	0	0	0	0	0	1	0	1	0	0	0	0	0	0	0	1	1	0	0	0	2	2
Co_bin208	Candidatus Bathyarchaeota		0	0	0	0	0	0	0	0	0	0	0	0	0	1	0	1	0	0	0	0	0	0	0	1	1	0	0	0	3	3
Co_bin49	Candidatus Bathyarchaeota		1	0	0	0	0	0	0	0	0	0	0	0	0	1	0	1	0	0	0	0	0	0	0	1	1	0	0	0	3	3
Co_bin56	Candidatus Bathyarchaeota		1	0	0	0	0	0	0	0	0	0	0	0	0	0	0	0	0	0	0	0	0	0	0	0	0	0	0	0	2	2
S2_bin8	Candidatus Bathyarchaeota		1	0	0	0	0	0	0	0	0	0	0	0	0	1	0	1	0	0	0	0	0	0	0	1	1	0	0	0	3	3
S6_bin51	Candidatus Bathyarchaeota		0	0	0	0	0	0	0	0	0	0	0	0	0	0	0	0	0	0	0	0	0	0	0	0	0	0	0	0	1	1
Co_bin3	Candidatus Bipolaricaulota		0	0	0	0	0	0	0	0	0	0	0	0	0	0	0	0	0	0	0	0	0	0	0	0	0	0	0	0	0	0
S3_bin19	Candidatus Bipolaricaulota		1	0	0	0	0	0	0	0	0	0	0	0	0	0	0	0	0	0	0	0	0	0	0	0	0	0	0	0	0	0
S6_bin2	Candidatus Bipolaricaulota		2	0	0	0	0	0	0	0	0	0	0	0	0	0	0	0	0	0	0	0	0	0	0	0	0	0	0	0	0	0
Co_bin247	Candidatus Cloacimonetes		0	0	0	0	0	0	0	0	0	0	0	0	0	0	0	0	0	0	0	0	0	0	0	0	0	0	0	0	2	2
S3_bin39	Candidatus Cloacimonetes		2	0	0	0	0	0	0	0	0	0	0	0	0	0	0	0	0	0	0	0	0	0	0	0	0	0	0	0	0	0
S3_bin42	Candidatus Cloacimonetes		2	0	1	0	0	1	0	1	0	0	0	0	0	0	0	1	0	0	0	0	0	0	0	0	0	0	0	0	3	3
S6_bin23	Candidatus Cloacimonetes		2	0	0	0	0	0	0	0	0	0	0	0	0	0	0	0	0	0	0	0	0	0	0	0	0	0	0	0	0	0
S2_bin49	Candidatus Coatesbacteria		1	0	0	0	0	0	0	1	0	0	0	0	0	0	0	1	0	0	0	0	0	0	0	0	0	0	0	0	2	2
Co_bin134	Candidatus Dadabacteria		3	1	0	0	0	1	0	1	0	0	0	0	0	0	0	1	0	0	0	0	0	0	0	0	0	0	0	0	0	0
S1_bin8	Candidatus Dadabacteria		2	0	0	0	0	0	0	0	0	0	0	0	0	0	0	0	0	0	0	0	0	0	0	0	0	0	0	0	1	1
S2_bin10	Candidatus Fermentibacteria		1	0	0	0	0	0	0	0	0	0	0	0	0	0	0	0	0	0	0	0	0	0	0	0	0	0	0	0	0	0
S2_bin18	Candidatus Fermentibacteria		1	0	0	0	0	0	0	0	0	0	0	0	0	0	0	0	0	0	0	0	0	0	0	0	0	0	0	0	0	0
Co_bin105	Candidatus Heimdallarchaeota		2	0	0	0	0	0	0	1	0	0	0	0	0	0	0	1	0	0	0	0	0	0	0	0	0	0	0	0	1	1
Co_bin120	Candidatus Heimdallarchaeota		1	0	0	0	0	0	0	1	0	0	0	0	0	0	0	1	0	0	0	0	0	0	0	0	0	0	0	0	1	1
Co_bin277	Candidatus Heimdallarchaeota		2	0	0	0	0	0	0	1	0	0	0	0	0	0	0	1	0	0	0	0	0	0	0	0	0	0	0	0	1	1
Co_bin41	Candidatus Heimdallarchaeota		3	0	0	0	0	0	0	0	0	0	0	0	0	0	0	0	0	0	0	0	0	0	0	0	0	0	0	0	1	1
S2_bin51	Candidatus Heimdallarchaeota		3	0	0	0	0	0	0	1	0	0	0	0	0	0	0	1	0	0	0	0	0	0	0	0	0	0	0	0	1	1
Co_bin201	Candidatus Latescibacteria		1	0	0	0	0	0	0	0	0	0	0	0	0	0	0	0	0	0	0	0	0	0	0	0	0	0	0	0	0	0
Co_bin212	Candidatus Latescibacteria		0	0	0	0	0	0	0	0	0	0	0	0	0	0	0	0	0	0	0	0	0	0	0	0	0	0	0	0	1	1
S3_bin36	Candidatus Latescibacteria		0	0	0	0	0	0	0	0	0	0	0	0	0	0	0	0	0	0	0	0	0	0	0	0	0	0	0	0	1	1
Co_bin169	Candidatus Lokiarchaeota		7	0	1	0	0	1	1	1	0	0	0	0	0	0	0	2	0	0	0	0	0	0	0	0	0	1	0	0	4	5
Co_bin147	Candidatus Lokiarchaeota		11	0	1	0	0	1	1	4	0	0	0	1	0	3	0	9	0	0	0	0	0	0	0	3	3	1	0	0	7	8
Co_bin153	Candidatus Lokiarchaeota		5	0	1	0	0	1	1	1	0	0	0	0	0	1	0	3	0	0	0	0	0	0	1	1	2	2	0	0	3	5
Co_bin177	Candidatus Lokiarchaeota		4	0	1	0	0	1	0	1	0	0	0	0	0	0	0	1	0	0	0	0	0	0	3	0	3	0	0	0	3	3
Co_bin241	Candidatus Lokiarchaeota		16	0	2	0	0	2	1	1	0	0	0	0	0	3	0	5	0	0	0	0	0	0	2	3	5	1	0	0	9	10
Co_bin249	Candidatus Lokiarchaeota		10	0	2	0	0	2	1	1	0	0	0	0	0	2	0	4	0	0	0	0	0	0	1	2	3	0	0	0	6	6
Co_bin44	Candidatus Lokiarchaeota		7	0	1	0	0	1	1	3	0	0	0	0	0	2	0	6	0	0	0	0	0	0	0	2	2	0	0	0	11	11
S2_bin16	Candidatus Lokiarchaeota		6	0	2	0	0	2	0	2	0	0	0	0	0	1	0	3	0	0	0	0	0	0	0	1	1	0	0	0	4	4
Co_bin235	Candidatus Lokiarchaeota		6	0	1	0	0	1	0	1	0	0	0	0	0	0	0	1	0	0	0	0	0	0	0	0	0	0	0	0	3	3
S4_bin14	Candidatus Lokiarchaeota		6	0	2	0	0	2	1	0	0	0	0	0	0	1	0	2	0	0	0	0	0	0	0	1	1	1	0	0	4	5
S5_bin29	Candidatus Lokiarchaeota		1	0	1	0	0	1	1	0	0	0	0	0	0	1	0	2	0	0	0	0	0	0	0	1	1	1	0	0	2	3
S8_bin41	Candidatus Lokiarchaeota		1	0	1	0	0	1	0	0	0	0	0	0	0	3	0	3	0	0	0	0	0	0	0	3	3	0	0	0	1	1
Co_bin263	Candidatus Lokiarchaeota		3	0	0	0	0	0	0	2	0	0	0	0	0	1	0	3	0	0	0	0	0	0	0	1	1	0	0	0	2	2
Co_bin7	Candidatus Lokiarchaeota		7	1	1	0	0	2	0	0	0	0	0	0	0	0	0	0	0	0	0	0	0	0	0	0	0	0	0	0	2	2
Co_bin115	Candidatus Marinimicrobia		3	0	0	0	0	0	0	0	0	0	0	0	0	0	0	0	0	0	0	0	0	0	1	0	1	0	0	0	2	2
Co_bin187	Candidatus Marinimicrobia		3	0	0	0	0	0	0	0	0	0	0	0	0	0	0	0	0	0	0	0	0	0	0	0	0	0	0	0	0	0
Co_bin55	Candidatus Micrarchaeota		0	0	0	0	0	0	0	0	0	0	0	0	0	0	0	0	0	0	0	0	0	0	0	0	0	0	0	0	1	1
Co_bin10	Candidatus Pacearchaeota		0	0	0	0	0	0	0	0	0	0	0	0	0	0	0	0	0	0	0	0	0	0	0	0	0	0	0	0	0	0
Co_bin131	Candidatus Pacearchaeota		0	0	0	0	0	0	0	0	0	0	0	0	0	0	0	0	0	0	0	0	0	0	0	0	0	0	0	0	0	0
Co_bin160	Candidatus Pacearchaeota		0	0	0	0	0	0	0	0	0	0	0	0	0	0	0	0	0	0	0	0	0	0	0	0	0	0	0	0	0	0
Co_bin193	Candidatus Pacearchaeota		0	0	0	0	0	0	0	0	0	0	0	0	0	0	0	0	0	0	0	0	0	0	0	0	0	0	0	0	0	0
Co_bin205	Candidatus Pacearchaeota		0	0	0	0	0	0	0	0	0	0	0	0	0	0	0	0	0	0	0	0	0	0	0	0	0	0	0	0	0	0
Co_bin216	Candidatus Pacearchaeota		0	0	0	0	0	0	0	0	0	0	0	0	0	0	0	0	0	0	0	0	0	0	0	0	0	0	0	0	0	0
S5_bin37	Candidatus Pacearchaeota		0	0	0	0	0	0	0	0	0	0	0	0	0	0	0	0	0	0	0	0	0	0	0	0	0	0	0	0	0	0
S6_bin13	Candidatus Pacearchaeota		0	0	0	0	0	0	0	0	0	0	0	0	0	0	0	0	0	0	0	0	0	0	0	0	0	0	0	0	0	0
S2_bin40	Candidatus Sumerlaeota		1	0	0	0	0	0	0	0	0	0	0	0	0	0	0	0	0	0	0	0	0	0	0	0	0	0	0	0	0	0
Co_bin157	Candidatus Thorarchaeota		1	0	0	0	0	0	0	1	0	0	0	0	0	0	0	1	0	0	0	0	0	0	0	0	0	0	0	0	0	0
S5_bin18	Candidatus Thorarchaeota		4	0	3	0	0	3	0	3	0	0	0	0	0	1	0	4	0	0	0	0	0	0	0	1	1	0	0	0	6	6
S2_bin19	Candidatus Thorarchaeota		1	0	3	0	0	3	0	1	0	0	0	0	0	1	0	2	0	0	0	0	0	0	0	1	1	0	0	0	0	0
S6_bin33	Candidatus Thorarchaeota		3	0	0	0	0	0	0	0	0	0	0	0	0	0	0	0	0	0	0	0	0	0	0	0	0	0	0	0	1	1
S7_bin1	Candidatus Thorarchaeota		1	0	1	0	0	1	0	0	0	0	0	0	0	0	0	0	0	0	0	0	0	0	0	0	0	0	0	0	0	0
S7_bin6	Candidatus Thorarchaeota		2	0	1	0	0	1	0	0	0	0	0	0	0	0	0	0	0	0	0	0	0	0	0	0	0	0	0	0	3	3
Co_bin140	Chloroflexi	Anaerolineales	2	0	0	0	0	0	2	0	0	0	0	0	0	0	0	2	0	0	0	0	1	0	0	0	1	0	0	0	3	3
Co_bin163	Chloroflexi	Anaerolineales	1	0	0	0	0	0	0	0	0	0	0	0	0	0	0	0	0	0	0	0	2	0	0	0	2	1	0	0	2	3
Co_bin192	Chloroflexi	Anaerolineales	4	0	1	0	0	1	0	0	0	0	0	0	0	0	0	0	0	0	0	0	2	0	0	0	2	0	0	0	3	3
Co_bin228	Chloroflexi	Anaerolineales	0	0	0	0	0	0	0	0	0	0	0	0	0	0	0	0	0	0	0	0	0	0	0	0	0	0	0	0	6	6
Co_bin234	Chloroflexi	Anaerolineales	0	0	0	0	0	0	0	0	0	0	0	0	0	0	0	0	0	0	0	0	0	0	0	0	0	0	0	0	0	0
Co_bin250	Chloroflexi	Anaerolineales	6	0	0	0	0	0	1	0	0	0	0	0	0	0	0	1	0	0	0	0	3	0	0	0	3	2	0	0	5	7
Co_bin254	Chloroflexi	Anaerolineales	1	0	0	0	0	0	1	0	0	0	0	0	0	0	0	1	0	0	0	0	0	0	0	0	0	0	0	0	4	4
Co_bin259	Chloroflexi	Anaerolineales	2	0	0	0	0	0	0	0	0	0	0	0	0	0	0	0	0	0	0	0	0	0	0	0	0	1	0	0	1	2
Co_bin262	Chloroflexi	Anaerolineales	1	0	0	0	0	0	1	0	0	0	0	0	0	0	0	1	0	0	0	0	1	0	0	0	1	1	0	0	4	5
Co_bin276	Chloroflexi	Anaerolineales	1	0	0	0	0	0	0	0	0	0	0	0	0	0	0	0	0	0	0	0	1	0	0	0	1	0	0	0	4	4
Co_bin311	Chloroflexi	Anaerolineales	1	0	0	0	0	0	0	0	0	0	0	0	0	0	0	0	0	0	0	0	0	0	0	0	0	0	0	0	1	1
S1_bin5	Chloroflexi	Anaerolineales	2	0	0	1	0	1	1	0	0	0	0	0	0	0	0	1	0	0	0	0	1	0	0	0	1	1	0	0	5	6
S2_bin61	Chloroflexi	Anaerolineales	2	0	2	0	0	2	1	1	0	0	0	0	0	1	0	3	0	0	0	0	1	0	1	1	3	0	0	0	2	2
S2_bin12	Chloroflexi	Anaerolineales	2	0	0	0	0	0	1	0	0	0	0	0	0	0	0	1	0	0	0	0	0	0	0	0	0	0	0	0	3	3
S2_bin15	Chloroflexi	Anaerolineales	1	0	0	0	0	0	1	0	0	0	0	0	0	0	0	1	0	0	0	0	1	0	0	0	1	2	0	0	2	4
S2_bin20	Chloroflexi	Anaerolineales	2	0	2	0	0	2	0	4	0	0	0	0	0	0	0	4	0	0	0	0	0	0	0	0	0	0	0	0	7	7
S2_bin32	Chloroflexi	Anaerolineales	4	0	0	0	0	0	0	3	1	0	0	0	0	0	0	4	0	0	1	0	0	0	0	0	1	1	0	0	5	6
S2_bin36	Chloroflexi	Anaerolineales	4	0	0	0	0	0	1	0	0	0	0	0	0	0	0	1	0	0	0	0	1	0	0	0	1	1	0	0	4	5
S2_bin38	Chloroflexi	Anaerolineales	3	0	0	0	0	0	0	0	0	0	0	0	0	0	0	0	0	0	0	0	2	0	0	0	2	1	0	0	3	4
S2_bin4	Chloroflexi	Anaerolineales	0	0	0	0	0	0	0	0	0	0	0	0	0	0	0	0	0	0	0	0	0	0	0	0	0	0	0	0	3	3
S2_bin45	Chloroflexi	Anaerolineales	2	0	0	0	0	0	1	0	0	0	0	0	0	0	0	1	0	0	0	0	1	0	0	0	1	1	0	0	4	5
S2_bin7	Chloroflexi	Anaerolineales	4	0	0	0	0	0	0	0	0	0	0	0	0	0	0	0	0	0	0	0	1	0	0	0	1	0	0	0	5	5
S3_bin21	Chloroflexi	Anaerolineales	3	0	0	0	0	0	0	1	0	0	0	0	0	0	0	1	0	0	0	0	0	0	0	0	0	0	0	0	7	7
S4_bin51	Chloroflexi	Anaerolineales	1	0	0	0	0	0	0	1	0	0	0	0	0	0	0	1	0	0	0	0	0	0	0	0	0	0	0	0	5	5
S5_bin1	Chloroflexi	Anaerolineales	1	0	0	0	0	0	0	1	0	0	0	0	0	0	0	1	0	0	0	0	0	0	0	0	0	0	0	0	6	6
S5_bin24	Chloroflexi	Anaerolineales	2	0	0	0	0	0	1	0	0	0	0	1	0	0	0	2	0	0	0	0	1	0	0	0	1	1	0	0	4	5
S6_bin12	Chloroflexi	Anaerolineales	3	0	2	0	0	2	0	1	0	0	0	0	0	0	0	1	0	0	0	0	0	0	0	0	0	0	1	0	3	4
S6_bin28	Chloroflexi	Anaerolineales	1	0	1	0	0	1	0	1	0	0	0	0	0	0	0	1	0	0	0	0	0	0	0	0	0	0	0	0	7	7
S7_bin34	Chloroflexi	Anaerolineales	1	0	0	0	0	0	1	0	0	0	0	0	0	0	0	1	0	0	0	0	1	0	0	0	1	1	0	0	2	3
S8_bin11	Chloroflexi	Anaerolineales	1	0	0	0	0	0	1	1	0	0	0	0	0	0	0	2	0	0	0	0	0	0	0	0	0	0	0	0	5	5
Co_bin102	Chloroflexi	Dehalococcoidia	3	0	0	0	0	0	0	7	0	0	0	0	0	0	0	7	0	0	0	0	0	0	0	0	0	0	0	0	7	7
Co_bin107	Chloroflexi	Dehalococcoidia	1	0	0	0	0	0	0	1	0	0	0	0	0	0	0	1	0	0	0	0	0	0	0	0	0	0	0	0	1	1
Co_bin116	Chloroflexi	Dehalococcoidia	1	0	0	0	0	0	0	5	0	0	0	0	0	0	0	5	0	0	0	0	0	0	0	0	0	0	0	0	7	7
Co_bin12	Chloroflexi	Dehalococcoidia	2	0	0	0	0	0	0	1	0	0	0	0	0	0	0	1	0	0	0	0	0	0	0	0	0	0	0	0	6	6
Co_bin130	Chloroflexi	Dehalococcoidia	1	0	0	0	0	0	0	0	0	0	0	0	0	0	0	0	0	0	0	0	0	0	0	0	0	0	0	0	0	0
Co_bin133	Chloroflexi	Dehalococcoidia	0	0	0	0	0	0	0	3	0	0	0	0	0	0	0	3	0	0	0	0	0	0	0	0	0	0	0	0	1	1
Co_bin136	Chloroflexi	Dehalococcoidia	1	0	0	0	0	0	0	0	0	0	0	0	0	0	0	0	0	0	0	0	0	0	0	0	0	0	0	0	1	1
Co_bin148	Chloroflexi	Dehalococcoidia	2	0	0	0	0	0	0	1	0	0	0	0	0	0	0	1	0	0	0	0	0	0	0	0	0	0	0	0	1	1
Co_bin16	Chloroflexi	Dehalococcoidia	1	0	0	0	0	0	0	2	0	0	0	0	0	0	0	2	0	0	0	0	0	0	0	0	0	0	0	0	0	0
Co_bin178	Chloroflexi	Dehalococcoidia	2	0	0	0	0	0	2	3	0	0	0	0	0	0	0	5	0	0	0	0	0	0	0	0	0	0	0	0	13	13
Co_bin189	Chloroflexi	Dehalococcoidia	1	0	0	0	0	0	0	0	0	0	0	0	0	0	0	0	0	0	0	0	0	0	0	0	0	0	0	0	0	0
Co_bin198	Chloroflexi	Dehalococcoidia	7	0	0	0	0	0	1	1	0	0	0	0	0	1	0	3	0	0	0	0	1	0	0	1	2	0	0	0	7	7
Co_bin200	Chloroflexi	Dehalococcoidia	3	0	0	0	0	0	0	6	0	0	0	0	0	0	0	6	0	0	0	0	0	0	0	0	0	0	0	0	4	4
Co_bin202	Chloroflexi	Dehalococcoidia	1	0	0	0	0	0	0	1	0	0	0	0	0	0	0	1	0	0	0	0	0	0	0	0	0	0	0	0	2	2
Co_bin209	Chloroflexi	Dehalococcoidia	3	0	0	0	0	0	0	3	0	0	0	0	0	1	0	4	0	0	0	0	0	0	0	1	1	0	0	0	4	4
Co_bin215	Chloroflexi	Dehalococcoidia	3	0	0	0	0	0	0	0	0	0	0	0	0	0	0	0	0	0	0	0	0	0	0	0	0	0	0	0	0	0
Co_bin217	Chloroflexi	Dehalococcoidia	5	0	0	0	0	0	0	1	0	0	0	0	0	1	0	2	0	0	0	0	0	0	0	1	1	0	0	0	4	4
Co_bin22	Chloroflexi	Dehalococcoidia	5	0	0	0	0	0	1	4	0	0	0	0	0	1	0	6	0	0	0	0	0	0	0	1	1	0	0	0	10	10
Co_bin231	Chloroflexi	Dehalococcoidia	1	0	0	0	0	0	0	1	0	0	0	0	0	1	0	2	0	0	0	0	0	0	0	1	1	0	0	0	3	3
Co_bin240	Chloroflexi	Dehalococcoidia	1	0	0	0	0	0	0	2	0	0	0	0	0	0	0	2	0	0	0	0	0	0	0	0	0	0	0	0	2	2
Co_bin242	Chloroflexi	Dehalococcoidia	0	0	0	0	0	0	0	4	0	0	0	0	0	0	0	4	0	0	0	0	0	0	0	0	0	0	0	0	8	8
Co_bin246	Chloroflexi	Dehalococcoidia	1	0	0	0	0	0	0	0	0	0	0	0	0	0	0	0	0	0	0	0	0	0	0	0	0	0	0	0	1	1
Co_bin266	Chloroflexi	Dehalococcoidia	1	0	0	0	0	0	0	3	0	0	0	0	0	0	0	3	0	0	0	0	0	0	0	0	0	0	0	0	2	2
Co_bin280	Chloroflexi	Dehalococcoidia	0	0	0	0	0	0	0	0	0	0	0	0	0	0	0	0	0	0	0	0	0	0	0	0	0	0	0	0	1	1
Co_bin282	Chloroflexi	Dehalococcoidia	1	0	0	0	0	0	1	1	0	0	0	0	0	0	0	2	0	0	0	0	0	0	0	0	0	0	0	0	2	2
Co_bin289	Chloroflexi	Dehalococcoidia	0	0	1	0	0	1	0	4	0	0	0	0	0	0	0	4	0	0	0	0	0	0	0	0	0	0	0	0	5	5
Co_bin57	Chloroflexi	Dehalococcoidia	1	0	0	0	0	0	0	0	0	0	0	0	0	0	0	0	0	0	0	0	0	0	0	0	0	0	0	0	0	0
Co_bin63	Chloroflexi	Dehalococcoidia	0	0	0	0	0	0	0	0	0	0	0	0	0	0	0	0	0	0	0	0	0	0	0	0	0	0	0	0	3	3
Co_bin71	Chloroflexi	Dehalococcoidia	2	0	0	0	0	0	0	3	0	0	0	0	0	0	0	3	0	0	0	0	0	0	0	0	0	0	0	0	5	5
Co_bin75	Chloroflexi	Dehalococcoidia	0	0	0	0	0	0	0	1	0	0	0	0	0	0	0	1	0	0	0	0	0	0	0	0	0	0	0	0	2	2
Co_bin173	Chloroflexi	Dehalococcoidia	0	0	2	0	0	2	1	2	0	0	0	0	0	0	0	3	0	0	0	0	0	0	1	0	1	0	0	0	9	9
Co_bin88	Chloroflexi	Dehalococcoidia	2	0	0	0	0	0	0	0	0	0	0	0	0	0	0	0	0	0	0	0	0	0	0	0	0	0	0	0	0	0
Co_bin89	Chloroflexi	Dehalococcoidia	1	0	0	0	0	0	0	2	0	0	0	0	0	0	0	2	0	0	0	0	0	0	0	0	0	0	0	0	1	1
Co_bin180	Chloroflexi	Dehalococcoidia	3	2	0	0	0	2	0	3	0	0	0	0	0	1	0	4	0	0	0	0	0	0	0	1	1	0	0	0	9	9
Co_bin183	Chloroflexi	Dehalococcoidia	4	1	1	0	0	2	3	7	0	0	0	0	0	1	0	11	0	0	0	0	0	0	0	1	1	0	0	0	7	7
S2_bin9	Chloroflexi	Dehalococcoidia	5	0	2	0	0	2	1	2	0	0	0	0	0	1	0	4	0	0	0	0	1	0	0	1	2	1	0	0	7	8
S2_bin1	Chloroflexi	Dehalococcoidia	1	0	0	0	0	0	1	4	0	0	0	0	0	0	0	5	0	0	0	0	0	0	0	0	0	0	0	0	5	5
S5_bin22	Chloroflexi	Dehalococcoidia	5	0	1	0	0	1	1	2	0	0	0	0	0	1	0	4	0	0	0	0	1	0	0	1	2	1	0	0	6	7
S2_bin14	Chloroflexi	Dehalococcoidia	0	0	0	0	0	0	1	2	0	0	0	0	0	0	0	3	0	0	0	0	0	0	1	0	1	0	0	0	8	8
S6_bin18	Chloroflexi	Dehalococcoidia	2	0	1	0	0	1	0	1	0	0	0	0	0	1	0	2	0	0	0	0	0	0	0	1	1	0	0	0	4	4
S2_bin21	Chloroflexi	Dehalococcoidia	0	0	0	0	0	0	2	2	0	0	0	0	0	0	0	4	0	0	0	0	0	0	0	0	0	0	0	0	14	14
S7_bin44	Chloroflexi	Dehalococcoidia	5	0	1	0	0	1	1	2	0	0	0	0	0	1	0	4	0	0	0	0	1	0	0	1	2	1	0	0	6	7
S2_bin27	Chloroflexi	Dehalococcoidia	6	0	0	0	0	0	0	4	0	0	0	0	0	0	0	4	0	0	0	0	0	0	0	0	0	0	0	0	7	7
S2_bin33	Chloroflexi	Dehalococcoidia	5	0	0	0	0	0	0	1	0	0	0	0	0	1	0	2	0	0	0	0	0	0	0	1	1	0	0	0	4	4
S8_bin21	Chloroflexi	Dehalococcoidia	4	0	1	0	0	1	1	2	0	0	0	0	0	1	0	4	0	0	0	0	1	0	0	1	2	1	0	0	7	8
S2_bin46	Chloroflexi	Dehalococcoidia	4	0	0	0	0	0	0	1	0	0	0	0	0	0	0	1	0	0	0	0	0	0	0	0	0	0	0	0	1	1
S3_bin10	Chloroflexi	Dehalococcoidia	3	0	0	0	0	0	0	2	0	0	0	0	0	0	0	2	0	0	0	0	0	0	0	0	0	0	0	0	4	4
S4_bin24	Chloroflexi	Dehalococcoidia	3	0	0	0	0	0	0	2	0	0	0	0	0	0	0	2	0	0	0	0	0	0	0	0	0	0	0	0	3	3
S4_bin35	Chloroflexi	Dehalococcoidia	1	0	0	0	0	0	0	1	0	0	0	0	0	0	0	1	0	0	0	0	0	0	0	0	0	0	0	0	2	2
S4_bin46	Chloroflexi	Dehalococcoidia	2	1	0	0	0	1	2	2	0	0	0	0	0	0	0	4	0	0	0	0	0	0	0	0	0	0	0	0	14	14
S4_bin6	Chloroflexi	Dehalococcoidia	3	0	0	0	0	0	0	1	0	0	0	0	0	0	0	1	0	0	0	0	0	0	0	0	0	0	0	0	6	6
S5_bin21	Chloroflexi	Dehalococcoidia	1	0	0	0	0	0	0	1	0	0	0	0	0	0	0	1	0	0	0	0	0	0	0	0	0	0	0	0	1	1
S5_bin34	Chloroflexi	Dehalococcoidia	0	0	0	0	0	0	0	0	0	0	0	0	0	0	0	0	0	0	0	0	0	0	0	0	0	0	0	0	0	0
S5_bin44	Chloroflexi	Dehalococcoidia	2	0	0	0	0	0	0	0	0	0	0	0	0	0	0	0	0	0	0	0	0	0	0	0	0	0	0	0	1	1
S6_bin31	Chloroflexi	Dehalococcoidia	0	0	0	0	0	0	0	0	0	0	0	0	0	0	0	0	0	0	0	0	0	0	0	0	0	0	0	0	1	1
S7_bin20	Chloroflexi	Dehalococcoidia	1	0	0	0	0	0	1	0	0	0	0	0	0	0	0	1	0	0	0	0	0	0	0	0	0	0	0	0	3	3
S7_bin23	Chloroflexi	Dehalococcoidia	2	0	0	0	0	0	1	2	0	0	0	0	0	1	0	4	0	0	0	0	0	0	0	1	1	0	0	0	2	2
S7_bin29	Chloroflexi	Dehalococcoidia	2	0	0	0	0	0	0	2	0	0	0	0	0	1	0	3	0	0	0	0	0	0	0	1	1	0	0	0	8	8
S7_bin39	Chloroflexi	Dehalococcoidia	1	0	0	0	0	0	0	2	0	0	0	0	0	0	0	2	0	0	0	0	0	0	0	0	0	0	0	0	2	2
S8_bin15	Chloroflexi	Dehalococcoidia	1	1	0	0	0	1	1	2	0	0	0	0	0	0	0	3	0	0	0	0	0	0	0	0	0	0	0	0	9	9
S8_bin17	Chloroflexi	Dehalococcoidia	2	0	0	0	0	0	1	2	0	0	0	0	0	1	0	4	0	0	0	0	0	0	0	1	1	0	0	0	4	4
S8_bin32	Chloroflexi	Dehalococcoidia	2	0	1	0	0	1	0	4	0	0	0	0	0	0	0	4	0	0	0	0	0	0	0	0	0	0	0	0	3	3
S8_bin4	Chloroflexi	Dehalococcoidia	1	0	0	0	0	0	0	1	0	0	0	0	0	0	0	1	0	0	0	0	0	0	0	0	0	0	0	0	4	4
Co_bin207	Elusimicrobia		2	0	0	0	0	0	0	0	0	0	0	0	0	0	0	0	0	0	0	0	0	0	0	0	0	0	0	0	1	1
Co_bin109	Euryarchaeota	Methanomicrobia	3	0	2	0	0	2	0	3	0	0	0	0	0	0	0	3	0	0	0	0	0	0	0	0	0	0	0	0	6	6
Co_bin174	Euryarchaeota	Methanomicrobia	0	0	0	0	0	0	0	0	0	0	0	0	0	0	0	0	0	0	0	0	0	0	0	0	0	0	0	0	3	3
Co_bin222	Euryarchaeota	Methanomicrobia	0	0	0	0	0	0	0	1	0	0	0	0	0	0	0	1	0	0	0	0	0	0	0	0	0	0	0	0	2	2
Co_bin260	Euryarchaeota	Methanomicrobia	1	0	0	0	0	0	0	0	0	0	0	0	0	0	0	0	0	0	0	0	0	0	0	0	0	0	0	0	0	0
Co_bin267	Euryarchaeota	Methanomicrobia	0	0	0	0	0	0	0	0	0	0	0	0	0	0	0	0	0	0	0	0	0	0	0	0	0	0	0	0	1	1
S3_bin12	Euryarchaeota	Methanomicrobia	0	0	0	0	0	0	0	1	0	0	0	0	0	0	0	1	0	0	0	0	0	0	0	0	0	0	0	0	2	2
S3_bin35	Euryarchaeota	Methanomicrobia	0	0	0	0	0	0	0	1	0	0	0	0	0	0	0	1	0	0	0	0	0	0	0	0	0	0	0	0	2	2
S3_bin4	Euryarchaeota	Methanomicrobia	0	0	0	0	0	0	0	1	0	0	0	0	0	0	0	1	0	0	0	0	0	0	0	0	0	0	0	0	2	2
S4_bin1	Euryarchaeota	Methanomicrobia	0	0	0	0	0	0	0	0	0	0	0	0	0	0	0	0	0	0	0	0	0	0	0	0	0	0	0	0	1	1
S4_bin26	Euryarchaeota	Methanomicrobia	0	0	0	0	0	0	0	0	0	0	0	0	0	0	0	0	0	0	0	0	0	0	0	0	0	0	0	0	1	1
S4_bin32	Euryarchaeota	Methanomicrobia	0	0	0	0	0	0	0	0	0	0	0	0	0	0	0	0	0	0	0	0	0	0	0	0	0	0	0	0	1	1
S5_bin17	Euryarchaeota	Methanomicrobia	0	0	0	0	0	0	0	1	0	0	0	0	0	0	0	1	0	0	0	0	0	0	0	0	0	0	0	0	3	3
S5_bin26	Euryarchaeota	Methanomicrobia	0	0	0	0	0	0	0	0	0	0	0	0	0	0	0	0	0	0	0	0	0	0	0	0	0	0	0	0	1	1
S5_bin3	Euryarchaeota	Methanomicrobia	0	0	0	0	0	0	0	0	0	0	0	0	0	0	0	0	0	0	0	0	0	0	0	0	0	0	0	0	1	1
S6_bin10	Euryarchaeota	Methanomicrobia	0	0	0	0	0	0	0	0	0	0	0	0	0	0	0	0	0	0	0	0	0	0	0	0	0	0	0	0	1	1
S6_bin16	Euryarchaeota	Methanomicrobia	1	0	0	0	0	0	0	1	0	0	0	0	0	0	0	1	0	0	0	0	0	0	0	0	0	0	0	0	2	2
S6_bin38	Euryarchaeota	Methanomicrobia	0	0	0	0	0	0	0	0	0	0	0	0	0	0	0	0	0	0	0	0	0	0	0	0	0	0	0	0	1	1
S7_bin35	Euryarchaeota	Methanomicrobia	0	0	0	0	0	0	0	1	0	0	0	0	0	0	0	1	0	0	0	0	0	0	0	0	0	0	0	0	3	3
S7_bin36	Euryarchaeota	Methanomicrobia	0	0	0	0	0	0	0	0	0	0	0	0	0	0	0	0	0	0	0	0	0	0	0	0	0	0	0	0	1	1
S7_bin42	Euryarchaeota	Methanomicrobia	0	0	0	0	0	0	0	0	0	0	0	0	0	0	0	0	0	0	0	0	0	0	0	0	0	0	0	0	1	1
S7_bin43	Euryarchaeota	Methanomicrobia	0	0	0	0	0	0	0	0	0	0	0	0	0	0	0	0	0	0	0	0	0	0	0	0	0	0	0	0	1	1
S8_bin18	Euryarchaeota	Methanomicrobia	0	0	0	0	0	0	0	0	0	0	0	0	0	0	0	0	0	0	0	0	0	0	0	0	0	0	0	0	1	1
S8_bin22	Euryarchaeota	Methanomicrobia	0	0	0	0	0	0	0	0	0	0	0	0	0	0	0	0	0	0	0	0	0	0	0	0	0	0	0	0	2	2
S8_bin3	Euryarchaeota	Methanomicrobia	0	0	0	0	0	0	0	0	0	0	0	0	0	0	0	0	0	0	0	0	0	0	0	0	0	0	0	0	1	1
Co_bin117	Euryarchaeota	Thermoplasmata	0	2	0	0	0	2	0	1	0	0	0	0	0	0	0	1	0	0	0	0	0	0	0	0	0	0	0	0	3	3
Co_bin129	Euryarchaeota	Thermoplasmata	0	1	0	0	0	1	0	1	0	0	0	0	0	0	0	1	0	0	0	0	0	0	0	0	0	0	0	0	2	2
Co_bin181	Euryarchaeota	Thermoplasmata	0	0	0	0	0	0	0	0	0	0	0	0	0	0	0	0	0	0	0	0	0	0	0	0	0	0	0	0	1	1
Co_bin214	Euryarchaeota	Thermoplasmata	0	0	0	0	0	0	0	0	0	0	0	0	0	0	0	0	0	0	0	0	0	0	0	0	0	0	0	0	2	2
Co_bin72	Euryarchaeota	Thermoplasmata	0	0	0	0	0	0	0	0	0	0	0	0	0	0	0	0	0	0	0	0	0	0	0	0	0	0	0	0	1	1
S4_bin25	Euryarchaeota	Thermoplasmata	0	1	0	0	0	1	0	2	0	0	0	0	0	0	0	2	0	0	0	0	0	0	0	0	0	0	0	0	3	3
S4_bin38	Euryarchaeota	Thermoplasmata	0	0	0	0	0	0	0	0	0	0	0	0	0	0	0	0	0	0	0	0	0	0	0	0	0	0	0	0	1	1
S5_bin8	Euryarchaeota	Thermoplasmata	0	1	0	0	0	1	0	1	0	0	0	0	0	0	0	1	0	0	0	0	0	0	0	0	0	0	0	0	2	2
Co_bin24	Firmicutes		4	0	1	0	0	1	0	3	0	0	0	0	0	0	0	3	0	0	0	0	1	0	2	0	3	1	0	0	5	6
S7_bin46	Firmicutes		3	0	1	0	0	1	0	1	0	0	0	0	0	0	0	1	0	0	0	0	2	0	2	0	4	1	0	0	4	5
Co_bin271	Nitrospinae		1	0	0	0	0	0	0	1	0	0	0	0	0	0	0	1	0	0	0	0	0	0	0	0	0	0	0	0	0	0
S1_bin1	Nitrospinae		1	0	0	0	0	0	0	1	0	0	0	0	0	0	0	1	0	0	0	0	0	0	0	0	0	0	0	0	0	0
Co_bin119	Patescibacteria group		0	0	0	0	0	0	0	0	0	0	0	0	0	0	0	0	0	0	0	0	0	0	0	0	0	0	0	0	0	0
Co_bin122	Patescibacteria group		0	0	0	0	0	0	0	0	0	0	0	0	0	0	0	0	0	0	0	0	0	0	0	0	0	0	0	0	0	0
Co_bin126	Patescibacteria group		0	0	0	0	0	0	0	0	0	0	0	0	0	0	0	0	0	0	0	0	0	0	0	0	0	0	0	0	0	0
Co_bin191	Patescibacteria group		0	0	0	0	0	0	0	0	0	0	0	0	0	0	0	0	0	0	0	0	0	0	0	0	0	0	0	0	0	0
Co_bin199	Patescibacteria group		0	0	0	0	0	0	0	0	0	0	0	0	0	0	0	0	0	0	0	0	0	0	0	0	0	0	0	0	0	0
Co_bin34	Patescibacteria group		0	0	0	0	0	0	0	0	0	0	0	0	0	0	0	0	0	0	0	0	0	0	0	0	0	0	0	0	0	0
S3_bin24	Patescibacteria group		3	0	1	0	0	1	0	0	0	0	0	0	0	1	0	1	0	0	0	0	0	0	0	1	1	0	0	0	3	3
S3_bin38	Patescibacteria group		0	0	0	0	0	0	0	0	0	0	0	0	0	0	0	0	0	0	0	0	0	0	0	0	0	0	0	0	0	0
Co_bin123	Planctomycetes		1	0	0	0	0	0	0	0	0	0	0	0	0	0	0	0	0	0	0	0	0	0	0	0	0	0	0	0	0	0
Co_bin149	Planctomycetes		1	0	0	0	0	0	0	0	0	0	0	0	0	0	0	0	0	0	0	0	0	0	0	0	0	0	0	0	0	0
Co_bin162	Planctomycetes		1	0	0	0	0	0	0	0	0	0	0	0	0	0	0	0	0	0	0	0	0	0	0	0	0	0	0	0	0	0
Co_bin166	Planctomycetes		0	0	0	0	0	0	0	0	0	0	0	0	0	0	0	0	0	0	0	0	1	0	0	0	1	0	0	0	0	0
Co_bin17	Planctomycetes		1	0	0	0	0	0	0	0	0	0	0	0	0	0	0	0	0	0	0	0	0	0	0	0	0	0	0	0	0	0
Co_bin170	Planctomycetes		0	0	0	0	0	0	0	0	0	0	0	0	0	0	0	0	0	0	0	0	0	0	0	0	0	0	0	0	0	0
Co_bin186	Planctomycetes		2	0	0	0	0	0	0	0	0	0	0	0	0	0	0	0	0	0	0	0	0	0	0	0	0	0	0	0	0	0
Co_bin213	Planctomycetes		1	0	0	0	0	0	0	0	0	0	0	0	0	0	0	0	0	0	0	0	0	0	0	0	0	0	0	0	0	0
Co_bin226	Planctomycetes		0	0	0	0	0	0	0	0	0	0	0	0	0	0	0	0	0	0	0	0	0	0	0	0	0	0	0	0	0	0
Co_bin238	Planctomycetes		0	0	0	0	0	0	0	0	0	0	0	0	0	0	0	0	0	0	0	0	0	0	0	0	0	0	0	0	0	0
Co_bin248	Planctomycetes		0	0	0	0	0	0	0	0	1	0	0	0	0	0	0	1	0	0	1	0	0	0	0	0	1	0	0	0	0	0
Co_bin256	Planctomycetes		0	0	0	0	0	0	0	0	0	0	0	0	0	0	0	0	0	0	0	0	0	0	0	0	0	0	0	0	0	0
Co_bin279	Planctomycetes		2	1	0	0	0	1	0	1	0	0	0	0	0	0	0	1	0	0	0	0	0	0	0	0	0	0	1	0	3	4
Co_bin287	Planctomycetes		1	0	0	0	0	0	0	0	1	0	0	0	0	0	0	1	0	0	1	0	0	0	0	0	1	1	0	0	0	1
Co_bin30	Planctomycetes		0	0	0	0	0	0	0	0	0	0	0	0	0	0	0	0	0	0	0	0	1	0	0	0	1	0	0	0	1	1
Co_bin304	Planctomycetes		0	0	0	0	0	0	0	0	0	0	0	0	0	0	0	0	0	0	0	0	0	0	0	0	0	0	0	0	0	0
Co_bin39	Planctomycetes		1	0	0	0	0	0	0	0	0	0	0	0	0	0	0	0	0	0	0	0	0	0	0	0	0	0	0	0	0	0
Co_bin43	Planctomycetes		0	0	0	0	0	0	0	0	0	0	0	0	0	0	0	0	0	0	0	0	0	0	0	0	0	1	0	0	0	1
Co_bin64	Planctomycetes		1	0	0	0	0	0	0	0	0	0	0	0	0	0	0	0	0	0	0	0	0	0	0	0	0	0	0	0	1	1
Co_bin96	Planctomycetes		1	0	0	0	0	0	0	0	1	0	0	0	0	0	0	1	0	0	1	0	0	0	0	0	1	1	0	0	0	1
Co_bin97	Planctomycetes		0	0	0	0	0	0	0	0	0	0	0	0	0	0	0	0	0	0	0	0	0	0	0	0	0	0	0	0	0	0
S1_bin2	Planctomycetes		1	0	0	0	0	0	0	0	0	0	0	0	0	0	0	0	0	0	0	0	0	0	0	0	0	0	0	0	1	1
S2_bin23	Planctomycetes		0	0	0	0	0	0	0	0	0	0	0	0	0	0	0	0	0	0	0	0	0	0	0	0	0	0	1	0	1	2
S2_bin42	Planctomycetes		1	0	0	0	0	0	0	0	0	0	0	0	0	0	0	0	0	0	0	0	0	0	0	0	0	0	0	0	0	0
S3_bin3	Planctomycetes		0	0	0	0	0	0	0	0	0	0	0	0	0	0	0	0	0	0	0	0	0	0	0	0	0	0	0	0	1	1
S3_bin31	Planctomycetes		0	0	0	0	0	0	0	1	0	0	0	0	0	0	0	1	0	0	0	0	0	0	0	0	0	0	0	0	2	2
S3_bin32	Planctomycetes		2	0	0	0	0	0	1	0	0	0	0	0	0	0	0	1	0	0	0	0	0	0	0	0	0	0	1	0	1	2
S6_bin26	Planctomycetes		0	0	0	0	0	0	0	0	0	0	0	0	0	0	0	0	0	0	0	0	0	0	0	0	0	0	0	0	0	0
S7_bin38	Planctomycetes		1	0	0	0	0	0	0	0	0	0	0	0	0	0	0	0	0	0	0	0	0	0	0	0	0	0	0	0	0	0
S7_bin5	Planctomycetes		0	0	0	0	0	0	0	0	0	0	0	0	0	0	0	0	0	0	0	0	0	0	0	0	0	0	0	0	0	0
S8_bin1	Planctomycetes		0	0	0	0	0	0	0	0	0	0	0	0	0	0	0	0	0	0	0	0	0	0	0	0	0	0	0	0	0	0
S8_bin16	Planctomycetes		0	0	0	0	0	0	0	0	0	0	0	0	0	0	0	0	0	0	0	0	0	0	0	0	0	0	0	0	0	0
Co_bin155	Proteobacteria	Alphaproteobacteria	1	0	0	0	0	0	1	0	0	0	0	0	0	0	1	2	0	1	0	0	0	0	0	0	1	0	0	0	1	1
Co_bin167	Proteobacteria	Alphaproteobacteria	1	0	0	1	0	1	2	0	0	0	0	0	0	0	0	2	0	0	0	0	0	0	0	0	0	0	0	0	3	3
Co_bin143	Proteobacteria	Alphaproteobacteria	2	0	2	0	0	2	0	1	0	0	0	0	0	0	1	2	0	1	0	0	2	0	0	0	3	0	0	0	5	5
Co_bin2	Proteobacteria	Alphaproteobacteria	1	0	0	1	0	1	2	0	0	0	0	0	0	0	1	3	0	1	0	0	0	0	0	0	1	0	0	0	2	2
S4_bin40	Proteobacteria	Alphaproteobacteria	1	0	0	0	0	0	0	0	0	0	0	0	0	0	1	1	0	1	0	0	0	0	0	0	1	0	0	0	4	4
S1_bin11	Proteobacteria	Alphaproteobacteria	1	0	0	1	0	1	1	0	0	0	0	0	0	0	2	3	0	2	0	0	0	0	0	0	2	1	0	0	3	4
S2_bin25	Proteobacteria	Alphaproteobacteria	2	0	1	0	0	1	0	2	0	0	0	0	0	0	1	3	0	1	0	0	2	0	0	0	3	0	0	0	5	5
S8_bin33	Proteobacteria	Alphaproteobacteria	2	0	0	0	0	0	2	0	0	0	0	0	0	0	0	2	0	0	0	0	0	0	0	0	0	0	0	0	1	1
S1_bin6	Proteobacteria	Betaproteobacteria	1	0	0	1	0	1	0	0	0	0	0	0	0	0	0	0	0	0	0	0	1	0	0	0	1	1	0	0	0	1
Co_bin031	Proteobacteria	Deltaproteobacteria	1	0	0	0	0	0	0	0	0	0	0	0	0	0	0	0	0	0	0	0	0	0	0	0	0	0	0	0	0	0
Co_bin154	Proteobacteria	Deltaproteobacteria	7	0	0	0	0	0	0	1	0	0	0	0	0	0	0	1	0	0	0	0	0	0	0	0	0	0	0	0	5	5
Co_bin159	Proteobacteria	Deltaproteobacteria	1	0	0	0	0	0	0	0	0	0	0	0	0	0	0	0	0	0	0	0	1	0	0	0	1	0	0	0	1	1
Co_bin164	Proteobacteria	Deltaproteobacteria	1	0	0	0	0	0	0	0	0	0	0	0	0	0	0	0	0	0	0	0	0	0	0	0	0	0	0	0	0	0
Co_bin221	Proteobacteria	Deltaproteobacteria	4	0	0	0	0	0	1	1	0	0	0	0	0	0	0	2	0	0	0	0	0	0	0	0	0	1	0	0	2	3
Co_bin245	Proteobacteria	Deltaproteobacteria	3	0	0	0	0	0	0	0	0	0	0	0	0	0	0	0	0	0	0	0	0	0	0	0	0	0	0	0	0	0
Co_bin273	Proteobacteria	Deltaproteobacteria	2	0	0	0	0	0	0	2	0	0	0	0	0	0	0	2	0	0	0	0	1	0	0	0	1	1	0	0	6	7
Co_bin275	Proteobacteria	Deltaproteobacteria	0	0	0	0	0	0	0	0	0	0	0	0	0	0	0	0	0	0	0	0	0	0	0	0	0	0	0	0	0	0
Co_bin290	Proteobacteria	Deltaproteobacteria	3	1	0	0	0	1	0	2	0	0	0	0	0	0	0	2	0	0	0	0	0	0	0	0	0	0	0	0	2	2
Co_bin326	Proteobacteria	Deltaproteobacteria	2	0	1	0	0	1	0	4	0	0	0	0	0	0	0	4	0	0	0	0	0	0	0	0	0	0	0	0	6	6
S2_bin24	Proteobacteria	Deltaproteobacteria	2	0	0	0	0	0	0	1	0	0	0	0	0	0	0	1	0	0	0	0	1	0	0	0	1	1	0	0	0	1
S2_bin28	Proteobacteria	Deltaproteobacteria	16	0	0	0	0	0	4	3	0	0	0	0	0	0	0	7	0	0	0	0	0	0	1	0	1	1	0	0	9	10
S2_bin41	Proteobacteria	Deltaproteobacteria	4	0	0	0	0	0	0	0	0	0	0	0	0	0	0	0	0	0	0	0	0	0	0	0	0	0	0	0	0	0
S2_bin53	Proteobacteria	Deltaproteobacteria	2	0	0	0	0	0	0	0	0	0	0	0	0	0	0	0	0	0	0	0	0	0	0	0	0	0	0	0	0	0
S2_bin60	Proteobacteria	Deltaproteobacteria	7	0	0	0	0	0	0	0	0	0	0	0	0	0	0	0	0	0	0	0	2	0	0	0	2	1	0	0	3	4
Co_bin176	Proteobacteria	Deltaproteobacteria	8	0	1	0	0	1	0	1	0	0	0	0	0	1	0	2	0	0	0	0	1	0	0	1	2	2	0	0	2	4
S3_bin34	Proteobacteria	Deltaproteobacteria	9	0	0	0	0	0	0	4	0	0	0	0	0	2	0	6	0	0	0	0	2	0	0	2	4	0	0	0	12	12
S3_bin5	Proteobacteria	Deltaproteobacteria	13	0	0	0	0	0	0	6	0	0	0	0	0	2	0	8	0	0	0	0	1	0	0	2	3	1	0	0	13	14
S3_bin8	Proteobacteria	Deltaproteobacteria	2	0	0	0	0	0	0	0	0	0	0	0	0	0	0	0	0	0	0	0	0	0	0	0	0	0	0	0	0	0
Co_bin80	Proteobacteria	Deltaproteobacteria	5	0	1	0	0	1	0	6	0	0	0	0	0	0	0	6	0	0	0	0	1	0	1	0	2	2	0	0	8	10
S5_bin35	Proteobacteria	Deltaproteobacteria	1	0	0	0	0	0	0	0	0	0	0	0	1	0	0	1	0	0	0	0	0	0	0	0	0	0	0	0	0	0
S5_bin6	Proteobacteria	Deltaproteobacteria	2	0	0	0	0	0	0	0	0	0	0	0	0	1	0	1	0	0	0	0	1	0	1	1	3	1	0	0	1	2
S2_bin34	Proteobacteria	Deltaproteobacteria	8	0	1	0	0	1	0	1	0	0	0	0	0	1	0	2	0	0	0	0	1	0	0	1	2	1	0	0	3	4
S7_bin32	Proteobacteria	Deltaproteobacteria	1	0	0	0	0	0	0	0	0	0	0	0	0	0	0	0	0	0	0	0	0	0	0	0	0	0	0	0	0	0
S3_bin7	Proteobacteria	Deltaproteobacteria	17	0	1	0	0	1	1	4	0	0	0	0	0	2	0	7	0	0	0	0	1	0	1	2	4	2	0	0	11	13
S4_bin49	Proteobacteria	Deltaproteobacteria	11	0	1	0	0	1	1	4	0	0	0	0	0	0	0	5	0	0	0	0	1	0	0	0	1	1	0	0	6	7
S6_bin15	Proteobacteria	Deltaproteobacteria	20	0	2	0	0	2	1	2	0	0	0	0	0	0	0	3	0	0	0	0	1	0	0	0	1	1	0	0	14	15
S6_bin7	Proteobacteria	Deltaproteobacteria	8	1	0	0	0	1	0	4	0	0	0	0	0	0	0	4	0	0	0	0	1	0	0	0	1	0	0	0	3	3
S8_bin7	Proteobacteria	Deltaproteobacteria	1	0	1	0	0	1	0	3	0	0	0	0	0	0	0	3	0	0	0	0	0	0	0	0	0	0	0	0	11	11
S2_bin31	Proteobacteria	Epsilonproteobacteria	1	0	0	0	0	0	0	0	0	0	0	0	0	0	0	0	0	0	0	0	0	0	0	0	0	0	0	0	0	0
Co_bin218	Proteobacteria	Epsilonproteobacteria	5	0	0	2	0	2	0	0	0	0	0	0	0	0	3	3	0	3	0	0	0	0	0	0	3	0	0	0	2	2
S2_bin6	Proteobacteria	Epsilonproteobacteria	2	0	0	1	0	1	0	0	0	0	0	0	0	0	1	1	0	1	0	0	0	0	0	0	1	0	0	0	1	1
Co_bin144	Proteobacteria	Gammaproteobacteria	4	0	0	0	0	0	0	0	0	0	0	0	0	0	1	1	0	1	0	0	0	0	0	0	1	0	0	0	1	1
S2_bin22	Proteobacteria	Gammaproteobacteria	1	0	0	1	0	1	0	0	0	0	0	0	0	0	0	0	0	0	0	0	0	0	0	0	0	0	0	0	1	1
S1_bin12	Proteobacteria	Gammaproteobacteria	3	0	0	1	0	1	0	0	0	0	0	0	0	0	1	1	0	1	0	0	0	0	0	0	1	0	0	0	2	2
S1_bin16	Proteobacteria	Gammaproteobacteria	1	0	1	1	0	2	0	0	0	0	0	0	0	0	2	2	0	2	0	0	1	0	0	0	3	0	0	0	3	3
S1_bin3	Proteobacteria	Gammaproteobacteria	0	0	0	1	0	1	0	0	0	0	0	0	0	0	1	1	0	1	0	0	0	0	0	0	1	0	0	0	1	1
S6_bin19	Proteobacteria	Gammaproteobacteria	0	0	0	0	0	0	0	0	0	0	0	0	0	0	0	0	0	0	0	0	0	0	0	0	0	0	0	0	0	0
S6_bin20	Proteobacteria	Gammaproteobacteria	0	0	0	0	0	0	0	0	0	0	0	0	0	0	0	0	0	0	0	0	0	0	0	0	0	0	0	0	0	0
S2_bin56	Proteobacteria	Gammaproteobacteria	2	0	0	1	0	1	0	0	0	0	0	0	0	0	1	1	0	1	0	0	0	0	0	0	1	0	0	0	1	1
Co_bin138	Thaumarchaeota	Incertae sedis	0	0	0	0	0	0	0	0	0	0	0	0	0	0	0	0	0	0	0	0	0	0	0	0	0	0	0	0	1	1
Co_bin156	Thaumarchaeota	Incertae sedis	0	0	0	0	0	0	0	0	0	0	0	0	0	2	0	2	0	0	0	0	0	0	0	2	2	0	0	0	1	1
Co_bin225	Thaumarchaeota	Incertae sedis	0	0	0	0	0	0	0	0	0	0	0	0	0	0	0	0	0	0	0	0	0	0	0	0	0	0	0	0	1	1
Co_bin283	Thaumarchaeota	Incertae sedis	0	0	0	0	0	0	0	0	0	0	0	0	0	1	0	1	0	0	0	0	0	0	0	1	1	0	0	0	1	1
S4_bin12	Thaumarchaeota	Incertae sedis	0	0	0	0	0	0	0	0	0	0	0	0	0	1	0	1	0	0	0	0	0	0	0	1	1	0	0	0	0	0
S4_bin43	Thaumarchaeota	Incertae sedis	0	0	0	0	0	0	0	0	0	0	0	0	0	0	0	0	0	0	0	0	0	0	0	0	0	0	0	0	3	3
S4_bin47	Thaumarchaeota	Incertae sedis	0	0	0	0	0	0	0	0	0	0	0	0	0	0	0	0	0	0	0	0	0	0	0	0	0	0	0	0	1	1
S6_bin27	Thaumarchaeota	Incertae sedis	0	0	0	0	0	0	0	0	0	0	0	0	0	0	0	0	0	0	0	0	0	0	0	0	0	0	0	0	1	1
S7_bin12	Thaumarchaeota	Incertae sedis	0	0	0	0	0	0	0	0	0	0	0	0	0	1	0	1	0	0	0	0	0	0	0	1	1	0	0	0	2	2
S3_bin22	UBP14		1	0	0	0	0	0	0	0	0	0	0	0	0	0	0	0	0	0	0	0	0	0	0	0	0	0	0	0	0	0
S2_bin57	UBP3		2	0	0	0	0	0	0	0	0	0	0	0	0	0	0	0	0	0	0	0	0	0	0	0	0	0	0	0	0	0
Co_bin69	unknown Asgard group		0	0	0	0	0	0	0	1	0	0	0	0	0	0	0	1	0	0	0	0	0	0	0	0	0	0	0	0	1	1
Co_bin243	unknown-1		2	0	0	0	0	0	0	0	0	0	0	0	0	0	0	0	0	0	0	0	0	0	0	0	0	0	0	0	0	0
S5_bin4	unknown-1		1	0	0	0	0	0	0	1	0	0	0	0	0	0	0	1	0	0	0	0	0	0	1	0	1	0	0	0	0	0
Co_bin161	unknown-2		0	0	0	0	0	0	0	0	0	0	0	0	0	0	0	0	0	0	0	0	0	0	0	0	0	0	0	0	0	0
Co_bin281	unknown-2		1	0	0	0	0	0	0	0	0	0	0	0	0	0	0	0	0	0	0	0	0	0	0	0	0	0	0	0	0	0
S7_bin41	unknown-2		1	0	0	0	0	0	0	0	0	0	0	0	0	0	0	0	0	0	0	0	0	0	0	0	0	0	0	0	0	0
Co_bin196	unknown-3		3	0	0	0	0	0	0	1	0	0	0	0	0	0	0	1	0	0	0	0	0	0	0	0	0	0	0	0	3	3
S2_bin63	unknown-3		4	0	0	0	0	0	0	0	0	0	0	0	0	0	0	0	0	0	0	0	0	0	0	0	0	0	1	0	5	6
S2_bin11	unknown-4		1	0	0	0	0	0	0	0	0	0	0	0	0	0	0	0	0	0	0	0	0	0	0	0	0	0	0	0	3	3
S3_bin2	unknown-4		1	1	0	0	0	1	0	1	0	0	0	0	0	0	0	1	0	0	0	0	0	0	0	0	0	0	0	0	3	3
Co_bin112	unknown-5		3	0	0	0	0	0	0	0	0	0	0	0	0	0	0	0	0	0	0	0	0	0	0	0	0	0	0	0	0	0
