## Supplementary Table 12 for "Thermogenic hydrocarbons fuel a redox stratified subseafloor microbiome in deep sea cold seep sediments"

### Sheet: Supp Table 12-1
Gene-ID	Classfication	Function
Co_bin031_00921	[NiFe] Group 3b	Cofactor-coupled bidirectional [NiFe]-hydrogenases
Co_bin1_01316	[NiFe] Group 3b	Cofactor-coupled bidirectional [NiFe]-hydrogenases
Co_bin1_01926	[NiFe] Group 4b	Respiratory H2-evolving [NiFe]-hydrogenases
Co_bin105_01024	[NiFe] Group 3c	Cofactor-coupled bidirectional [NiFe]-hydrogenases
Co_bin105_02165	[NiFe] Group 3b	Cofactor-coupled bidirectional [NiFe]-hydrogenases
Co_bin109_00796	[NiFe] Group 3c	Cofactor-coupled bidirectional [NiFe]-hydrogenases
Co_bin11_01870	[NiFe] Group 3c	Cofactor-coupled bidirectional [NiFe]-hydrogenases
Co_bin11_01875	[NiFe] Group 3d	Cofactor-coupled bidirectional [NiFe]-hydrogenases
Co_bin11_02098	[NiFe] Group 3d	Cofactor-coupled bidirectional [NiFe]-hydrogenases
Co_bin112_00146	[NiFe] Group 1b	Respiratory H2-uptake [NiFe]-hydrogenases
Co_bin112_02088	[NiFe] Group 3c	Cofactor-coupled bidirectional [NiFe]-hydrogenases
Co_bin112_02627	[NiFe] Group 3b	Cofactor-coupled bidirectional [NiFe]-hydrogenases
Co_bin115_00413	[NiFe] Group 3d	Cofactor-coupled bidirectional [NiFe]-hydrogenases
Co_bin117_00365	[NiFe] Group 3b	Cofactor-coupled bidirectional [NiFe]-hydrogenases
Co_bin117_01450	[NiFe] Group 3c	Cofactor-coupled bidirectional [NiFe]-hydrogenases
Co_bin119_00868	[NiFe] Group 3b	Cofactor-coupled bidirectional [NiFe]-hydrogenases
Co_bin12_00383	[NiFe] Group 3d	Cofactor-coupled bidirectional [NiFe]-hydrogenases
Co_bin12_00705	[NiFe] Group 3c	Cofactor-coupled bidirectional [NiFe]-hydrogenases
Co_bin12_00724	[NiFe] Group 4d	Respiratory H2-evolving [NiFe]-hydrogenases
Co_bin12_00827	[NiFe] Group 3b	Cofactor-coupled bidirectional [NiFe]-hydrogenases
Co_bin121_00670	[NiFe] Group 3b	Cofactor-coupled bidirectional [NiFe]-hydrogenases
Co_bin123_00769	[NiFe] Group 3b	Cofactor-coupled bidirectional [NiFe]-hydrogenases
Co_bin125_00099	[NiFe] Group 3c	Cofactor-coupled bidirectional [NiFe]-hydrogenases
Co_bin129_00258	[NiFe] Group 3b	Cofactor-coupled bidirectional [NiFe]-hydrogenases
Co_bin129_00805	[NiFe] Group 3b	Cofactor-coupled bidirectional [NiFe]-hydrogenases
Co_bin130_00411	[NiFe] Group 3d	Cofactor-coupled bidirectional [NiFe]-hydrogenases
Co_bin130_00593	[NiFe] Group 3b	Cofactor-coupled bidirectional [NiFe]-hydrogenases
Co_bin130_01203	[NiFe] Group 3b	Cofactor-coupled bidirectional [NiFe]-hydrogenases
Co_bin133_00113	[NiFe] Group 3b	Cofactor-coupled bidirectional [NiFe]-hydrogenases
Co_bin136_00284	[NiFe] Group 3d	Cofactor-coupled bidirectional [NiFe]-hydrogenases
Co_bin136_00738	[NiFe] Group 3d	Cofactor-coupled bidirectional [NiFe]-hydrogenases
Co_bin136_00892	[NiFe] Group 3c	Cofactor-coupled bidirectional [NiFe]-hydrogenases
Co_bin140_00082	[NiFe] Group 3c	Cofactor-coupled bidirectional [NiFe]-hydrogenases
Co_bin140_00262	[NiFe] Group 3c	Cofactor-coupled bidirectional [NiFe]-hydrogenases
Co_bin144_00055	[NiFe] Group 3b	Cofactor-coupled bidirectional [NiFe]-hydrogenases
Co_bin144_01946	[NiFe] Group 1e	Respiratory H2-uptake [NiFe]-hydrogenases
Co_bin147_00733	[NiFe] Group 3c	Cofactor-coupled bidirectional [NiFe]-hydrogenases
Co_bin147_02978	[NiFe] Group 3c	Cofactor-coupled bidirectional [NiFe]-hydrogenases
Co_bin148_00250	[NiFe] Group 3c	Cofactor-coupled bidirectional [NiFe]-hydrogenases
Co_bin149_01946	[NiFe] Group 3b	Cofactor-coupled bidirectional [NiFe]-hydrogenases
Co_bin157_00883	[NiFe] Group 3c	Cofactor-coupled bidirectional [NiFe]-hydrogenases
Co_bin157_01061	[NiFe] Group 3c	Cofactor-coupled bidirectional [NiFe]-hydrogenases
Co_bin16_00420	[NiFe] Group 4d	Respiratory H2-evolving [NiFe]-hydrogenases
Co_bin16_00985	[NiFe] Group 4g	Respiratory H2-evolving [NiFe]-hydrogenases
Co_bin162_01524	[NiFe] Group 1a	Respiratory H2-uptake [NiFe]-hydrogenases
Co_bin163_00688	[NiFe] Group 3c	Cofactor-coupled bidirectional [NiFe]-hydrogenases
Co_bin166_00206	[NiFe] Group 4g	Respiratory H2-evolving [NiFe]-hydrogenases
Co_bin166_00577	[NiFe] Group 3b	Cofactor-coupled bidirectional [NiFe]-hydrogenases
Co_bin166_01004	[NiFe] Group 3b	Cofactor-coupled bidirectional [NiFe]-hydrogenases
Co_bin169_00560	[NiFe] Group 3c	Cofactor-coupled bidirectional [NiFe]-hydrogenases
Co_bin17_02116	[NiFe] Group 1a	Respiratory H2-uptake [NiFe]-hydrogenases
Co_bin170_00221	[NiFe] Group 3b	Cofactor-coupled bidirectional [NiFe]-hydrogenases
Co_bin170_01347	[NiFe] Group 1a	Respiratory H2-uptake [NiFe]-hydrogenases
Co_bin173_01386	[NiFe] Group 3c	Cofactor-coupled bidirectional [NiFe]-hydrogenases
Co_bin180_00016	[NiFe] Group 3c	Cofactor-coupled bidirectional [NiFe]-hydrogenases
Co_bin180_01097	[NiFe] Group 3d	Cofactor-coupled bidirectional [NiFe]-hydrogenases
Co_bin181_00189	[NiFe] Group 4d	Respiratory H2-evolving [NiFe]-hydrogenases
Co_bin181_00623	[NiFe] Group 3b	Cofactor-coupled bidirectional [NiFe]-hydrogenases
Co_bin181_01095	[NiFe] Group 3b	Cofactor-coupled bidirectional [NiFe]-hydrogenases
Co_bin182_01217	[NiFe] Group 3b	Cofactor-coupled bidirectional [NiFe]-hydrogenases
Co_bin183_01095	[NiFe] Group 3c	Cofactor-coupled bidirectional [NiFe]-hydrogenases
Co_bin183_01153	[NiFe] Group 3d	Cofactor-coupled bidirectional [NiFe]-hydrogenases
Co_bin183_01472	[NiFe] Group 3c	Cofactor-coupled bidirectional [NiFe]-hydrogenases
Co_bin186_00291	[NiFe] Group 3c	Cofactor-coupled bidirectional [NiFe]-hydrogenases
Co_bin187_00371	[NiFe] Group 3c	Cofactor-coupled bidirectional [NiFe]-hydrogenases
Co_bin19_00530	[NiFe] Group 3b	Cofactor-coupled bidirectional [NiFe]-hydrogenases
Co_bin192_00426	[NiFe] Group 3c	Cofactor-coupled bidirectional [NiFe]-hydrogenases
Co_bin193_01279	[FeFe] Group C3	[FeFe] Group C
Co_bin194_00285	[NiFe] Group 4d	Respiratory H2-evolving [NiFe]-hydrogenases
Co_bin200_00843	[NiFe] Group 3c	Cofactor-coupled bidirectional [NiFe]-hydrogenases
Co_bin201_00293	[NiFe] Group 3c	Cofactor-coupled bidirectional [NiFe]-hydrogenases
Co_bin201_00990	[FeFe] Group A	[FeFe] Group A
Co_bin202_00313	[NiFe] Group 1a	Respiratory H2-uptake [NiFe]-hydrogenases
Co_bin202_00390	[NiFe] Group 3c	Cofactor-coupled bidirectional [NiFe]-hydrogenases
Co_bin202_00559	[NiFe] Group 3c	Cofactor-coupled bidirectional [NiFe]-hydrogenases
Co_bin206_00076	[NiFe] Group 3b	Cofactor-coupled bidirectional [NiFe]-hydrogenases
Co_bin206_00282	[NiFe] Group 2a	Alternative and sensory uptake [NiFe]-hydrogenases
Co_bin206_00478	[NiFe] Group 3b	Cofactor-coupled bidirectional [NiFe]-hydrogenases
Co_bin206_00689	[NiFe] Group 4g	Respiratory H2-evolving [NiFe]-hydrogenases
Co_bin207_00488	[NiFe] Group 3b	Cofactor-coupled bidirectional [NiFe]-hydrogenases
Co_bin207_00489	[NiFe] Group 3b	Cofactor-coupled bidirectional [NiFe]-hydrogenases
Co_bin208_00751	[NiFe] Group 3c	Cofactor-coupled bidirectional [NiFe]-hydrogenases
Co_bin209_00923	[NiFe] Group 3c	Cofactor-coupled bidirectional [NiFe]-hydrogenases
Co_bin214_01367	[FeFe] Group A	[FeFe] Group A
Co_bin215_00226	[NiFe] Group 4d	Respiratory H2-evolving [NiFe]-hydrogenases
Co_bin215_00438	[NiFe] Group 3d	Cofactor-coupled bidirectional [NiFe]-hydrogenases
Co_bin215_00530	[NiFe] Group 3c	Cofactor-coupled bidirectional [NiFe]-hydrogenases
Co_bin215_00793	[NiFe] Group 3d	Cofactor-coupled bidirectional [NiFe]-hydrogenases
Co_bin215_00977	[NiFe] Group 3c	Cofactor-coupled bidirectional [NiFe]-hydrogenases
Co_bin215_00978	[NiFe] Group 3c	Cofactor-coupled bidirectional [NiFe]-hydrogenases
Co_bin217_00325	[NiFe] Group 3c	Cofactor-coupled bidirectional [NiFe]-hydrogenases
Co_bin217_00408	[NiFe] Group 3c	Cofactor-coupled bidirectional [NiFe]-hydrogenases
Co_bin218_00188	[NiFe] Group 1b	Respiratory H2-uptake [NiFe]-hydrogenases
Co_bin219_01145	[NiFe] Group 3b	Cofactor-coupled bidirectional [NiFe]-hydrogenases
Co_bin222_00964	[NiFe] Group 1h	Respiratory H2-uptake [NiFe]-hydrogenases
Co_bin226_00014	[NiFe] Group 1a	Respiratory H2-uptake [NiFe]-hydrogenases
Co_bin228_00102	[NiFe] Group 1a	Respiratory H2-uptake [NiFe]-hydrogenases
Co_bin230_00308	[NiFe] Group 3b	Cofactor-coupled bidirectional [NiFe]-hydrogenases
Co_bin230_00776	[NiFe] Group 3b	Cofactor-coupled bidirectional [NiFe]-hydrogenases
Co_bin231_00460	[NiFe] Group 1a	Respiratory H2-uptake [NiFe]-hydrogenases
Co_bin231_01060	[NiFe] Group 4d	Respiratory H2-evolving [NiFe]-hydrogenases
Co_bin232_02054	[NiFe] Group 3c	Cofactor-coupled bidirectional [NiFe]-hydrogenases
Co_bin234_01979	[NiFe] Group 3d	Cofactor-coupled bidirectional [NiFe]-hydrogenases
Co_bin238_00826	[NiFe] Group 3b	Cofactor-coupled bidirectional [NiFe]-hydrogenases
Co_bin238_01440	[NiFe] Group 1a	Respiratory H2-uptake [NiFe]-hydrogenases
Co_bin238_01888	[NiFe] Group 3b	Cofactor-coupled bidirectional [NiFe]-hydrogenases
Co_bin240_00454	[NiFe] Group 3c	Cofactor-coupled bidirectional [NiFe]-hydrogenases
Co_bin241_01783	[NiFe] Group 3c	Cofactor-coupled bidirectional [NiFe]-hydrogenases
Co_bin245_00299	[NiFe] Group 3b	Cofactor-coupled bidirectional [NiFe]-hydrogenases
Co_bin245_00532	[NiFe] Group 3c	Cofactor-coupled bidirectional [NiFe]-hydrogenases
Co_bin245_00997	[NiFe] Group 1a	Respiratory H2-uptake [NiFe]-hydrogenases
Co_bin247_00813	[NiFe] Group 3b	Cofactor-coupled bidirectional [NiFe]-hydrogenases
Co_bin247_00818	[NiFe] Group 3c	Cofactor-coupled bidirectional [NiFe]-hydrogenases
Co_bin249_01159	[NiFe] Group 3c	Cofactor-coupled bidirectional [NiFe]-hydrogenases
Co_bin250_00080	[NiFe] Group 3b	Cofactor-coupled bidirectional [NiFe]-hydrogenases
Co_bin250_01097	[NiFe] Group 3c	Cofactor-coupled bidirectional [NiFe]-hydrogenases
Co_bin251_00377	[NiFe] Group 3b	Cofactor-coupled bidirectional [NiFe]-hydrogenases
Co_bin251_00501	[NiFe] Group 1a	Respiratory H2-uptake [NiFe]-hydrogenases
Co_bin256_01032	[NiFe] Group 3c	Cofactor-coupled bidirectional [NiFe]-hydrogenases
Co_bin256_03589	[NiFe] Group 3c	Cofactor-coupled bidirectional [NiFe]-hydrogenases
Co_bin259_00044	[NiFe] Group 3c	Cofactor-coupled bidirectional [NiFe]-hydrogenases
Co_bin259_01087	[NiFe] Group 3c	Cofactor-coupled bidirectional [NiFe]-hydrogenases
Co_bin259_01926	[NiFe] Group 3b	Cofactor-coupled bidirectional [NiFe]-hydrogenases
Co_bin262_00909	[NiFe] Group 3b	Cofactor-coupled bidirectional [NiFe]-hydrogenases
Co_bin265_02371	[NiFe] Group 3d	Cofactor-coupled bidirectional [NiFe]-hydrogenases
Co_bin266_00410	[NiFe] Group 3c	Cofactor-coupled bidirectional [NiFe]-hydrogenases
Co_bin266_00442	[NiFe] Group 1a	Respiratory H2-uptake [NiFe]-hydrogenases
Co_bin267_00257	[NiFe] Group 3a	Cofactor-coupled bidirectional [NiFe]-hydrogenases
Co_bin267_00544	[NiFe] Group 3a	Cofactor-coupled bidirectional [NiFe]-hydrogenases
Co_bin269_00218	[NiFe] Group 4b	Respiratory H2-evolving [NiFe]-hydrogenases
Co_bin269_00713	[NiFe] Group 1a	Respiratory H2-uptake [NiFe]-hydrogenases
Co_bin269_01234	[NiFe] Group 3b	Cofactor-coupled bidirectional [NiFe]-hydrogenases
Co_bin276_01179	[NiFe] Group 3c	Cofactor-coupled bidirectional [NiFe]-hydrogenases
Co_bin276_02637	[NiFe] Group 3b	Cofactor-coupled bidirectional [NiFe]-hydrogenases
Co_bin277_00556	[NiFe] Group 3b	Cofactor-coupled bidirectional [NiFe]-hydrogenases
Co_bin279_01096	[NiFe] Group 3b	Cofactor-coupled bidirectional [NiFe]-hydrogenases
Co_bin279_02438	[FeFe] Group C1	[FeFe] Group C
Co_bin281_00628	[FeFe] Group A	[FeFe] Group A
Co_bin281_01437	[FeFe] Group A	[FeFe] Group A
Co_bin288_02310	[NiFe] Group 3b	Cofactor-coupled bidirectional [NiFe]-hydrogenases
Co_bin290_00061	[FeFe] Group C1	[FeFe] Group C
Co_bin30_01094	[NiFe] Group 3c	Cofactor-coupled bidirectional [NiFe]-hydrogenases
Co_bin30_03189	[FeFe] Group A	[FeFe] Group A
Co_bin304_00829	[NiFe] Group 3c	Cofactor-coupled bidirectional [NiFe]-hydrogenases
Co_bin311_02097	[NiFe] Group 3d	Cofactor-coupled bidirectional [NiFe]-hydrogenases
Co_bin33_00269	[NiFe] Group 1a	Respiratory H2-uptake [NiFe]-hydrogenases
Co_bin34_00109	[NiFe] Group 3b	Cofactor-coupled bidirectional [NiFe]-hydrogenases
Co_bin34_01011	[NiFe] Group 3b	Cofactor-coupled bidirectional [NiFe]-hydrogenases
Co_bin39_00303	[NiFe] Group 1a	Respiratory H2-uptake [NiFe]-hydrogenases
Co_bin39_01452	[NiFe] Group 3c	Cofactor-coupled bidirectional [NiFe]-hydrogenases
Co_bin41_01800	[NiFe] Group 3b	Cofactor-coupled bidirectional [NiFe]-hydrogenases
Co_bin41_02897	[NiFe] Group 3c	Cofactor-coupled bidirectional [NiFe]-hydrogenases
Co_bin42_01098	[NiFe] Group 3b	Cofactor-coupled bidirectional [NiFe]-hydrogenases
Co_bin43_01224	[NiFe] Group 4g	Respiratory H2-evolving [NiFe]-hydrogenases
Co_bin44_01492	[NiFe] Group 3c	Cofactor-coupled bidirectional [NiFe]-hydrogenases
Co_bin54_02334	[NiFe] Group 3b	Cofactor-coupled bidirectional [NiFe]-hydrogenases
Co_bin55_00054	[FeFe] Group A	[FeFe] Group A
Co_bin56_01536	[NiFe] Group 3c	Cofactor-coupled bidirectional [NiFe]-hydrogenases
Co_bin56_01542	[NiFe] Group 3b	Cofactor-coupled bidirectional [NiFe]-hydrogenases
Co_bin57_00346	[NiFe] Group 3b	Cofactor-coupled bidirectional [NiFe]-hydrogenases
Co_bin60_01113	[NiFe] Group 3c	Cofactor-coupled bidirectional [NiFe]-hydrogenases
Co_bin60_01759	[NiFe] Group 3b	Cofactor-coupled bidirectional [NiFe]-hydrogenases
Co_bin63_00855	[NiFe] Group 3b	Cofactor-coupled bidirectional [NiFe]-hydrogenases
Co_bin64_00183	[NiFe] Group 1f	Respiratory H2-uptake [NiFe]-hydrogenases
Co_bin64_01314	[NiFe] Group 1f	Respiratory H2-uptake [NiFe]-hydrogenases
Co_bin67_02533	[NiFe] Group 1a	Respiratory H2-uptake [NiFe]-hydrogenases
Co_bin67_02741	[NiFe] Group 1a	Respiratory H2-uptake [NiFe]-hydrogenases
Co_bin69_00226	[NiFe] Group 3d	Cofactor-coupled bidirectional [NiFe]-hydrogenases
Co_bin69_01001	[NiFe] Group 3b	Cofactor-coupled bidirectional [NiFe]-hydrogenases
Co_bin7_00067	[NiFe] Group 3c	Cofactor-coupled bidirectional [NiFe]-hydrogenases
Co_bin71_00381	[NiFe] Group 4g	Respiratory H2-evolving [NiFe]-hydrogenases
Co_bin71_00388	[NiFe] Group 3c	Cofactor-coupled bidirectional [NiFe]-hydrogenases
Co_bin8_02147	[NiFe] Group 3b	Cofactor-coupled bidirectional [NiFe]-hydrogenases
Co_bin8_02391	[NiFe] Group 3b	Cofactor-coupled bidirectional [NiFe]-hydrogenases
Co_bin80_00286	[NiFe] Group 3c	Cofactor-coupled bidirectional [NiFe]-hydrogenases
Co_bin80_00729	[NiFe] Group 1a	Respiratory H2-uptake [NiFe]-hydrogenases
Co_bin80_03080	[NiFe] Group 3b	Cofactor-coupled bidirectional [NiFe]-hydrogenases
Co_bin88_00186	[NiFe] Group 3c	Cofactor-coupled bidirectional [NiFe]-hydrogenases
Co_bin88_00762	[NiFe] Group 3d	Cofactor-coupled bidirectional [NiFe]-hydrogenases
Co_bin93_00449	[NiFe] Group 1a	Respiratory H2-uptake [NiFe]-hydrogenases
Co_bin93_00506	[NiFe] Group 3b	Cofactor-coupled bidirectional [NiFe]-hydrogenases
Co_bin97_01797	[NiFe] Group 1a	Respiratory H2-uptake [NiFe]-hydrogenases
S1_bin15_00252	[NiFe] Group 3b	Cofactor-coupled bidirectional [NiFe]-hydrogenases
S1_bin2_01431	[NiFe] Group 1f	Respiratory H2-uptake [NiFe]-hydrogenases
S1_bin3_00598	[NiFe] Group 3b	Cofactor-coupled bidirectional [NiFe]-hydrogenases
S1_bin4_00391	[NiFe] Group 3b	Cofactor-coupled bidirectional [NiFe]-hydrogenases
S2_bin10_01793	[FeFe] Group A	[FeFe] Group A
S2_bin10_01839	[NiFe] Group 3c	Cofactor-coupled bidirectional [NiFe]-hydrogenases
S2_bin11_00086	[NiFe] Group 3c	Cofactor-coupled bidirectional [NiFe]-hydrogenases
S2_bin12_00794	[NiFe] Group 3b	Cofactor-coupled bidirectional [NiFe]-hydrogenases
S2_bin12_01074	[NiFe] Group 3c	Cofactor-coupled bidirectional [NiFe]-hydrogenases
S2_bin12_01450	[NiFe] Group 3b	Cofactor-coupled bidirectional [NiFe]-hydrogenases
S2_bin13_00943	[NiFe] Group 1c	Respiratory H2-uptake [NiFe]-hydrogenases
S2_bin13_00977	[NiFe] Group 3b	Cofactor-coupled bidirectional [NiFe]-hydrogenases
S2_bin15_00076	[NiFe] Group 3b	Cofactor-coupled bidirectional [NiFe]-hydrogenases
S2_bin16_00638	[NiFe] Group 3c	Cofactor-coupled bidirectional [NiFe]-hydrogenases
S2_bin17_01432	[NiFe] Group 3c	Cofactor-coupled bidirectional [NiFe]-hydrogenases
S2_bin18_01492	[NiFe] Group 3c	Cofactor-coupled bidirectional [NiFe]-hydrogenases
S2_bin18_01918	[NiFe] Group 3c	Cofactor-coupled bidirectional [NiFe]-hydrogenases
S2_bin19_01779	[NiFe] Group 3b	Cofactor-coupled bidirectional [NiFe]-hydrogenases
S2_bin19_02078	[FeFe] Group A	[FeFe] Group A
S2_bin2_01357	[NiFe] Group 3d	Cofactor-coupled bidirectional [NiFe]-hydrogenases
S2_bin2_02316	[NiFe] Group 3d	Cofactor-coupled bidirectional [NiFe]-hydrogenases
S2_bin2_03509	[NiFe] Group 1d	Respiratory H2-uptake [NiFe]-hydrogenases
S2_bin2_03511	[NiFe] Group 3c	Cofactor-coupled bidirectional [NiFe]-hydrogenases
S2_bin20_01826	[NiFe] Group 1a	Respiratory H2-uptake [NiFe]-hydrogenases
S2_bin20_03877	[NiFe] Group 3c	Cofactor-coupled bidirectional [NiFe]-hydrogenases
S2_bin22_00321	[NiFe] Group 1e	Respiratory H2-uptake [NiFe]-hydrogenases
S2_bin22_01677	[NiFe] Group 3d	Cofactor-coupled bidirectional [NiFe]-hydrogenases
S2_bin23_01903	[NiFe] Group 2b	Alternative and sensory uptake [NiFe]-hydrogenases
S2_bin24_00094	[NiFe] Group 1c	Respiratory H2-uptake [NiFe]-hydrogenases
S2_bin24_00095	[NiFe] Group 1c	Respiratory H2-uptake [NiFe]-hydrogenases
S2_bin26_00090	[NiFe] Group 3c	Cofactor-coupled bidirectional [NiFe]-hydrogenases
S2_bin27_00492	[NiFe] Group 3c	Cofactor-coupled bidirectional [NiFe]-hydrogenases
S2_bin27_00739	[NiFe] Group 1a	Respiratory H2-uptake [NiFe]-hydrogenases
S2_bin28_02183	[NiFe] Group 1b	Respiratory H2-uptake [NiFe]-hydrogenases
S2_bin29_00234	[NiFe] Group 3c	Cofactor-coupled bidirectional [NiFe]-hydrogenases
S2_bin30_01314	[NiFe] Group 3c	Cofactor-coupled bidirectional [NiFe]-hydrogenases
S2_bin31_00541	[NiFe] Group 1b	Respiratory H2-uptake [NiFe]-hydrogenases
S2_bin32_00308	[NiFe] Group 3d	Cofactor-coupled bidirectional [NiFe]-hydrogenases
S2_bin33_00557	[NiFe] Group 3c	Cofactor-coupled bidirectional [NiFe]-hydrogenases
S2_bin33_00709	[NiFe] Group 3c	Cofactor-coupled bidirectional [NiFe]-hydrogenases
S2_bin34_00018	[NiFe] Group 1b	Respiratory H2-uptake [NiFe]-hydrogenases
S2_bin34_00019	[NiFe] Group 1b	Respiratory H2-uptake [NiFe]-hydrogenases
S2_bin36_02256	[NiFe] Group 3c	Cofactor-coupled bidirectional [NiFe]-hydrogenases
S2_bin39_01683	[NiFe] Group 3b	Cofactor-coupled bidirectional [NiFe]-hydrogenases
S2_bin39_01832	[NiFe] Group 3c	Cofactor-coupled bidirectional [NiFe]-hydrogenases
S2_bin4_00755	[NiFe] Group 3d	Cofactor-coupled bidirectional [NiFe]-hydrogenases
S2_bin4_00947	[NiFe] Group 3c	Cofactor-coupled bidirectional [NiFe]-hydrogenases
S2_bin40_00311	[NiFe] Group 3c	Cofactor-coupled bidirectional [NiFe]-hydrogenases
S2_bin40_01042	[NiFe] Group 3b	Cofactor-coupled bidirectional [NiFe]-hydrogenases
S2_bin41_00418	[NiFe] Group 1c	Respiratory H2-uptake [NiFe]-hydrogenases
S2_bin41_00419	[NiFe] Group 1c	Respiratory H2-uptake [NiFe]-hydrogenases
S2_bin41_01673	[NiFe] Group 3c	Cofactor-coupled bidirectional [NiFe]-hydrogenases
S2_bin41_02296	[NiFe] Group 3b	Cofactor-coupled bidirectional [NiFe]-hydrogenases
S2_bin42_02118	[NiFe] Group 3c	Cofactor-coupled bidirectional [NiFe]-hydrogenases
S2_bin42_02708	[NiFe] Group 1a	Respiratory H2-uptake [NiFe]-hydrogenases
S2_bin45_01198	[NiFe] Group 3c	Cofactor-coupled bidirectional [NiFe]-hydrogenases
S2_bin45_02035	[NiFe] Group 3b	Cofactor-coupled bidirectional [NiFe]-hydrogenases
S2_bin48_02101	[NiFe] Group 3c	Cofactor-coupled bidirectional [NiFe]-hydrogenases
S2_bin49_00563	[NiFe] Group 3c	Cofactor-coupled bidirectional [NiFe]-hydrogenases
S2_bin49_00564	[NiFe] Group 3c	Cofactor-coupled bidirectional [NiFe]-hydrogenases
S2_bin50_00271	[NiFe] Group 3b	Cofactor-coupled bidirectional [NiFe]-hydrogenases
S2_bin51_00279	[NiFe] Group 3b	Cofactor-coupled bidirectional [NiFe]-hydrogenases
S2_bin52_00392	[NiFe] Group 3b	Cofactor-coupled bidirectional [NiFe]-hydrogenases
S2_bin52_00693	[NiFe] Group 3c	Cofactor-coupled bidirectional [NiFe]-hydrogenases
S2_bin52_01153	[NiFe] Group 3b	Cofactor-coupled bidirectional [NiFe]-hydrogenases
S2_bin53_01464	[FeFe] Group C3	[FeFe] Group C
S2_bin54_01708	[NiFe] Group 3d	Cofactor-coupled bidirectional [NiFe]-hydrogenases
S2_bin54_01940	[NiFe] Group 1d	Respiratory H2-uptake [NiFe]-hydrogenases
S2_bin55_00274	[NiFe] Group 4g	Respiratory H2-evolving [NiFe]-hydrogenases
S2_bin55_00478	[NiFe] Group 1a	Respiratory H2-uptake [NiFe]-hydrogenases
S2_bin55_00655	[NiFe] Group 2a	Alternative and sensory uptake [NiFe]-hydrogenases
S2_bin55_00703	[NiFe] Group 1a	Respiratory H2-uptake [NiFe]-hydrogenases
S2_bin56_01792	[FeFe] Group A	[FeFe] Group A
S2_bin57_00656	[NiFe] Group 4g	Respiratory H2-evolving [NiFe]-hydrogenases
S2_bin57_01281	[NiFe] Group 3b	Cofactor-coupled bidirectional [NiFe]-hydrogenases
S2_bin6_01796	[NiFe] Group 1b	Respiratory H2-uptake [NiFe]-hydrogenases
S2_bin6_01962	[NiFe] Group 1b	Respiratory H2-uptake [NiFe]-hydrogenases
S2_bin60_00149	[NiFe] Group 2c	Alternative and sensory uptake [NiFe]-hydrogenases
S2_bin60_00474	[NiFe] Group 1b	Respiratory H2-uptake [NiFe]-hydrogenases
S2_bin60_00475	[NiFe] Group 1b	Respiratory H2-uptake [NiFe]-hydrogenases
S2_bin60_01034	[NiFe] Group 1b	Respiratory H2-uptake [NiFe]-hydrogenases
S2_bin60_01035	[NiFe] Group 1b	Respiratory H2-uptake [NiFe]-hydrogenases
S2_bin60_01964	[NiFe] Group 2c	Alternative and sensory uptake [NiFe]-hydrogenases
S2_bin61_02609	[NiFe] Group 3b	Cofactor-coupled bidirectional [NiFe]-hydrogenases
S2_bin61_02610	[NiFe] Group 3b	Cofactor-coupled bidirectional [NiFe]-hydrogenases
S2_bin63_00600	[FeFe] Group C1	[FeFe] Group C
S2_bin7_00082	[NiFe] Group 3c	Cofactor-coupled bidirectional [NiFe]-hydrogenases
S2_bin8_01198	[NiFe] Group 3c	Cofactor-coupled bidirectional [NiFe]-hydrogenases
S2_bin8_01719	[NiFe] Group 3b	Cofactor-coupled bidirectional [NiFe]-hydrogenases
S2_bin8_02011	[NiFe] Group 3c	Cofactor-coupled bidirectional [NiFe]-hydrogenases
S2_bin9_01169	[NiFe] Group 3b	Cofactor-coupled bidirectional [NiFe]-hydrogenases
S3_bin10_00060	[FeFe] Group A	[FeFe] Group A
S3_bin10_00485	[FeFe] Group A	[FeFe] Group A
S3_bin15_00128	[NiFe] Group 3c	Cofactor-coupled bidirectional [NiFe]-hydrogenases
S3_bin15_01459	[NiFe] Group 3b	Cofactor-coupled bidirectional [NiFe]-hydrogenases
S3_bin15_01460	[NiFe] Group 3b	Cofactor-coupled bidirectional [NiFe]-hydrogenases
S3_bin16_01324	[NiFe] Group 3c	Cofactor-coupled bidirectional [NiFe]-hydrogenases
S3_bin16_01372	[NiFe] Group 3c	Cofactor-coupled bidirectional [NiFe]-hydrogenases
S3_bin2_02233	[NiFe] Group 3c	Cofactor-coupled bidirectional [NiFe]-hydrogenases
S3_bin21_02465	[NiFe] Group 3b	Cofactor-coupled bidirectional [NiFe]-hydrogenases
S3_bin21_03248	[NiFe] Group 3c	Cofactor-coupled bidirectional [NiFe]-hydrogenases
S3_bin22_00356	[NiFe] Group 4g	Respiratory H2-evolving [NiFe]-hydrogenases
S3_bin24_02630	[FeFe] Group A	[FeFe] Group A
S3_bin24_02695	[FeFe] Group A	[FeFe] Group A
S3_bin26_01304	[NiFe] Group 3d	Cofactor-coupled bidirectional [NiFe]-hydrogenases
S3_bin26_01477	[NiFe] Group 3c	Cofactor-coupled bidirectional [NiFe]-hydrogenases
S3_bin31_01121	[NiFe] Group 3c	Cofactor-coupled bidirectional [NiFe]-hydrogenases
S3_bin31_02337	[NiFe] Group 3c	Cofactor-coupled bidirectional [NiFe]-hydrogenases
S3_bin32_00249	[NiFe] Group 3d	Cofactor-coupled bidirectional [NiFe]-hydrogenases
S3_bin32_01272	[FeFe] Group C1	[FeFe] Group C
S3_bin32_03061	[FeFe] Group A	[FeFe] Group A
S3_bin32_03280	[NiFe] Group 1a	Respiratory H2-uptake [NiFe]-hydrogenases
S3_bin34_01651	[NiFe] Group 3c	Cofactor-coupled bidirectional [NiFe]-hydrogenases
S3_bin36_00427	[NiFe] Group 3b	Cofactor-coupled bidirectional [NiFe]-hydrogenases
S3_bin39_02335	[NiFe] Group 3c	Cofactor-coupled bidirectional [NiFe]-hydrogenases
S3_bin39_02345	[NiFe] Group 3c	Cofactor-coupled bidirectional [NiFe]-hydrogenases
S3_bin42_00239	[NiFe] Group 3b	Cofactor-coupled bidirectional [NiFe]-hydrogenases
S3_bin5_03435	[NiFe] Group 3d	Cofactor-coupled bidirectional [NiFe]-hydrogenases
S3_bin7_02085	[NiFe] Group 1b	Respiratory H2-uptake [NiFe]-hydrogenases
S3_bin7_02086	[NiFe] Group 1b	Respiratory H2-uptake [NiFe]-hydrogenases
S3_bin7_02951	[NiFe] Group 3c	Cofactor-coupled bidirectional [NiFe]-hydrogenases
S4_bin14_01151	[NiFe] Group 3c	Cofactor-coupled bidirectional [NiFe]-hydrogenases
S4_bin24_00280	[FeFe] Group A	[FeFe] Group A
S4_bin25_00329	[NiFe] Group 3b	Cofactor-coupled bidirectional [NiFe]-hydrogenases
S4_bin25_00334	[NiFe] Group 3b	Cofactor-coupled bidirectional [NiFe]-hydrogenases
S4_bin27_00978	[NiFe] Group 3d	Cofactor-coupled bidirectional [NiFe]-hydrogenases
S4_bin27_01171	[NiFe] Group 3b	Cofactor-coupled bidirectional [NiFe]-hydrogenases
S4_bin27_01545	[NiFe] Group 3c	Cofactor-coupled bidirectional [NiFe]-hydrogenases
S4_bin35_00615	[NiFe] Group 1a	Respiratory H2-uptake [NiFe]-hydrogenases
S4_bin35_00837	[NiFe] Group 3c	Cofactor-coupled bidirectional [NiFe]-hydrogenases
S4_bin35_00842	[NiFe] Group 3c	Cofactor-coupled bidirectional [NiFe]-hydrogenases
S4_bin35_00850	[NiFe] Group 3d	Cofactor-coupled bidirectional [NiFe]-hydrogenases
S4_bin41_00773	[NiFe] Group 1a	Respiratory H2-uptake [NiFe]-hydrogenases
S4_bin41_01125	[NiFe] Group 3b	Cofactor-coupled bidirectional [NiFe]-hydrogenases
S4_bin46_00331	[NiFe] Group 3c	Cofactor-coupled bidirectional [NiFe]-hydrogenases
S4_bin46_01100	[NiFe] Group 3d	Cofactor-coupled bidirectional [NiFe]-hydrogenases
S4_bin49_00890	[NiFe] Group 3b	Cofactor-coupled bidirectional [NiFe]-hydrogenases
S4_bin49_01574	[FeFe] Group C1	[FeFe] Group C
S4_bin49_02076	[NiFe] Group 2c	Alternative and sensory uptake [NiFe]-hydrogenases
S4_bin49_02754	[NiFe] Group 3c	Cofactor-coupled bidirectional [NiFe]-hydrogenases
S4_bin5_00102	[NiFe] Group 4g	Respiratory H2-evolving [NiFe]-hydrogenases
S4_bin6_00030	[NiFe] Group 4d	Respiratory H2-evolving [NiFe]-hydrogenases
S4_bin6_00558	[NiFe] Group 3d	Cofactor-coupled bidirectional [NiFe]-hydrogenases
S5_bin1_00605	[NiFe] Group 3b	Cofactor-coupled bidirectional [NiFe]-hydrogenases
S5_bin1_03527	[NiFe] Group 3c	Cofactor-coupled bidirectional [NiFe]-hydrogenases
S5_bin10_02165	[NiFe] Group 1a	Respiratory H2-uptake [NiFe]-hydrogenases
S5_bin10_02673	[NiFe] Group 4b	Respiratory H2-evolving [NiFe]-hydrogenases
S5_bin16_01162	[NiFe] Group 3b	Cofactor-coupled bidirectional [NiFe]-hydrogenases
S5_bin18_00985	[NiFe] Group 3b	Cofactor-coupled bidirectional [NiFe]-hydrogenases
S5_bin18_01459	[NiFe] Group 3c	Cofactor-coupled bidirectional [NiFe]-hydrogenases
S5_bin2_00164	[NiFe] Group 4g	Respiratory H2-evolving [NiFe]-hydrogenases
S5_bin21_00309	[NiFe] Group 3d	Cofactor-coupled bidirectional [NiFe]-hydrogenases
S5_bin21_00317	[NiFe] Group 3c	Cofactor-coupled bidirectional [NiFe]-hydrogenases
S5_bin21_00322	[NiFe] Group 3c	Cofactor-coupled bidirectional [NiFe]-hydrogenases
S5_bin21_00568	[NiFe] Group 1a	Respiratory H2-uptake [NiFe]-hydrogenases
S5_bin21_01128	[NiFe] Group 3c	Cofactor-coupled bidirectional [NiFe]-hydrogenases
S5_bin22_00143	[NiFe] Group 3b	Cofactor-coupled bidirectional [NiFe]-hydrogenases
S5_bin24_00172	[NiFe] Group 3c	Cofactor-coupled bidirectional [NiFe]-hydrogenases
S5_bin24_01116	[NiFe] Group 3b	Cofactor-coupled bidirectional [NiFe]-hydrogenases
S5_bin24_01123	[NiFe] Group 4g	Respiratory H2-evolving [NiFe]-hydrogenases
S5_bin29_00673	[NiFe] Group 3c	Cofactor-coupled bidirectional [NiFe]-hydrogenases
S5_bin29_01482	[NiFe] Group 3c	Cofactor-coupled bidirectional [NiFe]-hydrogenases
S5_bin34_00411	[NiFe] Group 3d	Cofactor-coupled bidirectional [NiFe]-hydrogenases
S5_bin44_00278	[NiFe] Group 3c	Cofactor-coupled bidirectional [NiFe]-hydrogenases
S5_bin44_00340	[NiFe] Group 1a	Respiratory H2-uptake [NiFe]-hydrogenases
S5_bin44_01263	[NiFe] Group 3b	Cofactor-coupled bidirectional [NiFe]-hydrogenases
S5_bin8_00211	[NiFe] Group 4d	Respiratory H2-evolving [NiFe]-hydrogenases
S5_bin8_01455	[NiFe] Group 3c	Cofactor-coupled bidirectional [NiFe]-hydrogenases
S6_bin1_00232	[NiFe] Group 3d	Cofactor-coupled bidirectional [NiFe]-hydrogenases
S6_bin12_01279	[NiFe] Group 1a	Respiratory H2-uptake [NiFe]-hydrogenases
S6_bin15_00181	[NiFe] Group 2c	Alternative and sensory uptake [NiFe]-hydrogenases
S6_bin15_01682	[NiFe] Group 3b	Cofactor-coupled bidirectional [NiFe]-hydrogenases
S6_bin15_01910	[FeFe] Group C1	[FeFe] Group C
S6_bin15_02474	[NiFe] Group 1b	Respiratory H2-uptake [NiFe]-hydrogenases
S6_bin16_00829	[NiFe] Group 1h	Respiratory H2-uptake [NiFe]-hydrogenases
S6_bin26_00586	[FeFe] Group A	[FeFe] Group A
S6_bin26_00948	[NiFe] Group 3c	Cofactor-coupled bidirectional [NiFe]-hydrogenases
S6_bin26_01994	[FeFe] Group A	[FeFe] Group A
S6_bin26_02629	[NiFe] Group 3c	Cofactor-coupled bidirectional [NiFe]-hydrogenases
S6_bin3_00337	[NiFe] Group 4g	Respiratory H2-evolving [NiFe]-hydrogenases
S6_bin31_00658	[NiFe] Group 3c	Cofactor-coupled bidirectional [NiFe]-hydrogenases
S6_bin33_00409	[NiFe] Group 3b	Cofactor-coupled bidirectional [NiFe]-hydrogenases
S6_bin50_00292	[NiFe] Group 3b	Cofactor-coupled bidirectional [NiFe]-hydrogenases
S6_bin7_01035	[NiFe] Group 3c	Cofactor-coupled bidirectional [NiFe]-hydrogenases
S6_bin7_01210	[NiFe] Group 3c	Cofactor-coupled bidirectional [NiFe]-hydrogenases
S6_bin7_02495	[NiFe] Group 3c	Cofactor-coupled bidirectional [NiFe]-hydrogenases
S6_bin7_02811	[NiFe] Group 3b	Cofactor-coupled bidirectional [NiFe]-hydrogenases
S6_bin7_02853	[NiFe] Group 3c	Cofactor-coupled bidirectional [NiFe]-hydrogenases
S6_bin7_04194	[NiFe] Group 3c	Cofactor-coupled bidirectional [NiFe]-hydrogenases
S7_bin1_00248	[NiFe] Group 3b	Cofactor-coupled bidirectional [NiFe]-hydrogenases
S7_bin1_00484	[NiFe] Group 3c	Cofactor-coupled bidirectional [NiFe]-hydrogenases
S7_bin1_00729	[NiFe] Group 3b	Cofactor-coupled bidirectional [NiFe]-hydrogenases
S7_bin19_00750	[NiFe] Group 3c	Cofactor-coupled bidirectional [NiFe]-hydrogenases
S7_bin20_00320	[NiFe] Group 3c	Cofactor-coupled bidirectional [NiFe]-hydrogenases
S7_bin20_00325	[NiFe] Group 3c	Cofactor-coupled bidirectional [NiFe]-hydrogenases
S7_bin20_00333	[NiFe] Group 3d	Cofactor-coupled bidirectional [NiFe]-hydrogenases
S7_bin20_00735	[NiFe] Group 1a	Respiratory H2-uptake [NiFe]-hydrogenases
S7_bin20_01490	[NiFe] Group 1a	Respiratory H2-uptake [NiFe]-hydrogenases
S7_bin23_00037	[NiFe] Group 3c	Cofactor-coupled bidirectional [NiFe]-hydrogenases
S7_bin23_00754	[NiFe] Group 3d	Cofactor-coupled bidirectional [NiFe]-hydrogenases
S7_bin23_00879	[NiFe] Group 1a	Respiratory H2-uptake [NiFe]-hydrogenases
S7_bin23_01033	[NiFe] Group 3b	Cofactor-coupled bidirectional [NiFe]-hydrogenases
S7_bin23_01269	[NiFe] Group 3b	Cofactor-coupled bidirectional [NiFe]-hydrogenases
S7_bin26_00732	[NiFe] Group 4g	Respiratory H2-evolving [NiFe]-hydrogenases
S7_bin26_00908	[FeFe] Group C3	[FeFe] Group C
S7_bin26_00909	[FeFe] Group A	[FeFe] Group A
S7_bin26_03364	[FeFe] Group C3	[FeFe] Group C
S7_bin29_00166	[NiFe] Group 3c	Cofactor-coupled bidirectional [NiFe]-hydrogenases
S7_bin29_00277	[NiFe] Group 3b	Cofactor-coupled bidirectional [NiFe]-hydrogenases
S7_bin29_01189	[NiFe] Group 3d	Cofactor-coupled bidirectional [NiFe]-hydrogenases
S7_bin29_01267	[NiFe] Group 3d	Cofactor-coupled bidirectional [NiFe]-hydrogenases
S7_bin35_00179	[NiFe] Group 1h	Respiratory H2-uptake [NiFe]-hydrogenases
S7_bin36_02823	[NiFe] Group 3b	Cofactor-coupled bidirectional [NiFe]-hydrogenases
S7_bin36_03506	[NiFe] Group 3b	Cofactor-coupled bidirectional [NiFe]-hydrogenases
S7_bin38_01167	[NiFe] Group 3c	Cofactor-coupled bidirectional [NiFe]-hydrogenases
S7_bin44_00843	[NiFe] Group 3b	Cofactor-coupled bidirectional [NiFe]-hydrogenases
S7_bin45_00590	[FeFe] Group A	[FeFe] Group A
S7_bin45_00826	[NiFe] Group 1a	Respiratory H2-uptake [NiFe]-hydrogenases
S7_bin5_01066	[FeFe] Group A	[FeFe] Group A
S7_bin5_01277	[NiFe] Group 3c	Cofactor-coupled bidirectional [NiFe]-hydrogenases
S7_bin5_01865	[FeFe] Group A	[FeFe] Group A
S7_bin5_02970	[FeFe] Group A	[FeFe] Group A
S7_bin6_01864	[NiFe] Group 3b	Cofactor-coupled bidirectional [NiFe]-hydrogenases
S7_bin6_02533	[NiFe] Group 3b	Cofactor-coupled bidirectional [NiFe]-hydrogenases
S8_bin1_00992	[NiFe] Group 3b	Cofactor-coupled bidirectional [NiFe]-hydrogenases
S8_bin11_00707	[NiFe] Group 3c	Cofactor-coupled bidirectional [NiFe]-hydrogenases
S8_bin11_02253	[NiFe] Group 3c	Cofactor-coupled bidirectional [NiFe]-hydrogenases
S8_bin11_02539	[NiFe] Group 3b	Cofactor-coupled bidirectional [NiFe]-hydrogenases
S8_bin16_03139	[NiFe] Group 3d	Cofactor-coupled bidirectional [NiFe]-hydrogenases
S8_bin16_03538	[NiFe] Group 1a	Respiratory H2-uptake [NiFe]-hydrogenases
S8_bin16_04020	[NiFe] Group 1a	Respiratory H2-uptake [NiFe]-hydrogenases
S8_bin17_00239	[NiFe] Group 3d	Cofactor-coupled bidirectional [NiFe]-hydrogenases
S8_bin17_00447	[NiFe] Group 3c	Cofactor-coupled bidirectional [NiFe]-hydrogenases
S8_bin17_01011	[NiFe] Group 1a	Respiratory H2-uptake [NiFe]-hydrogenases
S8_bin17_01098	[NiFe] Group 3b	Cofactor-coupled bidirectional [NiFe]-hydrogenases
S8_bin21_00890	[NiFe] Group 3b	Cofactor-coupled bidirectional [NiFe]-hydrogenases
S8_bin22_00341	[NiFe] Group 3a	Cofactor-coupled bidirectional [NiFe]-hydrogenases
S8_bin31_00947	[NiFe] Group 3c	Cofactor-coupled bidirectional [NiFe]-hydrogenases
S8_bin31_01959	[NiFe] Group 3c	Cofactor-coupled bidirectional [NiFe]-hydrogenases
S8_bin32_00434	[NiFe] Group 3d	Cofactor-coupled bidirectional [NiFe]-hydrogenases
S8_bin32_00876	[NiFe] Group 3c	Cofactor-coupled bidirectional [NiFe]-hydrogenases
S8_bin32_01560	[NiFe] Group 3c	Cofactor-coupled bidirectional [NiFe]-hydrogenases
S8_bin4_00017	[NiFe] Group 3c	Cofactor-coupled bidirectional [NiFe]-hydrogenases
S8_bin4_00063	[NiFe] Group 3c	Cofactor-coupled bidirectional [NiFe]-hydrogenases
S8_bin4_00182	[NiFe] Group 3b	Cofactor-coupled bidirectional [NiFe]-hydrogenases
S8_bin41_01451	[NiFe] Group 3c	Cofactor-coupled bidirectional [NiFe]-hydrogenases
S8_bin41_01651	[NiFe] Group 3c	Cofactor-coupled bidirectional [NiFe]-hydrogenases
S8_bin7_00853	[FeFe] Group A	[FeFe] Group A

### Sheet: Supp Table 12-2
Genes	hmmid	metabolic_info
Co_bin103_02142	TIGR02486	Halogenated compounds;Halogenated compounds breakdown;Reductive dehalogenase
Co_bin105_01655	TIGR02486	Halogenated compounds;Halogenated compounds breakdown;Reductive dehalogenase
Co_bin120_00697	TIGR02486	Halogenated compounds;Halogenated compounds breakdown;Reductive dehalogenase
Co_bin141_01657	TIGR02486	Halogenated compounds;Halogenated compounds breakdown;Reductive dehalogenase
Co_bin149_01450	TIGR02486	Halogenated compounds;Halogenated compounds breakdown;Reductive dehalogenase
Co_bin157_00115	TIGR02486	Halogenated compounds;Halogenated compounds breakdown;Reductive dehalogenase
Co_bin169_01116	TIGR02486	Halogenated compounds;Halogenated compounds breakdown;Reductive dehalogenase
Co_bin176_02294	TIGR02486	Halogenated compounds;Halogenated compounds breakdown;Reductive dehalogenase
Co_bin177_00390	TIGR02486	Halogenated compounds;Halogenated compounds breakdown;Reductive dehalogenase
Co_bin200_00121	TIGR02486	Halogenated compounds;Halogenated compounds breakdown;Reductive dehalogenase
Co_bin200_00318	TIGR02486	Halogenated compounds;Halogenated compounds breakdown;Reductive dehalogenase
Co_bin200_00377	TIGR02486	Halogenated compounds;Halogenated compounds breakdown;Reductive dehalogenase
Co_bin200_01032	TIGR02486	Halogenated compounds;Halogenated compounds breakdown;Reductive dehalogenase
Co_bin24_00953	TIGR02486	Halogenated compounds;Halogenated compounds breakdown;Reductive dehalogenase
Co_bin240_00057	TIGR02486	Halogenated compounds;Halogenated compounds breakdown;Reductive dehalogenase
Co_bin241_00647	TIGR02486	Halogenated compounds;Halogenated compounds breakdown;Reductive dehalogenase
Co_bin249_00508	TIGR02486	Halogenated compounds;Halogenated compounds breakdown;Reductive dehalogenase
Co_bin254_00161	TIGR02486	Halogenated compounds;Halogenated compounds breakdown;Reductive dehalogenase
Co_bin277_02237	TIGR02486	Halogenated compounds;Halogenated compounds breakdown;Reductive dehalogenase
Co_bin290_00002	TIGR02486	Halogenated compounds;Halogenated compounds breakdown;Reductive dehalogenase
Co_bin290_00220	TIGR02486	Halogenated compounds;Halogenated compounds breakdown;Reductive dehalogenase
Co_bin3_00488	TIGR02486	Halogenated compounds;Halogenated compounds breakdown;Reductive dehalogenase
Co_bin41_00284	TIGR02486	Halogenated compounds;Halogenated compounds breakdown;Reductive dehalogenase
Co_bin60_01107	TIGR02486	Halogenated compounds;Halogenated compounds breakdown;Reductive dehalogenase
Co_bin63_00237	TIGR02486	Halogenated compounds;Halogenated compounds breakdown;Reductive dehalogenase
Co_bin63_00379	TIGR02486	Halogenated compounds;Halogenated compounds breakdown;Reductive dehalogenase
S2_bin17_00636	TIGR02486	Halogenated compounds;Halogenated compounds breakdown;Reductive dehalogenase
S2_bin17_01353	TIGR02486	Halogenated compounds;Halogenated compounds breakdown;Reductive dehalogenase
S2_bin20_01062	TIGR02486	Halogenated compounds;Halogenated compounds breakdown;Reductive dehalogenase
S2_bin20_02228	TIGR02486	Halogenated compounds;Halogenated compounds breakdown;Reductive dehalogenase
S2_bin20_03790	TIGR02486	Halogenated compounds;Halogenated compounds breakdown;Reductive dehalogenase
S2_bin24_00594	TIGR02486	Halogenated compounds;Halogenated compounds breakdown;Reductive dehalogenase
S2_bin26_01886	TIGR02486	Halogenated compounds;Halogenated compounds breakdown;Reductive dehalogenase
S2_bin30_00965	TIGR02486	Halogenated compounds;Halogenated compounds breakdown;Reductive dehalogenase
S2_bin38_00043	TIGR02486	Halogenated compounds;Halogenated compounds breakdown;Reductive dehalogenase
S2_bin39_01316	TIGR02486	Halogenated compounds;Halogenated compounds breakdown;Reductive dehalogenase
S2_bin4_01239	TIGR02486	Halogenated compounds;Halogenated compounds breakdown;Reductive dehalogenase
S2_bin41_01276	TIGR02486	Halogenated compounds;Halogenated compounds breakdown;Reductive dehalogenase
S2_bin41_01277	TIGR02486	Halogenated compounds;Halogenated compounds breakdown;Reductive dehalogenase
S2_bin50_00127	TIGR02486	Halogenated compounds;Halogenated compounds breakdown;Reductive dehalogenase
S2_bin50_01687	TIGR02486	Halogenated compounds;Halogenated compounds breakdown;Reductive dehalogenase
S2_bin51_01854	TIGR02486	Halogenated compounds;Halogenated compounds breakdown;Reductive dehalogenase
S2_bin52_00771	TIGR02486	Halogenated compounds;Halogenated compounds breakdown;Reductive dehalogenase
S2_bin56_02274	TIGR02486	Halogenated compounds;Halogenated compounds breakdown;Reductive dehalogenase
S2_bin6_00922	TIGR02486	Halogenated compounds;Halogenated compounds breakdown;Reductive dehalogenase
S2_bin60_01586	TIGR02486	Halogenated compounds;Halogenated compounds breakdown;Reductive dehalogenase
S2_bin60_03770	TIGR02486	Halogenated compounds;Halogenated compounds breakdown;Reductive dehalogenase
S2_bin61_02994	TIGR02486	Halogenated compounds;Halogenated compounds breakdown;Reductive dehalogenase
S2_bin8_00059	TIGR02486	Halogenated compounds;Halogenated compounds breakdown;Reductive dehalogenase
S2_bin8_00060	TIGR02486	Halogenated compounds;Halogenated compounds breakdown;Reductive dehalogenase
S2_bin8_00650	TIGR02486	Halogenated compounds;Halogenated compounds breakdown;Reductive dehalogenase
S2_bin8_01593	TIGR02486	Halogenated compounds;Halogenated compounds breakdown;Reductive dehalogenase
S2_bin8_02067	TIGR02486	Halogenated compounds;Halogenated compounds breakdown;Reductive dehalogenase
S3_bin10_00625	TIGR02486	Halogenated compounds;Halogenated compounds breakdown;Reductive dehalogenase
S3_bin7_03851	TIGR02486	Halogenated compounds;Halogenated compounds breakdown;Reductive dehalogenase
S4_bin14_00262	TIGR02486	Halogenated compounds;Halogenated compounds breakdown;Reductive dehalogenase
S4_bin24_00980	TIGR02486	Halogenated compounds;Halogenated compounds breakdown;Reductive dehalogenase
S5_bin18_02478	TIGR02486	Halogenated compounds;Halogenated compounds breakdown;Reductive dehalogenase
S5_bin29_00098	TIGR02486	Halogenated compounds;Halogenated compounds breakdown;Reductive dehalogenase
S5_bin6_00512	TIGR02486	Halogenated compounds;Halogenated compounds breakdown;Reductive dehalogenase
S6_bin15_01246	TIGR02486	Halogenated compounds;Halogenated compounds breakdown;Reductive dehalogenase
S6_bin7_00251	TIGR02486	Halogenated compounds;Halogenated compounds breakdown;Reductive dehalogenase
S6_bin7_00813	TIGR02486	Halogenated compounds;Halogenated compounds breakdown;Reductive dehalogenase
S7_bin26_02926	TIGR02486	Halogenated compounds;Halogenated compounds breakdown;Reductive dehalogenase
S7_bin38_02932	TIGR02486	Halogenated compounds;Halogenated compounds breakdown;Reductive dehalogenase
S7_bin39_00714	TIGR02486	Halogenated compounds;Halogenated compounds breakdown;Reductive dehalogenase
S8_bin11_01320	TIGR02486	Halogenated compounds;Halogenated compounds breakdown;Reductive dehalogenase
S8_bin16_02574	TIGR02486	Halogenated compounds;Halogenated compounds breakdown;Reductive dehalogenase
S8_bin31_02140	TIGR02486	Halogenated compounds;Halogenated compounds breakdown;Reductive dehalogenase
S8_bin41_01522	TIGR02486	Halogenated compounds;Halogenated compounds breakdown;Reductive dehalogenase
